# The secreted protein signature of hydatid fluid from pulmonary cystic echinococcosis

**DOI:** 10.1101/2020.07.09.195701

**Authors:** Guilherme Brzoskowski dos Santos, Edileuza Danieli da Silva, Eduardo Shigueo Kitano, Maria Eduarda Battistella, Karina Mariante Monteiro, Jeferson Camargo de Lima, Henrique Bunselmeyer Ferreira, Solange Maria de Toledo Serrano, Arnaldo Zaha

**Author notes:** (G.B.S.); (E.D.S.); (M.E.B.) (K.M.M.); (J.C.L.); (H.B.F.) (E.S.K.); (S.M.T.S.). These authors contributed equally to this work (Guilherme Brzoskowski dos Santos, Edileuza Danieli da Silva).

## Abstract

The vast majority of cystic echinococcosis cases in Southern Brazil are caused by *Echinococcus granulosus* and *Echinococcus ortleppi*. Comparative proteomic studies of helminths have increased the knowledge about the molecular survival strategies adopted by parasites. Here, we surveyed the protein contents of the hydatid fluid compartment of *E. granulosus* and *E. ortleppi* pulmonary bovine cysts, in an attempt to compare their molecular arsenal in this host-parasite interface. Hydatid fluid samples from three isolates of each species were analyzed by trypsin digestion and mass spectrometry. We identified 280 proteins in *E. granulosus* and 251 proteins in *E. ortleppi*, highlighting a core of 52 proteins common to all samples of hydatid fluid. The *in silico* functional analysis revealed important molecular functions and processes active in pulmonary cystic echinococcosis. Some were more evident in one species, such as apoptosis in *E. ortleppi*, and cysteine protease activity in *E. granulosus*, while many molecular activities have been found in fluids of both species, such as proteolysis, development signaling and extracellular structures organization. The similar molecular tools employed by *E. granulosus* and *E. ortleppi* for their survival within the host are potential targets for new therapeutic approaches to deal with cystic echinococcosis and other larval cestodiases.
