## Supplementary material for "The secreted protein signature of hydatid fluid from pulmonary cystic echinococcosis": Table S1

### Sheet: Table S1A
Supplementary Table 1A: Parasitic proteins identified by LC-MS in E. granulosus samples. Highlighted proteins were exclusively identified in E. granulosus.
Protein accession numbers¹	Protein name	Protein molecular weight (kDa)	Exclusive unique peptide count	Exclusive unique spectrum count	Exclusive spectrum count	Percentage of total spectra	Percentage sequence coverage	Repeat Rate²
EgrG_001192500	14-3-3.1³	27.9467	2.5	3	3.5	0.000207	0.11345	2
EgrG_000231300	14-3-3.2³	29.2192	2	2	2	0.000117	0.204	1
EgrG_000364000	14-3-3.3³	27.7787	7	8	9	0.000525	0.327	1
EgrG_000144400	Abnormal EMBroygenesis family member emb 9	167.895	15.3333	19	27.3333	0.00196	0.1121	3
EgrG_000732400	Acetylcholinesterase	74.9231	6	6.5	8	0.00048	0.0945	2
EgrG_000061200	Actin	41.7455	13	16.3333	24	0.0019	0.408667	3
EgrG_000406900	Actin cytoplasmic A3; Actin-1	41.8169	2	2	2	0.000117	0.213	1
EgrG_000190400	Actin cytoplasmic type 5	40.216	2.5	4.5	7.5	0.000652	0.3935	2
EgrG_000882500	Actin modulator protein	46.0861	4	4	4	0.000233	0.13	1
EgrG_000969100	AdamTS protein 3	82.2022	11.5	14.5	21.5	0.001297	0.1635	2
EgrG_000076900	Adenosylhomocysteinase	47.8987	6.5	7.5	8.5	0.0006565	0.1666	2
EgrG_000061400	Agrin	184.825	4.33333	4.66667	5.33333	0.000369	0.0256067	3
EgrG_000155600	Aldo keto reductase family 1 member B4	34.2244	2	2	2	0.000117	0.139	1
EgrG_000156400	Aldo keto reductase family 1 member B4	42.2597	3	3.33333	3.33333	0.000233	0.0622333	3
EgrG_002002600	Alpha mannosidase 2	67.4335	3	3	3	0.000183	0.0735	1
EgrG_000605100	alpha-1,2-Mannosidase	67.6056	14	15	18	0.0011	0.289	1
EgrG_000501500	Alpha-1,4 glucan phosphorylase	97.7009	4	4	4	0.000236	0.04955	2
EgrG_000340400	Alpha-galactosidase	45.3653	3	3	4.5	0.0002705	0.168	2
EgrG_000340500	Alpha-galactosidase	47.6444	5.5	8	10.5	0.000622	0.166	2
EgrG_000704400	Alpha-mannosidase	118.29	26.3333	39.6667	62	0.0043	0.329333	3
EgrG_000530400	Amine oxidase	84.415	10.3333	19.3333	36	0.00242333	0.1432	3
EgrG_001063900	Aminopeptidase	114.678	3.5	3.5	4.5	0.000268	0.05555	2
EgrG_000888900	Anosmin 1	93.81	2	2	3	0.000183	0.0259	1
EgrG_000184900	Antigen 5	54.8755	22.3333	37.6667	127.667	0.00830667	0.543667	3
EgrG_000601800	Apple	70.4288	4.5	4.5	6.5	0.00039	0.0627	2
EgrG_001163400	Armet protein	18.2925	4	4	6	0.00035	0.273	1
EgrG_001134100	Aspartate aminotransferase mitochondrial	47.4902	2.5	2.5	2.5	0.0002285	0.0665	2
EgrG_000575900	Basement membrane specific heparan sulfate	859.89	234.333	314	487.333	0.0328333	0.321667	3
EgrG_000701800	Basement membrane specific heparan sulfate	96.0324	17.6667	24	38.6667	0.00254333	0.258233	3
EgrG_000297300	BC026374 protein S09 family	83.6888	3	3	3	0.000183	0.0445	1
EgrG_000879900	Beta D xylosidase 2	91.5671	10.3333	11	13.3333	0.000831333	0.136267	3
EgrG_000789900	Beta mannosidase	108.073	9.33333	11	12.3333	0.000792333	0.1025	3
EgrG_000741700	Beta-galactosidase	76.2932	4	4	4	0.000233	0.0545	1
EgrG_000901900	Beta-hexosaminidase	59.0359	7.5	9.5	11	0.000658	0.169	2
EgrG_000678900	Bifunctional heparan sulfate	102.397	5	5	5	0.000305	0.0448	1
EgrG_000056900	Bone morphogenetic protein antagonist noggin	40.7822	2	2	3	0.000175	0.0669	1
EgrG_000089300	Bone morphogenetic protein antagonist noggin	55.0068	2.5	2.5	3	0.0001775	0.0662	2
EgrG_000117200	Cadherin	147.663	11.5	15.5	18.5	0.001108	0.138	2
EgrG_000887000	Cadherin	97.848	5	5	5	0.000292	0.0646	1
EgrG_000722600	Calcium binding protein	240.405	4	5	7	0.000427	0.0201	1
EgrG_000875100	Calnexin	65.6129	3	3	3	0.000179	0.06505	2
EgrG_000903100	Calsyntenin 1	130.03	9.66667	10.3333	15	0.001224	0.0911667	3
EgrG_000904400	Carbonic anhydrase	37.1733	2	3	3	0.000183	0.0954	1
EgrG_000170200	Carboxypeptidase	58.1972	3	3	3	0.000175	0.0484	1
EgrG_000790200	Cathepsin B	38.9541	7.5	10	17	0.0010195	0.276	2
EgrG_000790300	Cathepsin B	38.9247	5	6	8.5	0.0006565	0.1508	2
EgrG_000970500	Cathepsin D lysosomal aspartyl protease	47.1106	12.3333	15.6667	31.3333	0.00217667	0.25	3
EgrG_000477200	Cathepsin L	38.841	2	2	2	0.000122	0.0718	1
EgrG_000989200	Cathepsin L1; Cathepsin L cysteine peptidase	36.7504	4	5	6	0.000366	0.143	1
EgrG_000624850	CDP diacylglycerol glycerol 3 phosphate	40.8366	2.66667	3.33333	5	0.000335333	0.0687333	3
EgrG_000644850	Cell adhesion molecule	121.154	9	9	9	0.000537	0.09115	2
EgrG_000363400	Cell adhesion molecule:down regulated by	143.115	5.5	5.5	6.5	0.0003875	0.05555	2
EgrG_001028500	Citrate synthase	51.3791	6.5	8	10	0.0006905	0.15805	2
EgrG_000796300	Coagulation factor 5 8 type C terminal	75.0069	6	6	6	0.000366	0.0976	1
EgrG_000144350	Collagen alpha 1(IV) chain	172.459	23.3333	28.3333	43	0.00302333	0.189	3
EgrG_000417600	Collagen alpha 1(IV) chain	182.224	16	17.3333	20.3333	0.00149	0.1188	3
EgrG_000144300	Collagen alpha 1(V) chain	176.847	20.3333	24.6667	35.3333	0.00251333	0.161633	3
EgrG_000203400	Collagen alpha 1(V) chain	171.527	26	31	50.3333	0.00346333	0.204667	3
EgrG_000729300	Collagen alpha 1(XV) chain	190.893	15.6667	26.6667	46.3333	0.00286967	0.103833	3
EgrG_000823800	Collagen alpha 2(I) chain	130.686	28	35	60.3333	0.00412333	0.302333	3
EgrG_000534700	Collagen alpha-3(VI) chain; Kunitz protease inhibitor; Kunitz protein 8	8.4077	3	3.5	5.5	0.0003275	0.413	2
EgrG_001190600	Collagen type I II III V XI alpha	123.493	20	29.3333	47	0.00327667	0.252333	3
EgrG_000524200	Collagen type XI alpha 2	162.952	21.3333	26.3333	39.3333	0.00260667	0.2009	3
EgrG_000111700	Complement C1q tumor necrosis factor	29.9767	3	4	5	0.000305	0.162	1
EgrG_000984300	Cupin 2 barrel domain containing protein	11.7245	3	4	4	0.000233	0.41	1
EgrG_000849600	Cystatin	30.8197	9.66667	20.3333	42.3333	0.00288333	0.41	3
EgrG_000654600	Cysteine protease	38.6393	4	6	10	0.00061	0.109	1
EgrG_000766600	Cysteine-rich secretory protein LCCL domain-containing; Peptidase inhibitor 16	28.6534	4	7	16.6667	0.001243	0.1845	3
EgrG_000342900	Cysticercus cellulosae specific antigenic	24.6925	3	3	3	0.000175	0.249	1
EgrG_001200300	Desert hedgehog protein	60.0538	6	7.5	9.5	0.000574	0.1665	2
EgrG_000061600	Discoidin domain containing receptor 2	86.7717	2	2	2	0.0001195	0.0328	2
EgrG_000549500	Discoidin domain containing receptor 2	105.295	4	4	6	0.000358	0.044	2
EgrG_000769500	Discoidin domain containing receptor 2	113.868	4	4	4	0.000236	0.03895	2
EgrG_001069300	Disintegrin and metalloproteinase	119.668	3	3	3	0.000175	0.0358	1
EgrG_000182400	Dynein light chain	19.2869	3	3	3	0.000175	0.158	1
EgrG_000941000	Dynein light chain	22.2971	4	4	5	0.000292	0.187	1
EgrG_000990800	Dynein light chain	11.24	4	7	8	0.000467	0.355	1
EgrG_000990900	Dynein light chain	10.6258	3	7	11	0.000642	0.228	1
EgrG_000991000	Dynein light chain	12.4368	4	6	9	0.000525	0.566	1
EgrG_000991200	Dynein light chain 1, cytoplasmic; Dynein light chain type 1 2	11.5987	4	5.5	6.5	0.000433	0.379	2
EgrG_000991300	Dynein light chain type 1 2	10.2731	4	5	7	0.000409	0.466	1
EgrG_001069200	Ectonucleotide pyrophosphatase:phosphodiesterase	51.7931	2	2	2	0.000117	0.0494	1
EgrG_001096100	EF hand domain containing protein	102.339	2	2	2	0.0001195	0.0178	2
EgrG_000255800	Egf domain protein	266.882	22.3333	26.6667	42.3333	0.00297333	0.100833	3
EgrG_000056700	EGF region	371.43	9	9	9	0.00054	0.0273	2
EgrG_000524400	EGF region	66.7048	3	3	4	0.000233	0.0685	1
EgrG_000982200	Elongation factor 1-alpha	49.6873	7	7	7	0.000409	0.191	1
EgrG_000550800	Endophilin B1	28.8006	2	2	3	0.000175	0.0873	1
EgrG_000514200	Enolase	46.5619	11	13	14.5	0.000852	0.28855	2
EgrG_000085400	Enteropeptidase; Mastin	51.4727	8	11.5	17.5	0.001042	0.219	2
EgrG_000682900	Epididymal secretory protein E1; Niemann Pick C2 protein	20.3988	4	4.66667	7.66667	0.000510333	0.229067	3
EgrG_000824000	Estrogen regulated protein EP45	45.4604	11.3333	15	23.6667	0.001541	0.275333	3
EgrG_000824100	Estrogen regulated protein EP45; Serpin B9	50.3663	2	2	2	0.000117	0.0532	1
EgrG_000087900	Expressed conserved protein	15.0659	2	2	2	0.000117	0.153	1
EgrG_000088000	Expressed conserved protein	17.0978	2	2	6.5	0.000386	0.0946	2
EgrG_000120300	Expressed conserved protein	39.3724	3	4	4	0.000233	0.0909	1
EgrG_000227300	Expressed conserved protein	16.3615	3	4	5	0.000305	0.214	1
EgrG_000239700	Expressed conserved protein	8.7048	2	3	4	0.000233	0.2	1
EgrG_000359000	Expressed conserved protein	15.5901	2.5	3	3	0.000179	0.1597	2
EgrG_000412400	Expressed conserved protein	13.8764	3	3.5	6.5	0.0003835	0.2315	2
EgrG_000412500	Expressed conserved protein	14.057	3.66667	4	6.66667	0.000481667	0.271533	3
EgrG_000439600	Expressed conserved protein	96.2888	2	2	3	0.000175	0.0216	1
EgrG_000471400	Expressed conserved protein	44.8974	2.5	3.5	4	0.00024	0.07075	2
EgrG_000523100	Expressed conserved protein	53.0537	6	7.33333	14.6667	0.001015	0.127067	3
EgrG_000596300	Expressed conserved protein	25.0453	5.66667	8.33333	16.3333	0.00120067	0.296	3
EgrG_000656900	Expressed conserved protein	53.8551	3	4	5	0.000305	0.072	1
EgrG_000814100	Expressed conserved protein	51.4147	3	5	5	0.000292	0.0797	1
EgrG_000956500	Expressed conserved protein	12.4542	2	2	2	0.000122	0.165	1
EgrG_001051900	Expressed conserved protein	14.2207	2	4.5	10.5	0.000881	0.13	2
EgrG_001061900	Expressed conserved protein	73.856	11.3333	14.6667	21.6667	0.001518	0.194767	3
EgrG_001097100	Expressed conserved protein	41.5286	4	4	4.33333	0.000312333	0.116967	3
EgrG_000079700	Expressed protein	16.2609	4	6	7.5	0.0004485	0.275	2
EgrG_000302900	Expressed protein	61.1326	8	11	14	0.000837	0.1415	2
EgrG_000316400	Expressed protein	35.3139	2.66667	3	4.33333	0.000294667	0.0879333	3
EgrG_000415200	Expressed protein	12.1747	4.5	5	10	0.0006875	0.197	2
EgrG_000550400	Expressed protein	8.2713	5.33333	7	10.3333	0.000657	0.608	3
EgrG_000647100	Expressed protein	10.4992	2	2	2	0.000117	0.204	1
EgrG_001001100	Fasciclin 1	61.1702	4.5	5.5	5.5	0.000329	0.1155	2
EgrG_000549850	Fatty acid binding protein FABP2	23.9168	4.5	6	9	0.000541	0.195	2
EgrG_000842900	FGRF protein	79.7457	8.66667	10.3333	13.3333	0.000842667	0.1396	3
EgrG_001060700	Fibrillar collagen chain FAp1 alpha	115.541	30.3333	43.3333	67	0.00438	0.353333	3
EgrG_001054000	Fibrillin 2	58.9982	5	6	6	0.000358	0.0757	2
EgrG_000223300	Fibulin	120.405	6.5	7.5	7.5	0.0004445	0.07105	2
EgrG_000751800	Folate receptor beta	28.7664	2.5	2.5	3	0.0001775	0.09725	2
EgrG_000086300	Fras1 related extracellular matrix protein	271.838	4.5	5.5	7	0.000418	0.02115	2
EgrG_000176400	Fras1 related extracellular matrix protein	263.123	20.3333	23	26.6667	0.00166633	0.1038	3
EgrG_000905600	Fructose-bisphosphate aldolase	39.6665	14	17.3333	27.3333	0.00194333	0.484	3
EgrG_000618900	Fucosidase alpha L 1 tissue; Tissue alpha-L-fucosidase	53.7731	4	6	6	0.0003595	0.1135	2
EgrG_000806300	Gamma glutamyltranspeptidase 1	65.9023	11.5	14	16	0.000962	0.177	2
EgrG_000626300	Glucose-6-phosphate isomerase	61.6071	8	8.5	11	0.0006605	0.168	2
EgrG_000253000	Glutaminyl peptide cyclotransferase	41.1308	2.5	2.5	2.5	0.00015	0.1072	2
EgrG_000538900	Glutathione-S-transferase	23.3498	2	2	2	0.000117	0.0896	1
EgrG_000254600	Glyceraldehyde-3-phosphate dehydrogenase	37.739	6	8	12	0.0007135	0.2105	2
EgrG_000909300	Glycoside hydrolase chitinase domain containing protein 1	43.02	3	3	4	0.000233	0.0873	1
EgrG_000768900	Glycosyl transferase family 8	67.7749	3	3	3	0.000183	0.0558	1
EgrG_000418900	Glycosyltransferase 14 family member	46.2964	3	3	3	0.000183	0.0441	1
EgrG_000778400	Glypican	84.7906	2	2	2	0.0001195	0.0386	2
EgrG_000241300	Glypican-1	124.33	11.3333	14.3333	19	0.00127167	0.1085	3
EgrG_000606700	GPI anchored surface glycoprotein	158.414	13	14	19.5	0.001168	0.10555	2
EgrG_000712600	Gynecophoral canal protein	96.5801	19.3333	29.6667	45.3333	0.0029	0.271867	3
EgrG_000824400	Gynecophoral canal protein; Transforming growth factor-beta-induced protein ig-h3	73.4879	21.6667	33	45.3333	0.00291	0.361333	3
EgrG_001085400	Heat shock 70 kDa protein 4; Heat shock cognate protein	71.085	5.5	6	6	0.000404	0.09045	2
EgrG_000008700	Heat shock protein heat shock protein 90 alpha	73.8783	2	2	2	0.000117	0.0264	1
EgrG_000422350	Hemicentin 1	476.735	43	49	62.3333	0.0042	0.118133	3
EgrG_000545700	Hexosyltransferase	42.897	7	9	10	0.00061	0.211	1
EgrG_002051500	Histone H2A	12.459	2	2	5	0.000559	0.14	1
EgrG_000472800	Histone H2B	13.4643	2	2	3	0.000175	0.164	1
EgrG_000323100	Histone H4	11.3677	4	4	8	0.0007865	0.388	2
EgrG_000492700	Immunogenic protein	24.2026	3	3	4	0.000233	0.157	1
EgrG_000543800	Immunogenic protein ts11	19.2361	3	6.5	13.5	0.000809	0.2065	2
EgrG_000164500	Immunoglobulin	44.5657	2.5	3.5	5	0.000297	0.08605	2
EgrG_000937300	Immunoglobulin	107.953	16	21.5	28.5	0.001705	0.197	2
EgrG_000487400	Inorganic pyrophosphatase	33.6756	2	2	2	0.000117	0.109	1
EgrG_000655200	Inositol monophosphatase	36.8351	2	2	2	0.000117	0.0861	1
EgrG_000534900	Kunitz protein 3	8.3378	2.5	4.5	11	0.000655	0.313	2
EgrG_000068100	Laminin	174.238	5.5	6.5	7.5	0.000451	0.03615	2
EgrG_001132400	Laminin	395.159	25.3333	25.6667	28	0.00171467	0.0828967	3
EgrG_000880000	Laminin subunit beta	194.053	7	7.33333	9.33333	0.000612	0.0387667	3
EgrG_000458400	Laminin subunit gamma	163.167	14.3333	17.3333	20.3333	0.001345	0.113333	3
EgrG_000357600	Lipase	45.4596	4.5	5.5	8	0.0004815	0.11375	2
EgrG_000684200	Lipid transport protein N terminal	344.223	52	62.6667	86.3333	0.0054	0.1884	3
EgrG_000660800	L-lactate dehydrogenase	35.3318	4	4	4	0.0002385	0.1785	2
EgrG_001157000	Lymphocyte antigen 75	140.098	2	2	3	0.000183	0.0166	1
EgrG_000143500	Lysosomal alpha-glucosidase	101.505	17.5	19	26.5	0.00159	0.2345	2
EgrG_000456150	Lysosomal Pro X carboxypeptidase	53.0014	6	7	7	0.0004165	0.158	2
EgrG_001028800	Lysosomal Pro X carboxypeptidase	55.6675	5	5	6	0.00035	0.134	1
EgrG_000116900	Lysosomal protein NCU G1 B	45.0663	7.5	8	11	0.0006665	0.25	2
EgrG_000217900	Lysyl oxidase	55.4381	5.33333	5.66667	8.33333	0.000536333	0.106267	3
EgrG_000641200	Macroglobulin:complement	27.3337	6	9	16	0.000961	0.273	2
EgrG_000236500	Major egg antigen	36.5224	7	7	7	0.000409	0.226	1
EgrG_000212700	Major egg antigen p40; Small heat shock protein p36	35.8477	5	5.5	6.5	0.000382	0.1737	2
EgrG_000417100	Malate dehydrogenase	36.5703	11	12.5	13.5	0.0008075	0.319	2
EgrG_001185000	Malate dehydrogenase	35.5417	3	3	3	0.000175	0.0976	1
EgrG_001145700	Malic enzyme	70.0803	7	9	9.5	0.0006345	0.1318	2
EgrG_000640700	Metalloendopeptidase	160.041	11.5	11.5	12.5	0.0007455	0.0875	2
EgrG_001079800	Multiple inositol polyphosphate phosphatase	54.6334	3	3.5	4.5	0.000269	0.08955	2
EgrG_000653900	Myophilin	21.2463	4	4	4	0.000244	0.242	1
EgrG_000908900	N acetylated alpha linked acidic dipeptidase	79.0505	18	35	85.5	0.005955	0.249	2
EgrG_000144800	N acyl phosphatidylethanolamine hydrolyzing	41.0894	4	4	4	0.000244	0.181	1
EgrG_000115400	N/A	38.8716	4	4	5	0.000305	0.124	1
EgrG_000236300	N/A	76.0478	2.5	2.5	3	0.0001775	0.0458	2
EgrG_000237600	N/A	37.1734	3	3	3	0.000175	0.111	1
EgrG_000264700	N/A	99.898	6	6	7	0.0004205	0.07435	2
EgrG_000296900	N/A	73.6856	3	5	5	0.000292	0.065	1
EgrG_000334500	N/A	69.2839	5	6	8	0.000488	0.0848	1
EgrG_000759860	N/A	32.891	3	3	3	0.000183	0.125	1
EgrG_001024500	N/A	92.7585	2	2	2	0.000117	0.0322	1
EgrG_001058700	N/A	91.5864	8	11	12.5	0.0007415	0.1455	2
EgrG_001065500	Ndr	40.4532	4	4	4	0.000233	0.132	1
EgrG_000239500	Nephrin	180.411	7.5	7.5	7.5	0.000447	0.0582	2
EgrG_000638000	Netrin 1	99.3896	7	8	8.5	0.000513	0.0944	2
EgrG_000318600	Netrin receptor DCC	133.059	6.5	8.5	10	0.0006035	0.06225	2
EgrG_000236200	Neurexin 1 alpha	96.3096	6.5	6.5	7.5	0.0004455	0.08535	2
EgrG_000522900	Neurexin 1 alpha	145.483	2	2	2	0.0001195	0.0243	2
EgrG_000412100	Neuroendocrine convertase 2	78.9506	6.5	7.5	10.5	0.0006285	0.10195	2
EgrG_000119200	Neuroendocrine protein 7b2	38.5434	3	3	3	0.000175	0.135	1
EgrG_000343000	Neurogenic locus notch protein	338.955	41.3333	58.3333	97.3333	0.00634333	0.143033	3
EgrG_000716600	Neutral alpha glucosidase AB	109.784	8.33333	9	10	0.000632667	0.100333	3
EgrG_000373600	Notch	142.125	5.5	7	10	0.000594	0.0506	2
EgrG_001117000	Nucleoside diphosphate kinase	16.6768	2	2	2.5	0.0001995	0.134	2
EgrG_001032200	Ornithine aminotransferase	45.7529	9.66667	12	17.3333	0.00130467	0.287	3
EgrG_000468100	Palmitoyl protein thioesterase 1	33.9054	6	7	9	0.000537	0.216	2
EgrG_001181950	Papilin	66.5732	7.33333	7.66667	10	0.000670667	0.109767	3
EgrG_000926700	Peptide methionine sulfoxide reductase	17.2176	2	2	3	0.000175	0.219	1
EgrG_000920600	Peptidyl-prolyl cis-trans isomerase	17.3547	4.33333	6.66667	9.66667	0.000628	0.306333	3
EgrG_000733600	Peroxidasin	149.57	38.5	56.5	74.5	0.004485	0.3435	2
EgrG_000591200	Pfam-B_8122 and DUF4381 domain containing protein	76.6357	2	2	3	0.000175	0.0399	1
EgrG_000292700	Phosphoenolpyruvate carboxykinase	71.2366	20.3333	28	38.6667	0.00255	0.365	3
EgrG_001043100	Phosphoglycerate kinase	46.7694	4.5	4.5	5	0.0002945	0.12335	2
EgrG_000374800	Phospholipid hydroperoxide glutathione	27.7848	4	5	5	0.000292	0.207	1
EgrG_001132700	Poly(U) specific endoribonuclease	28.7466	6	9	11.6667	0.000733333	0.274467	3
EgrG_000097500	Poly(U) specific endoribonuclease b	32.8207	4	5	5	0.000292	0.171	1
EgrG_000516500	Polyubiquitin	8.9477	2	2	2	0.000117	0.192	1
EgrG_000476300	Procollagen galactosyltransferase 2	70.6144	5	5	5.5	0.000333	0.1009	2
EgrG_000443300	Procollagen lysine2 oxoglutarate 5 dioxygenase	84.7976	2	2	2	0.000122	0.0314	1
EgrG_000443200	Procollagen lysine2 oxoglutarate 5 dioxygenase; Procollagen-lysine,2-oxoglutarate 5-dioxygenase	82.7335	3	3	4	0.000244	0.046	1
EgrG_000443800	Prohormone 4	26.7057	2	2.5	3.5	0.0002095	0.1043	2
EgrG_000733100	Prosaposin a preproprotein	114.19	5.5	7	9.5	0.000565	0.06465	2
EgrG_001022300	Protein disulfide-isomerase	81.467	2	2	2	0.000122	0.0321	1
EgrG_000211300	Protein Wnt	58.0893	2	2	2	0.000122	0.0385	1
EgrG_001133400	Protein-L-isoaspartate O-methyltransferase	26.7201	5	6	7	0.000483333	0.288233	3
EgrG_000228100	Protocadherin	136.43	4	4	4	0.000244	0.0326	1
EgrG_000205000	Protocadherin 1	156.002	6	6.5	7	0.000414	0.0459	2
EgrG_000389000	Protocadherin 1	144.996	3	4	5	0.0002985	0.0279	2
EgrG_000390400	Protocadherin 1	117.433	8	8	9.5	0.000569	0.0831	2
EgrG_000570400	Protocadherin 1	156.667	10	10	11	0.000654	0.09945	2
EgrG_000945000	Protocadherin 1	144.812	6	6	6.5	0.00039	0.0568	2
EgrG_000583700	Protocadherin 11	127.362	4	4	4	0.000233	0.0361	1
EgrG_000846700	Protocadherin 11	170.967	3.5	3.5	4	0.00024	0.0242	2
EgrG_000861900	Protocadherin 11; Protocadherin-11 X-linked	140.87	3	3	3	0.000175	0.0285	1
EgrG_000854900	Protocadherin 2 gamma c6 sCP1	145.28	2.5	3.5	3.5	0.0002095	0.02165	2
EgrG_000878500	Protocadherin 9	137.897	2	3	4	0.000244	0.0183	1
EgrG_001045100	Protocadherin 9	153.456	9.5	9.5	10.5	0.0006325	0.08765	2
EgrG_000112900	Protocadherin alpha 6	145.568	5	5	6	0.000366	0.04	1
EgrG_000122500	Protocadherin beta-11; Protocadherin gamma a8	118.579	10	12	13.5	0.0008065	0.1092	2
EgrG_001180700	Protocadherin fat 1	157.371	5.5	5.5	6	0.0003555	0.0407	2
EgrG_001169400	Purple acid phosphatase	53.5736	9	13	21.5	0.00128	0.2785	2
EgrG_000075800	Receptor protein-tyrosine kinase	176.426	2	3	3	0.000183	0.0152	1
EgrG_000461400	Receptor protein-tyrosine kinase	118.905	3	3.5	3.5	0.000211	0.02725	2
EgrG_000655700	Receptor type tyrosine protein phosphatase	256.194	7	7	7	0.000427	0.0361	1
EgrG_001133800	Receptor type tyrosine protein phosphatase	276.082	12	12	17	0.0010285	0.06565	2
EgrG_000992700	Roundabout 2	154.399	5	6.5	7.5	0.0004415	0.04575	2
EgrG_000184100	Sarcoplasmic calcium-binding protein	45.2164	2	3	5	0.000305	0.048	1
EgrG_001023000	Secreted frizzled protein 5	67.8465	2.5	2.5	3.5	0.000207	0.04055	2
EgrG_000136400	Semaphorin 5B	134.362	2	2	4	0.000244	0.02	1
EgrG_000393000	Sj ts4 protein	38.3232	7	7.5	9	0.000659	0.2435	2
EgrG_000961100	Slit 2 protein	172.321	2	2	2	0.000122	0.0142	1
EgrG_000485000	SLIT and NTRK protein 5	43.8433	6.5	9	11.5	0.000696	0.17	2
EgrG_001127800	Speract scavenger receptor	37.2351	3	3	3	0.000183	0.138	1
EgrG_000929500	SPONdin extracellular matrix glycoprotein	111.236	12.6667	16.6667	19.6667	0.001218	0.1447	3
EgrG_000602100	Structural maintenance of chromosomes protein	149.09	4	5	5	0.000297	0.03005	2
EgrG_000814400	Subfamily M14A unassigned peptidase	48.1803	2	2	2	0.000117	0.0643	1
EgrG_000638300	Superoxide dismutase	15.5958	2	2	2	0.0001195	0.1545	2
EgrG_000935200	Synaptic vesicle membrane protein VAT 1	46.9913	4	4	4	0.000233	0.103	1
EgrG_000968100	Syndecan	48.162	7.5	11.5	15	0.0008965	0.1905	2
EgrG_000381200	Tapeworm specific antigen B (AgB8/1)	9.7329	4	5.66667	46.3333	0.00300667	0.353	3
EgrG_000381600	Tapeworm specific antigen B (AgB8/3)	10.023	7	13	35	0.00214	0.466	1
EgrG_000381400	Tapeworm specific antigen B (AgB8/4)	10.3328	8	11	20	0.00122	0.511	1
EgrG_000381800	Tapeworm specific antigen B (AgB8/5)	9.606	3	3	4	0.000244	0.244	1
EgrG_000381100	Tapeworm specific antigen B (AgB8/2)	10.3545	6	9	54	0.0033	0.544	1
EgrG_000372400	Tegumental protein	12.1653	2	2	3	0.000175	0.174	1
EgrG_000178100	TGF beta family	57.8045	3.5	4	4.5	0.000272	0.0583	2
EgrG_000359800	Thioredoxin fold	46.9709	3	4	4	0.000233	0.0993	1
EgrG_000791700	Thioredoxin peroxidase	21.4061	6.66667	7.66667	10	0.000736	0.328	3
EgrG_000096600	Tissue type plasminogen activator	239.363	5	6	7.5	0.0004495	0.0316	2
EgrG_000226000	Titin	82.3809	5	5	5	0.000305	0.0721	1
EgrG_000092800	Transaldolase	36.8312	2	2	2	0.000122	0.0699	1
EgrG_000305400	Transgelin	39.5142	2	2.5	3.5	0.0002895	0.06475	2
EgrG_001004900	Transgelin	51.6383	2	2	2	0.000122	0.0496	1
EgrG_000103100	Transketolase	67.7602	7	7	7	0.000409	0.163	1
EgrG_000949780	Transmembrane protein 132E	195.691	2	2	2	0.000122	0.0146	1
EgrG_000413200	Tubulin alpha chain	50.1948	5	5.5	5.5	0.0003235	0.1612	2
EgrG_000672200	Tubulin beta chain	49.8728	2.66667	3.33333	3.66667	0.000252333	0.0725333	3
EgrG_001060600	Type II collagen B	153.779	17	20.3333	27.6667	0.00186333	0.149033	3
EgrG_000212300	Tyrosine protein kinase otk	121.337	18	22	26	0.00152	0.185	1
EgrG_000984800	UDP glucose 4 epimerase	38.7073	4	4	5	0.000292	0.131	1
EgrG_000843500	UTP-glucose-1-phosphate uridylyltransferase	57.0854	3	3	3	0.000255	0.06415	2
EgrG_000317300	Vesicular amine transporter	49.0691	12.3333	19	29.3333	0.00191667	0.429667	3
EgrG_000959800	Voltage dependent calcium channel subunit	148.728	4.5	5	6.5	0.000394	0.0433	2
EgrG_000211500	von Willebrand factor type C	106.251	2	2	2	0.000122	0.0266	1
¹According to E. granulosus genome annotation (PRJEB121, version WBPS11) available at WormBase ParaSite.
²Number of biological replicates where the protein was identified.
³14-3-3 protein names were used according to Teichmann et al., 2015. Journal of Proteome Research, 14(4), 1700–1715.

### Sheet: Table S1B
Supplementary Table 1B: Parasitic proteins identified by LC-MS in E. ortleppi samples. Highlighted proteins were exclusively identified in E. ortleppi.
Protein accession number¹	Protein name	Protein molecular weight (kDa)	Exclusive unique peptide count	Exclusive unique spectrum count	Exclusive spectrum count	Percentage of total spectra	Percentage sequence coverage	Repeat Rate²
EgrG_001192500	14-3-3.1³	27.9467	4	4.66667	5.66667	0.000464	0.244333	3
EgrG_000231300	14-3-3.2³	29.2192	2.33333	2.33333	2.33333	0.000205667	0.160667	3
EgrG_000364000	14-3-3.3³	27.7787	5.66667	6.33333	8.33333	0.000660667	0.232333	3
EgrG_000144400	Abnormal EMBroygenesis family member emb 9	167.895	12	15	23.6667	0.00196333	0.0926333	3
EgrG_000732400	Acetylcholinesterase	74.9231	4	4	4	0.000367	0.0534	1
EgrG_001104800	Acidic leucine rich nuclear phosphoprotein	37.0932	2	2	2	0.000206	0.0729	1
EgrG_000061200	Actin	41.7455	12.6667	18	33.3333	0.00282	0.398333	3
EgrG_000406900	Actin cytoplasmic A3; Actin-1	41.8169	2.5	2.5	3	0.0002515	0.2415	2
EgrG_000190400	Actin cytoplasmic type 5	40.216	2.66667	5	7.66667	0.000642667	0.402667	3
EgrG_000528900	Actin depolymerizing factor	15.8709	2	2	2	0.000136	0.197	1
EgrG_000882500	Actin modulator protein	46.0861	6	6.5	8.5	0.000626	0.185	2
EgrG_000969100	AdamTS protein 3	82.2022	3	3	3.5	0.0002735	0.0408	2
EgrG_000076900	Adenosylhomocysteinase	47.8987	6	7.33333	8.66667	0.000730333	0.157333	3
EgrG_000061400	Agrin	184.825	2	2	3	0.000275	0.00952	1
EgrG_000155600	Aldo keto reductase family 1 member B4	34.2244	2.33333	2.33333	3	0.000243	0.156667	3
EgrG_000156400	Aldo keto reductase family 1 member B4	42.2597	4.33333	4.33333	6	0.000478667	0.103867	3
EgrG_000605100	alpha-1,2-Mannosidase	67.6056	2	2	2	0.000183	0.0453	1
EgrG_000501500	Alpha-1,4 glucan phosphorylase	97.7009	7.33333	8	9	0.000692333	0.0914667	3
EgrG_000501600	Alpha-1,4 glucan phosphorylase	98.3395	3	4	4	0.000272	0.104	1
EgrG_000340400	Alpha-galactosidase	45.3653	2.66667	3	3.66667	0.000300333	0.104567	3
EgrG_000340500	Alpha-galactosidase	47.6444	4	6	9	0.0006825	0.1262	2
EgrG_000704400	Alpha-mannosidase	118.29	22.3333	33.3333	56.6667	0.00473	0.278333	3
EgrG_000530400	Amine oxidase	84.415	8.33333	12	22	0.00179333	0.1053	3
EgrG_001063900	Aminopeptidase	114.678	2	2	2	0.0001595	0.025	2
EgrG_000041200	Annexin	38.7589	2	2	3	0.000309	0.0575	1
EgrG_000193700	Annexin	39.1449	5	5	5.5	0.00041	0.1395	2
EgrG_000244000	Annexin	36.6837	4	4	4	0.000412	0.124	1
EgrG_000184900	Antigen 5	54.8755	19	29.3333	150	0.01267	0.446	3
EgrG_000601800	Apple	70.4288	2.5	2.5	4	0.000296	0.03795	2
EgrG_001163400	Armet protein	18.2925	3	3	3	0.0002515	0.1605	2
EgrG_000575900	Basement membrane specific heparan sulfate	859.89	194.333	238	366	0.0304667	0.267	3
EgrG_000701800	Basement membrane specific heparan sulfate	96.0324	11	13.6667	21.6667	0.00179	0.156	3
EgrG_000879900	Beta D xylosidase 2	91.5671	14	15	19	0.00147	0.183	3
EgrG_000789900	Beta mannosidase	108.073	5.33333	5.33333	6	0.000498333	0.0544667	3
EgrG_000901900	Beta-hexosaminidase	59.0359	3.33333	3.33333	3.33333	0.000305	0.0664333	3
EgrG_000056900	Bone morphogenetic protein antagonist noggin	40.7822	2	2	3	0.000204	0.0669	1
EgrG_000089300	Bone morphogenetic protein antagonist noggin	55.0068	2	2	6	0.000409	0.0672	1
EgrG_000117200	Cadherin	147.663	5	5.33333	6.66667	0.000524333	0.0634	3
EgrG_000875100	Calnexin	65.6129	2	2	2	0.000136	0.0405	1
EgrG_000911200	Calpain-A	92.0827	3	3	3	0.0002275	0.0304	2
EgrG_000903100	Calsyntenin 1	130.03	9.66667	11.3333	17	0.00145167	0.0828333	3
EgrG_000170200	Carboxypeptidase	58.1972	2	2	2	0.000136	0.0329	1
EgrG_000790200	Cathepsin B	38.9541	4.66667	5.66667	6.66667	0.000578667	0.164333	3
EgrG_000790300	Cathepsin B	38.9247	4	4.66667	5.33333	0.000445333	0.126267	3
EgrG_000970500	Cathepsin D lysosomal aspartyl protease	47.1106	11.6667	14.6667	40.6667	0.00341	0.273333	3
EgrG_000624850	CDP diacylglycerol glycerol 3 phosphate	40.8366	2	3	3	0.000204	0.0593	1
EgrG_000363400	Cell adhesion molecule:down regulated by	143.115	7	9	9	0.000613	0.0736	1
EgrG_001028500	Citrate synthase	51.3791	8.66667	11.3333	17	0.00139333	0.21	3
EgrG_000796300	Coagulation factor 5 8 type C terminal	75.0069	2	2	2	0.000183	0.0405	1
EgrG_000144350	Collagen alpha 1(IV) chain	172.459	15	17.6667	32.6667	0.00274	0.122267	3
EgrG_000417600	Collagen alpha 1(IV) chain	182.224	11.6667	13	14.3333	0.00123667	0.0922667	3
EgrG_000144300	Collagen alpha 1(V) chain	176.847	16.3333	19.3333	30	0.00248667	0.129333	3
EgrG_000203400	Collagen alpha 1(V) chain	171.527	26.3333	30.3333	52.3333	0.00415667	0.207233	3
EgrG_000729300	Collagen alpha 1(XV) chain	190.893	10.3333	14	25.3333	0.00202667	0.0685667	3
EgrG_000823800	Collagen alpha 2(I) chain	130.686	21	26.3333	47.3333	0.00382667	0.235333	3
EgrG_000534700	Collagen alpha-3(VI) chain; Kunitz protease inhibitor; Kunitz protein 8	8.4077	2	2	3	0.000204	0.293	1
EgrG_001190600	Collagen type I II III V XI alpha	123.493	15.6667	19	34.3333	0.00271667	0.197333	3
EgrG_000524200	Collagen type XI alpha 2	162.952	12.3333	13.3333	18.3333	0.001484	0.115467	3
EgrG_000984300	Cupin 2 barrel domain containing protein	11.7245	2	2	4	0.000272	0.238	1
EgrG_000849600	Cystatin	30.8197	9	15.6667	39.3333	0.00321	0.361333	3
EgrG_000766600	Cysteine-rich secretory protein LCCL domain-containing; Peptidase inhibitor 16	28.6534	2	4.33333	11.3333	0.000920667	0.0725	3
EgrG_000342900	Cysticercus cellulosae specific antigenic	24.6925	2.66667	2.66667	2.66667	0.000220333	0.231333	3
EgrG_000936600	Cytoskeleton associated protein CAP Gly containing ankyrin repeats	100.968	2	2	2	0.000206	0.0327	1
EgrG_001200300	Desert hedgehog protein	60.0538	2	2	2	0.000183	0.0549	1
EgrG_000564000	Diagnostic antigen gp50	22.2705	2	3	3	0.000204	0.0804	1
EgrG_000566700	Diagnostic antigen gp50	27.1235	3.5	4	4.5	0.000342	0.1585	2
EgrG_000549500	Discoidin domain containing receptor 2	105.295	3.5	3.5	4	0.000296	0.0414	2
EgrG_000769500	Discoidin domain containing receptor 2	113.868	3	3	3	0.000204	0.0291	1
EgrG_001069300	Disintegrin and metalloproteinase	119.668	2	2	2	0.000136	0.0248	1
EgrG_000182400	Dynein light chain	19.2869	3	5	5.5	0.000462	0.158	2
EgrG_000940900	Dynein light chain	12.6032	2	2	2	0.000183	0.2	1
EgrG_000941000	Dynein light chain	22.2971	3.5	3.5	6	0.0004675	0.171	2
EgrG_000941100	Dynein light chain	10.5186	2	2.33333	2.66667	0.000228333	0.358667	3
EgrG_000946900	Dynein light chain	14.0215	2	2	2	0.000136	0.23	1
EgrG_000990800	Dynein light chain	11.24	3	4	6.5	0.0005125	0.312	2
EgrG_000990900	Dynein light chain	10.6258	2.66667	6	12.3333	0.00105433	0.228	3
EgrG_000991000	Dynein light chain	12.4368	2	2	2	0.000136	0.189	1
EgrG_000991200	Dynein light chain 1, cytoplasmic; Dynein light chain type 1 2	11.5987	4.33333	5.66667	8	0.000661333	0.394	3
EgrG_000991300	Dynein light chain type 1 2	10.2731	2.66667	3.66667	5.33333	0.000429667	0.409	3
EgrG_000255800	Egf domain protein	266.882	13.6667	15.3333	26	0.00213333	0.0596333	3
EgrG_000056700	EGF region	371.43	2	2	2	0.000183	0.00742	1
EgrG_000982200	Elongation factor 1-alpha	49.6873	7.33333	8	9.66667	0.000801667	0.169333	3
EgrG_000113800	Elongation factor 1-gamma; Eukaryotic translation elongation factor 1	47.7343	2	2	2	0.000136	0.0738	1
EgrG_000865300	Elongation factor 2	94.0316	2	2	2	0.000136	0.0294	1
EgrG_000550800	Endophilin B1	28.8006	4.33333	5.66667	7.66667	0.000592333	0.198333	3
EgrG_000514200	Enolase	46.5619	11.3333	14.3333	21.6667	0.00167733	0.295333	3
EgrG_000085400	Enteropeptidase; Mastin	51.4727	4.33333	5	7	0.000570667	0.097	3
EgrG_000682900	Epididymal secretory protein E1; Niemann Pick C2 protein	20.3988	3	3	3.66667	0.000312	0.135733	3
EgrG_000824000	Estrogen regulated protein EP45	45.4604	8.33333	9.66667	15.3333	0.00128667	0.18	3
EgrG_000087900	Expressed conserved protein	15.0659	2	4	5	0.00034	0.168	1
EgrG_000088000	Expressed conserved protein	17.0978	2	2	7.5	0.000546	0.0946	2
EgrG_000120300	Expressed conserved protein	39.3724	2	3	3	0.000204	0.071	1
EgrG_000239700	Expressed conserved protein	8.7048	2	2.5	4	0.0003075	0.2	2
EgrG_000359000	Expressed conserved protein	15.5901	3	4	7	0.000477	0.125	1
EgrG_000412400	Expressed conserved protein	13.8764	3.33333	4.33333	9	0.000737333	0.265333	3
EgrG_000412500	Expressed conserved protein	14.057	4.33333	4.33333	8.33333	0.000696	0.207	3
EgrG_000439600	Expressed conserved protein	96.2888	2	2	3	0.000204	0.0216	1
EgrG_000471400	Expressed conserved protein	44.8974	2	2	4	0.000272	0.061	1
EgrG_000523100	Expressed conserved protein	53.0537	6	6.66667	17	0.00138033	0.120333	3
EgrG_000596300	Expressed conserved protein	25.0453	5.33333	7.66667	18	0.00155	0.259	3
EgrG_001051900	Expressed conserved protein	14.2207	2	3.5	6	0.000567	0.13	2
EgrG_001061900	Expressed conserved protein	73.856	20.3333	25	57.6667	0.00456	0.356333	3
EgrG_001097100	Expressed conserved protein	41.5286	3	4	4	0.0003195	0.0904	2
EgrG_000079700	Expressed protein	16.2609	2.66667	3.33333	3.66667	0.000308	0.237333	3
EgrG_000302900	Expressed protein	61.1326	4.5	5	7.5	0.0005695	0.0824	2
EgrG_000316400	Expressed protein	35.3139	2.33333	2.33333	3.66667	0.000311667	0.0869333	3
EgrG_000415200	Expressed protein	12.1747	2	2.33333	4	0.000323	0.174	3
EgrG_000550400	Expressed protein	8.2713	3	3	4.5	0.000377	0.554	2
EgrG_001001100	Fasciclin 1	61.1702	4	4	4.5	0.000342	0.09305	2
EgrG_000549850	Fatty acid binding protein FABP2	23.9168	3.5	4	7	0.000524	0.15005	2
EgrG_000842900	FGRF protein	79.7457	7	9	11.6667	0.000941333	0.0998667	3
EgrG_001060700	Fibrillar collagen chain FAp1 alpha	115.541	23.6667	34.6667	54.6667	0.00427	0.293	3
EgrG_001054000	Fibrillin 2	58.9982	4	5	5	0.00034	0.0822	1
EgrG_000223300	Fibulin	120.405	3	3	3	0.000204	0.026	1
EgrG_000751800	Folate receptor beta	28.7664	2	2	3	0.000204	0.0675	1
EgrG_000086300	Fras1 related extracellular matrix protein	271.838	2	2	2	0.000136	0.00822	1
EgrG_000176400	Fras1 related extracellular matrix protein	263.123	17	17.6667	19.3333	0.00158567	0.0891	3
EgrG_000261600	Fructose 1,6 bisphosphatase 1	40.44	2	2	2	0.000136	0.0755	1
EgrG_000905600	Fructose-bisphosphate aldolase	39.6665	12.3333	15	25.3333	0.00208	0.375	3
EgrG_000618900	Fucosidase alpha L 1 tissue; Tissue alpha-L-fucosidase	53.7731	3.5	4	4	0.000296	0.07285	2
EgrG_000806300	Gamma glutamyltranspeptidase 1	65.9023	3	3	3	0.000275	0.0496	1
EgrG_000476900	GDP L fucose synthase	46.4835	2.5	3	3	0.0002275	0.07105	2
EgrG_000882300	Gelsolin; Severin	42.0263	6	6.5	7.5	0.0005695	0.2065	2
EgrG_000626300	Glucose-6-phosphate isomerase	61.6071	6	7	9	0.000755333	0.126667	3
EgrG_000538900	Glutathione-S-transferase	23.3498	3.5	3.5	4	0.0003075	0.1515	2
EgrG_000254600	Glyceraldehyde-3-phosphate dehydrogenase	37.739	6.66667	9.33333	12.3333	0.000981	0.231267	3
EgrG_000909300	Glycoside hydrolase chitinase domain containing protein 1	43.02	2.5	2.5	2.5	0.0001935	0.07145	2
EgrG_000241300	Glypican-1	124.33	5	7.5	9.5	0.0007055	0.04775	2
EgrG_000606700	GPI anchored surface glycoprotein	158.414	6	6	6.5	0.0005135	0.051	2
EgrG_000712600	Gynecophoral canal protein	96.5801	14.3333	18.3333	28.3333	0.00226667	0.21	3
EgrG_000824400	Gynecophoral canal protein; Transforming growth factor-beta-induced protein ig-h3	73.4879	19.6667	24.6667	35	0.00283	0.333667	3
EgrG_000485800	H17g protein tegumental antigen	71.4318	3	3	3.33333	0.000266	0.0484	3
EgrG_001085400	Heat shock 70 kDa protein 4; Heat shock cognate protein	71.085	9	11.3333	14.3333	0.00113567	0.168933	3
EgrG_000008700	Heat shock protein heat shock protein 90 alpha	73.8783	5	5	6	0.000498333	0.0834333	3
EgrG_000422350	Hemicentin 1	476.735	22.3333	24.3333	28.3333	0.00252	0.0565	3
EgrG_002016600	Histone	34.3022	2	2	3	0.000292	0.04855	2
EgrG_000906000	Histone H1 delta	21.458	3.5	4	5	0.000411	0.163	2
EgrG_002051500	Histone H2A	12.459	2	2	3	0.000262667	0.14	3
EgrG_000472800	Histone H2B	13.4643	2	2	2	0.000136	0.197	1
EgrG_000323100	Histone H4	11.3677	5	6	8	0.000751	0.44	3
EgrG_000492700	Immunogenic protein	24.2026	3	4	6	0.000409	0.124	1
EgrG_000543800	Immunogenic protein ts11	19.2361	2.5	4.5	7	0.0005475	0.176	2
EgrG_000164500	Immunoglobulin	44.5657	2.5	3.5	5	0.000364	0.08605	2
EgrG_000937300	Immunoglobulin	107.953	7.66667	8.66667	9.66667	0.000753667	0.0952333	3
EgrG_000487400	Inorganic pyrophosphatase	33.6756	3	3	3	0.000204	0.17	1
EgrG_000799300	Insulin growth factor binding; Kazal-type serine protease inhibitor domain-containing protein	30.4453	3	3	4	0.000412	0.0655	1
EgrG_000534900	Kunitz protein 3	8.3378	2	4	6.66667	0.000547667	0.253	3
EgrG_000068100	Laminin	174.238	2	2	2	0.000183	0.0106	1
EgrG_001132400	Laminin	395.159	9	9	9	0.000812	0.0259667	3
EgrG_000880000	Laminin subunit beta	194.053	4	4	4	0.0003595	0.0197	2
EgrG_000458400	Laminin subunit gamma	163.167	6	6.33333	7.66667	0.000662333	0.0471667	3
EgrG_000684200	Lipid transport protein N terminal	344.223	26.6667	28.6667	39.6667	0.00334333	0.0996333	3
EgrG_000634800	L-lactate dehydrogenase	48.8967	5	5	5	0.00034	0.154	1
EgrG_000660800	L-lactate dehydrogenase	35.3318	4	4	4.5	0.00033	0.11755	2
EgrG_000143500	Lysosomal alpha-glucosidase	101.505	8	8	11.6667	0.000923333	0.0910333	3
EgrG_000456150	Lysosomal Pro X carboxypeptidase	53.0014	2	2	2	0.000183	0.038	1
EgrG_001028800	Lysosomal Pro X carboxypeptidase	55.6675	2	2	2	0.000136	0.0427	1
EgrG_000217900	Lysyl oxidase	55.4381	6	6	7.5	0.000605	0.1375	2
EgrG_000641200	Macroglobulin:complement	27.3337	3	5	6.5	0.0005015	0.1245	2
EgrG_000236500	Major egg antigen	36.5224	3.33333	3.33333	3.33333	0.000273667	0.118567	3
EgrG_000212700	Major egg antigen p40; Small heat shock protein p36	35.8477	6	7.66667	11	0.000858333	0.224	3
EgrG_000142500	Major vault protein	97.0618	3.5	3.5	3.5	0.0002855	0.0489	2
EgrG_000417100	Malate dehydrogenase	36.5703	8.33333	9.33333	13	0.00104267	0.226	3
EgrG_001185000	Malate dehydrogenase	35.5417	4	4.33333	5	0.000403	0.156	3
EgrG_001145700	Malic enzyme	70.0803	9	10.5	13.5	0.0010275	0.182	2
EgrG_000640700	Metalloendopeptidase	160.041	7	7	10.5	0.000809	0.06315	2
EgrG_001079800	Multiple inositol polyphosphate phosphatase	54.6334	2	2	2	0.000183	0.0353	1
EgrG_000653900	Myophilin	21.2463	4.5	4.5	5.5	0.000422	0.2315	2
EgrG_000908900	N acetylated alpha linked acidic dipeptidase	79.0505	19	34.3333	68	0.00560333	0.243333	3
EgrG_000236300	N/A	76.0478	2	2	2.5	0.0001935	0.0349	2
EgrG_000264700	N/A	99.898	5.66667	5.66667	6	0.000506333	0.0705	3
EgrG_000296900	N/A	73.6856	2	3	3	0.000204	0.0458	1
EgrG_000631600	N/A	62.1173	2	2	2	0.000206	0.0401	1
EgrG_000838600	N/A	8.7126	2	3.5	5.5	0.00041	0.208	2
EgrG_001024500	N/A	92.7585	2	2	2	0.000136	0.0322	1
EgrG_001058700	N/A	91.5864	5	6	6	0.0004795	0.08375	2
EgrG_000736050	NAD(P)H-hydrate epimerase	41.4732	2	2	2	0.000136	0.0675	1
EgrG_001065500	Ndr	40.4532	2.33333	2.33333	2.33333	0.000197667	0.0639333	3
EgrG_000239500	Nephrin	180.411	2	2	3	0.0002275	0.015	2
EgrG_000638000	Netrin 1	99.3896	3	3	3	0.0002395	0.03775	2
EgrG_000318600	Netrin receptor DCC	133.059	2.66667	3.33333	3.33333	0.000293333	0.0261667	3
EgrG_000236200	Neurexin 1 alpha	96.3096	6	6	8	0.000651	0.0801	2
EgrG_000412100	Neuroendocrine convertase 2	78.9506	3	3	3	0.0002275	0.03885	2
EgrG_000343000	Neurogenic locus notch protein	338.955	33	39.6667	66.3333	0.00541	0.115867	3
EgrG_000716600	Neutral alpha glucosidase AB	109.784	4.5	4.5	4.5	0.000365	0.0509	2
EgrG_000373600	Notch	142.125	2.66667	4.33333	4.33333	0.000376667	0.0237667	3
EgrG_001117000	Nucleoside diphosphate kinase	16.6768	2.5	2.5	2.5	0.0001935	0.1745	2
EgrG_001032200	Ornithine aminotransferase	45.7529	7.33333	9.66667	12.6667	0.00104833	0.223333	3
EgrG_000468100	Palmitoyl protein thioesterase 1	33.9054	2	2	2	0.000183	0.0631	1
EgrG_001181950	Papilin	66.5732	3.66667	3.66667	5.66667	0.000456333	0.0574667	3
EgrG_000763300	Paramyosin	98.9453	5.5	5.5	6.5	0.000478	0.07055	2
EgrG_000920600	Peptidyl-prolyl cis-trans isomerase	17.3547	4.33333	7.33333	12.6667	0.00105567	0.324667	3
EgrG_000334550	Peptidylprolyl isomerase	7.0891	2	2	2	0.000136	0.523	1
EgrG_000733600	Peroxidasin	149.57	13	15	17.6667	0.00148	0.1182	3
EgrG_000292700	Phosphoenolpyruvate carboxykinase	71.2366	21.6667	30.6667	50.6667	0.00400333	0.4	3
EgrG_000943900	Phosphoglucomutase	63.3217	4	4	5	0.000388	0.08755	2
EgrG_001043100	Phosphoglycerate kinase	46.7694	5.33333	5.66667	6.66667	0.000500333	0.1409	3
EgrG_000374800	Phospholipid hydroperoxide glutathione	27.7848	6	8	12	0.000817	0.256	1
EgrG_001132700	Poly(U) specific endoribonuclease	28.7466	5.33333	8	9.33333	0.000756	0.249	3
EgrG_000097500	Poly(U) specific endoribonuclease b	32.8207	3	3	3	0.0002275	0.11575	2
EgrG_000516500	Polyubiquitin	8.9477	2.33333	2.33333	2.33333	0.000209333	0.207333	3
EgrG_000476300	Procollagen galactosyltransferase 2	70.6144	2	2	2	0.0001595	0.0355	2
EgrG_000443200	Procollagen lysine2 oxoglutarate 5 dioxygenase; Procollagen-lysine,2-oxoglutarate 5-dioxygenase	82.7335	2	2	2	0.000183	0.0363	1
EgrG_000122100	Profilin	13.3615	5	7	7	0.000477	0.5	1
EgrG_000733100	Prosaposin a preproprotein	114.19	3	3.5	5	0.000411	0.0321	2
EgrG_001133400	Protein-L-isoaspartate O-methyltransferase	26.7201	3.33333	4.33333	5.66667	0.000432667	0.160633	3
EgrG_000205000	Protocadherin 1	156.002	3.5	3.5	3.5	0.0002855	0.0244	2
EgrG_000389000	Protocadherin 1	144.996	4	5	5	0.00034	0.0414	1
EgrG_000390400	Protocadherin 1	117.433	2	2	2	0.0001595	0.0224	2
EgrG_000570400	Protocadherin 1	156.667	5	5	5.33333	0.000425667	0.0493667	3
EgrG_000945000	Protocadherin 1	144.812	3	3.5	3.5	0.0002615	0.0295	2
EgrG_000583700	Protocadherin 11	127.362	2	2	2	0.000136	0.018	1
EgrG_000846700	Protocadherin 11	170.967	2	2	2	0.0001595	0.0134	2
EgrG_000854900	Protocadherin 2 gamma c6 sCP1	145.28	2	2	2	0.000136	0.0327	1
EgrG_001045100	Protocadherin 9	153.456	2.5	2.5	3	0.0002395	0.02365	2
EgrG_000122500	Protocadherin beta-11; Protocadherin gamma a8	118.579	5	5	5.5	0.00041	0.05275	2
EgrG_001180700	Protocadherin fat 1	157.371	2	2	2	0.0001595	0.0161	2
EgrG_001169400	Purple acid phosphatase	53.5736	7.5	8	9.5	0.000741	0.2105	2
EgrG_001133800	Receptor type tyrosine protein phosphatase	276.082	4.5	4.5	6	0.000444	0.02125	2
EgrG_000992700	Roundabout 2	154.399	3.33333	3.33333	3.66667	0.000296667	0.0276667	3
EgrG_000184100	Sarcoplasmic calcium-binding protein	45.2164	3	3	3	0.000204	0.0707	1
EgrG_001023000	Secreted frizzled protein 5	67.8465	2.5	2.5	5.5	0.00041	0.0414	2
EgrG_000393000	Sj ts4 protein	38.3232	7	8	10.6667	0.000860667	0.244	3
EgrG_000485000	SLIT and NTRK protein 5	43.8433	3.5	3.5	4.5	0.000342	0.0881	2
EgrG_000929500	SPONdin extracellular matrix glycoprotein	111.236	5.33333	6	6.66667	0.000559333	0.0592	3
EgrG_000602100	Structural maintenance of chromosomes protein	149.09	3.5	4.5	5.5	0.000422	0.02895	2
EgrG_001046200	Subfamily S1A unassigned peptidase S01 family	36.2181	2	2	2.5	0.0002405	0.0623	2
EgrG_000638300	Superoxide dismutase	15.5958	2.5	2.5	2.5	0.000246	0.181	2
EgrG_000607900	Superoxide dismutase	24.729	2	2	2	0.000136	0.131	1
EgrG_000935200	Synaptic vesicle membrane protein VAT 1	46.9913	4	4	4.5	0.0003535	0.1155	2
EgrG_000968100	Syndecan	48.162	2.66667	3	5.66667	0.000456333	0.0625333	3
EgrG_000381200	Tapeworm specific antigen B (AgB8/1)	9.7329	4.66667	5.66667	81	0.00708333	0.361	3
EgrG_001001800	Tegumental antigen	19.4598	2	2	2	0.000136	0.119	1
EgrG_000372400	Tegumental protein	12.1653	2.33333	2.33333	2.66667	0.000236333	0.189667	3
EgrG_000355700	Tetraspanin	30.5116	2	2	3	0.000204	0.083	1
EgrG_000791700	Thioredoxin peroxidase	21.4061	6.66667	7.66667	13.6667	0.00110733	0.326333	3
EgrG_000096600	Tissue type plasminogen activator	239.363	4.5	5	5	0.0004225	0.0241	2
EgrG_000226000	Titin	82.3809	2	2	2	0.000183	0.032	1
EgrG_000305400	Transgelin	39.5142	3.5	3.5	3.5	0.0002855	0.10345	2
EgrG_000471600	Transitional endoplasmic reticulum ATPase	88.0488	2	2	2	0.000136	0.0377	1
EgrG_000103100	Transketolase	67.7602	5	5.5	6	0.000456	0.1039	2
EgrG_000949780	Transmembrane protein 132E	195.691	2	2	2	0.000183	0.0168	1
EgrG_000416400	Triosephosphate isomerase	27.1229	3.66667	4	4.33333	0.000342	0.174667	3
EgrG_000413200	Tubulin alpha chain	50.1948	4.66667	5.33333	5.33333	0.000464667	0.147	3
EgrG_000672200	Tubulin beta chain	49.8728	3	3.5	4.5	0.0004465	0.08315	2
EgrG_001060600	Type II collagen B	153.779	13	15	19.3333	0.00153733	0.122867	3
EgrG_000212300	Tyrosine protein kinase otk	121.337	7.66667	8.66667	10	0.000802667	0.102333	3
EgrG_000984800	UDP glucose 4 epimerase	38.7073	4	4	5	0.000376	0.1325	2
EgrG_000843500	UTP-glucose-1-phosphate uridylyltransferase	57.0854	4	4	4.5	0.000342	0.09065	2
EgrG_000317300	Vesicular amine transporter	49.0691	7.33333	11	19	0.00147833	0.249767	3
EgrG_000211500	von Willebrand factor type C	106.251	2	2	2	0.000206	0.0204	1
¹According to E. granulosus genome annotation (PRJEB121, version WBPS11) available at WormBase ParaSite.
²Number of biological replicates where the protein was identified.
³14-3-3 protein names were used according to Teichmann et al., 2015. Journal of Proteome Research, 14(4), 1700–1715.
