## Supplementary material for "The secreted protein signature of hydatid fluid from pulmonary cystic echinococcosis": Table S2

### Sheet: Tab S2
Suplementary table 2. Comparative analysis of proteins identified by LC-MS in E. granulosus and E. ortleppi samples.
The quantitative value presented for each protein is the NSAF. A t-test was applied to determine differences in protein abundances between the species, but no significant results were obtained.
For the histone proteins highlighted in yellow it was not possible to determine, with certainty, if they are of parasitic or host origin.
			E. granulosus²						E. ortleppi³
Accession Number¹	Protein Name	Molecular Weight	EG1	EG2	EG3	EG_mean	EG_SD		EO1	EO2	EO3	EO_mean	EO_SD	Fold Change EG/EO	Log2 Fold Change
EgrG_001192500	14-3-3.14	28 kDa	0.001054	0.0028302	ND	0.00129473	0.00143037		0.0033146	0.0044955	0.0046391	0.00414973	0.000726802	0.312004	-1.68036
EgrG_000231300	14-3-3.24	29 kDa	ND	0.0010966	ND	0.000365533	0.000633122		0.002408	0.00096767	0.0022468	0.00187416	0.000789167	0.195039	-2.35817
EgrG_000364000	14-3-3.34	28 kDa	ND	0.0050738	ND	0.00169127	0.00292936		0.0049519	0.0074624	0.0046204	0.00567823	0.001554	0.297851	-1.74734
EgrG_000144400	Abnormal EMBroygenesis family member emb 9	168 kDa	0.0023039	0.002722	0.0064224	0.0038161	0.00226678		0.0032604	0.0023293	0.0020281	0.00253927	0.000642421	1.50284	0.587687
EgrG_000732400	Acetylcholinesterase	75 kDa	0.0019843	0.0012788	ND	0.0010877	0.00100586		0.001248	ND	ND	0.000416	0.000720533	2.61466	1.38663
EgrG_001104800	Acidic leucine rich nuclear phosphoprotein	37 kDa	ND	ND	ND	ND	ND		ND	ND	0.0016704	0.0005568	0.000964406	EO exclusive	-
EgrG_000061200	Actin	42 kDa	0.0079627	0.0081805	0.041143	0.0190954	0.0190941		0.01252	0.014766	0.02438	0.017222	0.00629991	1.10878	0.148972
EgrG_000406900	Actin cytoplasmic A3; Actin-1	42 kDa	ND	0.00074566	ND	0.000248553	0.000430507		0.0021832	0.00065801	ND	0.00094707	0.00111994	0.262445	-1.92992
EgrG_000190400	Actin cytoplasmic type 5	40 kDa	ND	0.0027186	0.012732	0.0051502	0.00670526		0.0028428	0.0037699	0.0055702	0.00406097	0.0013868	1.26822	0.342805
EgrG_000528900	Actin depolymerizing factor	16 kDa	ND	ND	ND	ND	ND		ND	0.0018011	ND	0.000600367	0.00103987	EO exclusive	-
EgrG_000882500	Actin modulator protein	46 kDa	ND	0.0013707	ND	0.0004569	0.000791374		0.0020067	0.0039312	ND	0.0019793	0.00196574	0.230839	-2.11504
EgrG_000969100	AdamTS protein 3	82 kDa	0.0059415	0.0019338	ND	0.0026251	0.00303047		0.00084929	0.00068259	ND	0.000510627	0.000450002	5.14094	2.36203
EgrG_000076900	Adenosylhomocysteinase	48 kDa	ND	0.0035113	0.0078486	0.00378663	0.00393154		0.0028038	0.0033802	0.0052323	0.00380543	0.00126887	0.99506	-0.00714502
EgrG_000061400	Agrin	185 kDa	0.00038742	0.00066577	0.0010231	0.000692097	0.000318657		0.0003655	ND	ND	0.000121833	0.000211022	5.68068	2.50606
EgrG_000156400	Aldo keto reductase family 1 member B4	42 kDa	0.0010414	0.0018642	0.0030557	0.0019871	0.00101276		0.0016374	0.0036191	0.0030556	0.0027707	0.00102111	0.717183	-0.479586
EgrG_000155600	Aldo keto reductase family 1 member B4	34 kDa	ND	0.00092591	ND	0.000308637	0.000534574		0.0013555	0.0020427	0.0018971	0.0017651	0.000362117	0.174855	-2.51577
EgrG_002002600	Alpha mannosidase 2	67 kDa	0.0006381	ND	ND	0.0002127	0.000368407		ND	ND	ND	ND	ND	EG exclusive	-
EgrG_000340500	Alpha N acetylgalactosaminidase	48 kDa	0.002129	0.0045733	ND	0.0022341	0.00228846		ND	0.0040357	0.0026773	0.00223767	0.00205345	0.998406	-0.00230138
EgrG_000605100	alpha-1,2-Mannosidase	68 kDa	0.0039314	ND	ND	0.00131047	0.00226979		0.00068684	ND	ND	0.000228947	0.000396547	5.72389	2.517
EgrG_000501600	Alpha-1,4 glucan phosphorylase	98 kDa	ND	ND	ND	ND	ND		ND	0.00057924	ND	0.00019308	0.000334424	EO exclusive	-
EgrG_000501500	Alpha-1,4 glucan phosphorylase	98 kDa	0.00030701	0.00098923	ND	0.00043208	0.000506336		0.0016896	0.0026189	0.00067563	0.00166138	0.000971942	0.260073	-1.94301
EgrG_000704400	Alpha-mannosidase	118 kDa	0.008253	0.011416	0.019263	0.0129773	0.00566863		0.0096343	0.009363	0.011558	0.0101851	0.00119668	1.27415	0.349534
EgrG_000530400	Amine oxidase	84 kDa	0.01092	0.005585	0.011444	0.00931633	0.00324203		0.002998	0.0060785	0.006866	0.00531417	0.00204414	1.75311	0.809919
EgrG_001063900	Aminopeptidase	115 kDa	0.00052121	0.00069976	ND	0.00040699	0.000363594		0.00040977	0.000247	ND	0.000218923	0.000206323	1.85905	0.894568
EgrG_001032200	Aminotransferase class III; Ornithine aminotransferase	46 kDa	0.0085307	0.0033935	0.02086	0.0109281	0.00897665		0.0079487	0.0050908	0.0034765	0.00550533	0.00226473	1.985	0.989136
EgrG_000041200	Annexin	39 kDa	ND	ND	ND	ND	ND		ND	ND	0.0024695	0.000823167	0.00142577	EO exclusive	-
EgrG_000193700	Annexin	39 kDa	ND	ND	ND	ND	ND		0.0017696	0.0028444	ND	0.001538	0.00143627	EO exclusive	-
EgrG_000244000	Annexin	37 kDa	ND	ND	ND	ND	ND		ND	ND	0.0035476	0.00118253	0.00204821	EO exclusive	-
EgrG_000888900	Anosmin 1	94 kDa	0.00045997	ND	ND	0.000153323	0.000265564		ND	ND	ND	ND	ND	EG exclusive	-
EgrG_000184900	Antigen 5	55 kDa	0.043839	0.051996	0.047351	0.0477287	0.00409159		0.087115	0.043845	0.042615	0.0578583	0.0253445	0.824923	-0.277669
EgrG_000601800	Apple	70 kDa	0.001612	0.0010821	ND	0.000898033	0.000821612		0.00063368	0.0011459	ND	0.000593193	0.000574022	1.5139	0.598267
EgrG_001163400	Armet protein	18 kDa	ND	0.0050841	ND	0.0016947	0.00293531		0.0049619	0.0014955	ND	0.00215247	0.00254535	0.787329	-0.344961
EgrG_001134100	Aspartate aminotransferase mitochondrial	47 kDa	0.0006184	ND	0.0040828	0.00156707	0.00220052		ND	ND	ND	ND	ND	EG exclusive	-
EgrG_000701800	Basement membrane specific heparan sulfate	96 kDa	0.0064245	0.0098575	0.0094257	0.00856923	0.0018699		0.0043293	0.0046393	0.0050494	0.00467267	0.000361208	1.83391	0.87492
EgrG_000575900	Basement membrane specific heparan sulfate	860 kDa	0.011802	0.0097218	0.015481	0.0123349	0.00291635		0.0092524	0.0079629	0.0088409	0.0086854	0.000658664	1.42019	0.506086
EgrG_000297300	BC026374 protein S09 family	84 kDa	0.00052702	ND	ND	0.000175673	0.000304275		ND	ND	ND	ND	ND	EG exclusive	-
EgrG_000879900	Beta D xylosidase 2	92 kDa	0.0026566	0.0035247	0.0013756	0.00251897	0.00108114		0.0036857	0.0034066	0.0010317	0.002708	0.00145841	0.930194	-0.104396
EgrG_000789900	Beta mannosidase	108 kDa	0.0031582	0.0016223	0.0018131	0.00219787	0.000837127		0.0015113	0.0010412	0.00090654	0.00115301	0.000317506	1.90619	0.930695
EgrG_000741700	Beta-galactosidase	76 kDa	ND	0.00082363	ND	0.000274543	0.000475523		ND	ND	ND	ND	ND	EG exclusive	-
EgrG_000901900	Beta-hexosaminidase	59 kDa	0.0030214	0.0027043	ND	0.00190857	0.00166045		0.0015836	0.00047728	0.0022164	0.00142576	0.000880238	1.33863	0.420758
EgrG_000678900	Bifunctional heparan sulfate	115 kDa	0.00064763	ND	ND	0.000215877	0.000373909		ND	ND	ND	ND	ND	EG exclusive	-
EgrG_000056900	Bone morphogenetic protein antagonist noggin	41 kDa	ND	0.0011683	ND	0.000389433	0.000674518		ND	0.001031	ND	0.000343667	0.000595248	1.13317	0.180366
EgrG_000089300	Bone morphogenetic protein antagonist noggin	55 kDa	0.00053024	0.001139	ND	0.000556413	0.000569951		ND	0.0015077	ND	0.000502567	0.000870471	1.10714	0.146842
EgrG_000887000	Cadherin	98 kDa	ND	0.00079258	ND	0.000264193	0.000457596		ND	ND	ND	ND	ND	EG exclusive	-
EgrG_000117200	Cadherin	148 kDa	0.0021198	0.0015523	ND	0.00122403	0.00109736		0.00090901	0.0010959	0.00042408	0.000809663	0.000346753	1.51178	0.596249
EgrG_000722600	Calcium binding protein	240 kDa	0.00041684	ND	ND	0.000138947	0.000240663		ND	ND	ND	ND	ND	EG exclusive	-
EgrG_000875100	Calnexin	66 kDa	0.00065966	0.00070851	ND	0.000456057	0.000395711		ND	0.00041682	ND	0.00013894	0.000240651	3.2824	1.71475
EgrG_000911200	Calpain-A	92 kDa	ND	ND	ND	ND	ND		0.000498	0.00060038	ND	0.000366127	0.000321181	EO exclusive	-
EgrG_000903100	Calsyntenin 1	130 kDa	0.0014281	0.0015338	0.0091865	0.00404947	0.00444912		0.0015545	0.0023947	0.0045931	0.00284743	0.00156908	1.42215	0.50807
EgrG_000904400	Carbonic anhydrase	37 kDa	0.0012016	ND	ND	0.000400533	0.000693744		ND	ND	ND	ND	ND	EG exclusive	-
EgrG_000170200	Carboxypeptidase	58 kDa	ND	0.00081286	ND	0.000270953	0.000469305		ND	0.00047821	ND	0.000159403	0.000276095	1.6998	0.765363
EgrG_000790300	Cathepsin B	39 kDa	ND	0.0043816	0.009794	0.0047252	0.00490603		0.0034988	0.0024605	0.0024484	0.00280257	0.000602986	1.68603	0.753627
EgrG_000790200	Cathepsin B	39 kDa	0.0077881	0.0051782	ND	0.0043221	0.003964		0.0023325	0.002812	0.0065292	0.00389123	0.00229709	1.11073	0.151505
EgrG_000970500	Cathepsin D lysosomal aspartyl protease	47 kDa	0.0098476	0.014543	0.024381	0.0162572	0.00741679		0.02371	0.014875	0.014899	0.017828	0.00509398	0.911891	-0.133066
EgrG_000477200	Cathepsin L	39 kDa	0.00074812	ND	ND	0.000249373	0.000431927		ND	ND	ND	ND	ND	EG exclusive	-
EgrG_000989200	Cathepsin L1; Cathepsin L cysteine peptidase	37 kDa	0.0023315	ND	ND	0.000777167	0.00134609		ND	ND	ND	ND	ND	EG exclusive	-
EgrG_000624850	CDP diacylglycerol glycerol 3 phosphate	41 kDa	0.0033095	0.0015798	0.003237	0.00270877	0.000978386		ND	0.0010456	ND	0.000348533	0.000603677	7.7719	2.95827
EgrG_000644850	Cell adhesion molecule	121 kDa	0.0010574	0.0011357	ND	0.000731033	0.000634303		ND	ND	ND	ND	ND	EG exclusive	-
EgrG_000363400	Cell adhesion molecule:down regulated by	143 kDa	0.00059896	0.00075052	ND	0.000449827	0.000396863		ND	0.00085153	ND	0.000283843	0.000491631	1.58477	0.664274
EgrG_001028500	Citrate synthase	51 kDa	ND	0.0048107	0.0049286	0.00324643	0.00281211		0.005282	0.0071639	0.0073927	0.00661287	0.00115823	0.490927	-1.02642
EgrG_000796300	Coagulation factor 5 8 type C terminal	75 kDa	0.0011727	ND	ND	0.0003909	0.000677059		0.00061465	ND	ND	0.000204883	0.000354868	1.90792	0.931997
EgrG_000417600	Collagen alpha 1(IV) chain	182 kDa	0.0016514	0.0016966	0.0050564	0.00280147	0.00195296		0.0022579	0.00095272	0.0014221	0.00154424	0.000661107	1.81414	0.859285
EgrG_000144350	Collagen alpha 1(IV) chain	172 kDa	0.004204	0.0037896	0.0085909	0.00552817	0.00266049		0.0042494	0.0029884	0.0033041	0.00351397	0.000656173	1.5732	0.653701
EgrG_000144300	Collagen alpha 1(V) chain	177 kDa	0.0033471	0.0028916	0.007366	0.0045349	0.00246236		0.0030891	0.0029655	0.0032025	0.0030857	0.000118537	1.46965	0.555473
EgrG_000203400	Collagen alpha 1(V) chain	172 kDa	0.0038062	0.0060503	0.0090466	0.00630103	0.00262918		0.0058651	0.0064936	0.0030154	0.0051247	0.00185354	1.22954	0.298121
EgrG_000729300	Collagen alpha 1(XV) chain	191 kDa	0.0062806	0.0040153	0.0016455	0.00398047	0.00231775		0.0022337	0.0031181	0.002139	0.00249693	0.000540026	1.59414	0.67278
EgrG_000823800	Collagen alpha 2(I) chain	131 kDa	0.0092774	0.0058125	0.012335	0.00914163	0.00326337		0.0080534	0.0066864	0.0034027	0.0060475	0.00239027	1.51164	0.596113
EgrG_000534700	Collagen alpha-3(VI) chain; Kunitz protease inhibitor; Kunitz protein 8	8 kDa	0.0086782	0.011185	ND	0.00662107	0.0058694		ND	0.0049351	ND	0.00164503	0.00284928	4.02488	2.00895
EgrG_001190600	Collagen type I II III V XI alpha	123 kDa	0.0078185	0.0041442	0.01162	0.0078609	0.00373808		0.005109	0.0057743	0.002458	0.0044471	0.00175444	1.76765	0.82183
EgrG_000524200	Collagen type XI alpha 2	163 kDa	0.0054734	0.002982	0.004888	0.0044478	0.00130273		0.0029935	0.00203	0.00069827	0.00190726	0.00115253	2.33204	1.22159
EgrG_000111700	Complement C1q tumor necrosis factor	30 kDa	0.0024017	ND	ND	0.000800567	0.00138662		ND	ND	ND	ND	ND	EG exclusive	-
EgrG_000984300	Cupin 2 barrel domain containing protein	12 kDa	ND	0.0053262	ND	0.0017754	0.00307508		ND	0.0047001	ND	0.0015667	0.0027136	1.13321	0.180415
EgrG_000654600	Cysteine protease	39 kDa	0.0038513	ND	ND	0.00128377	0.00222355		ND	ND	ND	ND	ND	EG exclusive	-
EgrG_000766600	Cysteine-rich secretory protein LCCL domain-containing; Peptidase inhibitor 16	29 kDa	0.011427	0.0069372	0.030616	0.0163267	0.0125768		0.010156	0.0080054	0.0043735	0.00751163	0.0029227	2.17353	1.12004
EgrG_000342900	Cysticercus cellulosae specific antigenic	25 kDa	ND	0.0019692	ND	0.0006564	0.00113692		0.0019219	0.002317	0.0026898	0.00230957	0.000384004	0.284209	-1.81498
EgrG_000936600	Cytoskeleton associated protein CAP Gly containing ankyrin repeats	101 kDa	ND	ND	ND	ND	ND		ND	ND	0.000605	0.000201667	0.000349297	EO exclusive	-
EgrG_001200300	Desert hedgehog protein	60 kDa	0.0036981	0.0010592	ND	0.00158577	0.00190445		0.0007753	ND	ND	0.000258433	0.00044762	6.13608	2.61732
EgrG_000564000	Diagnostic antigen gp50	22 kDa	ND	ND	ND	ND	ND		ND	0.00186	ND	0.00062	0.00107387	EO exclusive	-
EgrG_000566700	Diagnostic antigen gp50	27 kDa	ND	ND	ND	ND	ND		0.0025269	0.0030464	ND	0.00185777	0.00162971	EO exclusive	-
EgrG_000061600	Discoidin domain containing receptor 2	87 kDa	0.00033507	0.00035988	ND	0.00023165	0.000200998		ND	ND	ND	ND	ND	EG exclusive	-
EgrG_000769500	Discoidin domain containing receptor 2	114 kDa	0.00024423	0.00078693	ND	0.00034372	0.000402788		ND	0.00034722	ND	0.00011574	0.000200468	2.96976	1.57035
EgrG_000549500	Discoidin domain containing receptor 2	105 kDa	0.00079861	0.00085774	ND	0.000552117	0.00047906		0.00041857	0.00075692	ND	0.00039183	0.000379168	1.40907	0.494745
EgrG_001069300	Disintegrin and metalloproteinase	120 kDa	ND	0.00038551	ND	0.000128503	0.000222574		ND	0.0002268	ND	7.56e-05	0.000130943	1.69978	0.765348
EgrG_000940900	Dynein light chain	13 kDa	ND	ND	ND	ND	ND		0.0037214	ND	ND	0.00124047	0.00214855	EO exclusive	-
EgrG_000941100	Dynein light chain	11 kDa	ND	ND	ND	ND	ND		0.0066743	0.0040232	0.0062275	0.00564167	0.00141932	EO exclusive	-
EgrG_000946900	Dynein light chain	14 kDa	ND	ND	ND	ND	ND		ND	0.0020226	ND	0.0006742	0.00116775	EO exclusive	-
EgrG_000991000	Dynein light chain	12 kDa	ND	0.011871	ND	0.003957	0.00685373		ND	0.0023279	ND	0.000775967	0.00134401	5.09945	2.35034
EgrG_000990800	Dynein light chain	11 kDa	ND	0.012027	ND	0.004009	0.00694379		ND	0.01194	0.012321	0.008087	0.00700614	0.495734	-1.01236
EgrG_000941000	Dynein light chain	22 kDa	ND	0.0036221	ND	0.00120737	0.00209122		0.0053026	0.0044748	ND	0.00325913	0.00285268	0.370456	-1.43262
EgrG_000990900	Dynein light chain	11 kDa	ND	0.016717	ND	0.00557233	0.00965156		0.017798	0.021457	0.040479	0.026578	0.0121768	0.20966	-2.25388
EgrG_000991200	Dynein light chain 1, cytoplasmic; Dynein light chain type 1 2	12 kDa	ND	0.015535	0.011575	0.00903667	0.00807257		0.0062024	0.016201	0.023149	0.0151841	0.00851894	0.595139	-0.748702
EgrG_000991300	Dynein light chain type 1 2	10 kDa	ND	0.011121	ND	0.003707	0.00642071		0.0093036	0.012618	0.0097659	0.0105625	0.00179506	0.350959	-1.51063
EgrG_000182400	Dynein light chain; Dynein light chain 1, cytoplasmic	19 kDa	ND	0.002542	ND	0.000847333	0.00146762		ND	0.0044865	0.0086808	0.0043891	0.00434122	0.193054	-2.37292
EgrG_001069200	Ectonucleotide pyrophosphatase:phosphodiesterase	52 kDa	ND	0.00060005	ND	0.000200017	0.000346439		ND	ND	ND	ND	ND	EG exclusive	-
EgrG_001096100	EF hand domain containing protein	102 kDa	0.00028992	0.00031138	ND	0.000200433	0.000173912		ND	ND	ND	ND	ND	EG exclusive	-
EgrG_000255800	Egf domain protein	267 kDa	0.0033818	0.0022485	0.0059067	0.00384567	0.00187269		0.0020257	0.0019842	0.001772	0.0019273	0.000136085	1.99536	0.996653
EgrG_000524400	EGF region	67 kDa	ND	0.00091231	ND	0.000304103	0.000526722		ND	ND	ND	ND	ND	EG exclusive	-
EgrG_000056700	EGF region	371 kDa	0.00042502	0.0002905	ND	0.000238507	0.000217228		0.00012151	ND	ND	4.05033e-05	7.01538e-05	5.88857	2.55792
EgrG_000982200	Elongation factor 1-alpha	50 kDa	ND	0.0021509	ND	0.000716967	0.00124182		0.0022492	0.0040674	0.0056664	0.00399433	0.00170977	0.179496	-2.47798
EgrG_000113800	Elongation factor 1-gamma; Eukaryotic translation elongation factor 1	48 kDa	ND	ND	ND	ND	ND		ND	0.00058751	ND	0.000195837	0.000339199	EO exclusive	-
EgrG_000865300	Elongation factor 2	94 kDa	ND	ND	ND	ND	ND		ND	0.0002903	ND	9.67667e-05	0.000167605	EO exclusive	-
EgrG_000550800	Endophilin B1	29 kDa	ND	0.0016644	ND	0.0005548	0.000960942		0.0024367	0.0078335	0.0045471	0.0049391	0.00271967	0.112328	-3.15421
EgrG_000514200	Enolase	47 kDa	0.0012025	0.0080723	ND	0.0030916	0.00435512		0.009454	0.011682	0.0026463	0.00792743	0.00470731	0.389988	-1.3585
EgrG_000085400	Enteropeptidase; Mastin	51 kDa	0.0039878	0.0064246	ND	0.0034708	0.00324335		0.0040309	0.0026997	0.0012537	0.00266143	0.001389	1.30411	0.383065
EgrG_000682900	Epididymal secretory protein E1; Niemann Pick C2 protein	20 kDa	0.0075762	0.0066577	0.0090944	0.0077761	0.00123059		0.0054148	0.0026112	0.0030314	0.0036858	0.00151203	2.10975	1.07707
EgrG_000824000	Estrogen regulated protein EP45	45 kDa	0.012011	0.0094138	0.010002	0.0104756	0.00136183		0.0076563	0.0061535	0.0078582	0.00722267	0.000931412	1.45038	0.536429
EgrG_000824100	Estrogen regulated protein EP45; Serpin B9	50 kDa	ND	0.00062001	ND	0.00020667	0.000357963		ND	ND	ND	ND	ND	EG exclusive	-
EgrG_000227300	Expressed conserved protein	16 kDa	0.004649	ND	ND	0.00154967	0.0026841		ND	ND	ND	ND	ND	EG exclusive	-
EgrG_000656900	Expressed conserved protein	54 kDa	0.0013392	ND	ND	0.0004464	0.000773187		ND	ND	ND	ND	ND	EG exclusive	-
EgrG_000814100	Expressed conserved protein	51 kDa	ND	0.0015066	ND	0.0005022	0.000869836		ND	ND	ND	ND	ND	EG exclusive	-
EgrG_000956500	Expressed conserved protein	12 kDa	0.0022639	ND	ND	0.000754633	0.00130706		ND	ND	ND	ND	ND	EG exclusive	-
EgrG_001051900	Expressed conserved protein	14 kDa	ND	0.012503	0.046581	0.0196947	0.0241089		0.014977	ND	0.006987	0.00732133	0.0074941	2.69004	1.42763
EgrG_001097100	Expressed conserved protein	42 kDa	0.0024234	0.0011155	0.0045714	0.00270343	0.00174489		0.0021774	0.0013125	ND	0.0011633	0.00109634	2.32393	1.21657
EgrG_000471400	Expressed conserved protein	45 kDa	0.0015875	0.001023	ND	0.000870167	0.00080471		ND	0.0012037	ND	0.000401233	0.000694957	2.16873	1.11685
EgrG_000120300	Expressed conserved protein	39 kDa	ND	0.0015888	ND	0.0005296	0.000917294		ND	0.0010515	ND	0.0003505	0.000607084	1.51098	0.595489
EgrG_000596300	Expressed conserved protein	25 kDa	0.011041	0.010611	0.033251	0.018301	0.0129489		0.013706	0.011567	0.02302	0.0160977	0.00608957	1.13687	0.185071
EgrG_000439600	Expressed conserved protein	96 kDa	ND	0.00047717	ND	0.000159057	0.000275494		ND	0.00042108	ND	0.00014036	0.000243111	1.13321	0.180409
EgrG_000523100	Expressed conserved protein	53 kDa	0.0044796	0.0053774	0.0092785	0.0063785	0.00255128		0.0074579	0.0064936	0.0040592	0.00600357	0.00175154	1.06245	0.0873973
EgrG_000412500	Expressed conserved protein	14 kDa	0.0041991	0.012403	0.023103	0.013235	0.00947938		0.0099038	0.01194	0.016171	0.0126716	0.00319701	1.04446	0.0627631
EgrG_000359000	Expressed conserved protein	16 kDa	0.0027119	0.0029127	ND	0.00187487	0.00162678		ND	0.0059975	ND	0.00199917	0.00346266	0.937824	-0.0926108
EgrG_000088000	Expressed conserved protein	17 kDa	0.0043977	0.0075574	ND	0.00398503	0.00379556		0.0041489	0.010004	ND	0.00471763	0.00502619	0.84471	-0.243472
EgrG_001061900	Expressed conserved protein	74 kDa	0.00078773	0.0099412	0.012135	0.00762131	0.00601885		0.0089799	0.020345	0.015168	0.014831	0.00569004	0.513878	-0.960502
EgrG_000239700	Expressed conserved protein	9 kDa	ND	0.0074566	ND	0.00248553	0.00430507		0.0081872	0.0082252	ND	0.0054708	0.00473789	0.454327	-1.1382
EgrG_000087900	Expressed conserved protein	15 kDa	ND	0.0021345	ND	0.0007115	0.00123235		ND	0.0047091	ND	0.0015697	0.0027188	0.453271	-1.14155
EgrG_000412400	Expressed conserved protein	14 kDa	0.0031749	0.011367	ND	0.0048473	0.00586514		0.011648	0.014043	0.013974	0.0132217	0.00136327	0.366618	-1.44765
EgrG_000647100	Expressed protein	10 kDa	ND	0.0030067	ND	0.00100223	0.00173592		ND	ND	ND	ND	ND	EG exclusive	-
EgrG_000550400	Expressed protein	8 kDa	0.036941	0.015115	0.015485	0.0225137	0.0124958		0.016596	0.0050018	ND	0.00719927	0.00851343	3.12722	1.64488
EgrG_000415200	Expressed protein	12 kDa	0.020302	ND	0.015769	0.0120237	0.0106566		0.0037556	0.0079233	0.0078844	0.0065211	0.00239507	1.84381	0.88269
EgrG_000302900	Expressed protein	61 kDa	0.0036565	0.0034037	ND	0.0023534	0.00204202		0.0019165	0.0023104	ND	0.00140897	0.00123599	1.6703	0.740109
EgrG_000316400	Expressed protein	35 kDa	0.0027282	0.0016744	0.0034308	0.00261113	0.000884033		0.0012256	0.001847	0.0034307	0.00216777	0.00113701	1.20453	0.268467
EgrG_000079700	Expressed protein	16 kDa	0.0073337	0.0068921	ND	0.00474193	0.00411257		0.0043242	0.0043443	0.0060521	0.00490687	0.000991852	0.966387	-0.0493267
EgrG_001001100	Fasciclin 1	61 kDa	0.0014073	0.0012596	ND	0.000888967	0.000773402		0.0011064	0.0013338	ND	0.0008134	0.000713542	1.0929	0.128164
EgrG_000549850	Fatty acid binding protein FABP2	24 kDa	0.0073337	0.0039384	ND	0.00375737	0.0036702		0.0038437	0.0057924	ND	0.00321203	0.00294741	1.16978	0.226235
EgrG_000842900	FGRF protein	80 kDa	0.0022654	0.0044919	0.002301	0.00301943	0.00127532		0.00274	0.0031381	0.0023009	0.00272633	0.000418767	1.10751	0.147316
EgrG_001060700	Fibrillar collagen chain FAp1 alpha	116 kDa	0.011533	0.008258	0.0098703	0.0098871	0.00163756		0.0082275	0.010222	0.00329	0.0072465	0.0035686	1.3644	0.448263
EgrG_001054000	Fibrillin 2	59 kDa	0.0014599	0.001568	ND	0.0010093	0.000875749		ND	0.0011531	ND	0.000384367	0.000665743	2.62588	1.3928
EgrG_000223300	Fibulin	120 kDa	0.00060433	0.0012982	ND	0.000634177	0.000649614		ND	0.00034367	ND	0.000114557	0.000198418	5.53592	2.46882
EgrG_000751800	Folate receptor beta	29 kDa	0.0010331	0.0022192	ND	0.0010841	0.00111048		ND	0.0014688	ND	0.0004896	0.000848012	2.21426	1.14682
EgrG_000086300	Fras1 related extracellular matrix protein	272 kDa	0.00037468	0.00040242	ND	0.000259033	0.000224758		ND	0.00010146	ND	3.382e-05	5.8578e-05	7.65918	2.93719
EgrG_000176400	Fras1 related extracellular matrix protein	263 kDa	0.0012811	0.0031109	0.0012258	0.0018726	0.00107276		0.0018392	0.0014782	0.0011032	0.00147353	0.000368022	1.27082	0.345763
EgrG_000261600	Fructose 1,6 bisphosphatase 1	40 kDa	ND	ND	ND	ND	ND		ND	0.00066511	ND	0.000221703	0.000384001	EO exclusive	-
EgrG_000905600	Fructose-bisphosphate aldolase	40 kDa	0.012193	0.011555	0.028411	0.0173863	0.00955297		0.011277	0.013255	0.013416	0.0126493	0.0011912	1.37449	0.458892
EgrG_000618900	Fucosidase alpha L 1 tissue; Tissue alpha-L-fucosidase	54 kDa	0.001947	0.0014937	ND	0.0011469	0.00101878		0.0008747	0.0015818	ND	0.000818833	0.000792378	1.40065	0.486098
EgrG_000806300	Gamma glutamyltranspeptidase 1	66 kDa	0.0047336	0.0023109	ND	0.00234817	0.00236702		0.0010149	ND	ND	0.0003383	0.000585953	6.94108	2.79516
EgrG_000476900	GDP L fucose synthase	46 kDa	ND	ND	ND	ND	ND		0.0009864	0.0011892	ND	0.0007252	0.000636175	EO exclusive	-
EgrG_000882300	Gelsolin; Severin	42 kDa	ND	ND	ND	ND	ND		0.0028115	0.0033895	ND	0.002067	0.00181325	EO exclusive	-
EgrG_000626300	Glucose-6-phosphate isomerase	62 kDa	0.0033317	0.0020448	ND	0.00179217	0.00168016		0.00074837	0.0031577	0.0057608	0.00322229	0.00250684	0.556178	-0.846382
EgrG_000253000	Glutaminyl peptide cyclotransferase	41 kDa	0.0010758	0.00077031	ND	0.00061537	0.000554384		ND	ND	ND	ND	ND	EG exclusive	-
EgrG_000538900	Glutathione-S-transferase	23 kDa	ND	0.0013912	ND	0.000463733	0.00080321		0.0030549	0.0030691	ND	0.00204133	0.00176786	0.227172	-2.13814
EgrG_000254600	Glyceraldehyde-3-phosphate dehydrogenase	38 kDa	0.0036981	0.0055607	ND	0.00308627	0.00283039		0.0052333	0.0077111	0.004883	0.00594247	0.00154166	0.519358	-0.945199
EgrG_000909300	Glycoside hydrolase chitinase domain containing protein 1	43 kDa	ND	0.0014795	ND	0.000493167	0.00085419		0.001083	0.00097919	ND	0.000687397	0.000597562	0.717441	-0.479068
EgrG_000768900	Glycosyl transferase family 8	68 kDa	0.00066078	ND	ND	0.00022026	0.000381502		ND	ND	ND	ND	ND	EG exclusive	-
EgrG_000418900	Glycosyltransferase 14 family member	46 kDa	0.00095715	ND	ND	0.00031905	0.000552611		ND	ND	ND	ND	ND	EG exclusive	-
EgrG_000778400	Glypican	85 kDa	0.00033463	0.00035941	ND	0.000231347	0.000200735		ND	ND	ND	ND	ND	EG exclusive	-
EgrG_000241300	Glypican; Glypican-1	124 kDa	0.0027119	0.0030341	0.0039788	0.0032416	0.000658446		0.00088836	0.0014994	ND	0.00079592	0.000753962	4.07277	2.02601
EgrG_000606700	GPI anchored surface glycoprotein	158 kDa	0.0022126	0.0014853	ND	0.00123263	0.00112773		0.00086974	0.00061165	ND	0.000493797	0.000446687	2.49624	1.31975
EgrG_000712600	Gynecophoral canal protein	97 kDa	0.012849	0.0069002	0.0067326	0.00882727	0.00348393		0.0043293	0.007249	0.0057226	0.00576697	0.00146036	1.53066	0.614154
EgrG_000824400	Gynecophoral canal protein; Transforming growth factor-beta-induced protein ig-h3	73 kDa	0.011302	0.013814	0.010292	0.0118027	0.00181359		0.0079665	0.010712	0.0090057	0.00922807	0.00138619	1.279	0.355013
EgrG_000485800	H17g protein tegumental antigen	71 kDa	ND	ND	ND	ND	ND		0.00066779	0.0012076	0.00093464	0.000936677	0.000269911	EO exclusive	-
EgrG_001085400	Heat shock 70 kDa protein 4; Heat shock cognate protein	71 kDa	ND	0.0021476	0.0017602	0.0013026	0.00114459		0.0031441	0.0049275	0.0030803	0.0037173	0.00104855	0.350416	-1.51286
EgrG_000008700	Heat shock protein heat shock protein 90 alpha	74 kDa	ND	0.00043487	ND	0.000144957	0.000251072		0.0022282	0.001535	0.0013365	0.0016999	0.000468163	0.0852736	-3.55176
EgrG_000422350	Hemicentin 1	477 kDa	0.0033024	0.0016445	0.0034356	0.00279417	0.000997866		0.0014633	0.0006829	0.001982	0.00137607	0.000653928	2.03055	1.02187
EgrG_000545700	Hexosyltransferase	43 kDa	0.0035182	ND	ND	0.00117273	0.00203123		ND	ND	ND	ND	ND	EG exclusive	-
EgrG_002016600	Histone	34 kDa	ND	ND	ND	ND	ND		0.0019872	ND	0.0027812	0.00158947	0.00143262	EO exclusive	-
EgrG_000906000	Histone H1 delta	21 kDa	ND	ND	ND	ND	ND		0.0059615	0.0023957	ND	0.00278573	0.00299983	EO exclusive	-
EgrG_002051500	Histone H2A	12 kDa	ND	ND	0.025129	0.00837633	0.0145082		0.0053863	0.0032468	0.0075386	0.00539057	0.0021459	1.55389	0.635882
EgrG_000472800	Histone H2B	13 kDa	ND	0.003438	ND	0.001146	0.00198493		ND	0.0020226	ND	0.0006742	0.00116775	1.69979	0.765359
EgrG_000323100	Histone H4	11 kDa	ND	0.0054296	0.066751	0.0240602	0.0370709		0.01391	0.0047914	0.036156	0.0182858	0.0161337	1.31579	0.395925
EgrG_000492700	Immunogenic protein	24 kDa	ND	0.0026631	ND	0.0008877	0.00153754		ND	0.0035251	ND	0.00117503	0.00203522	0.755468	-0.404558
EgrG_000543800	Immunogenic protein ts11	19 kDa	0.012857	0.0094934	ND	0.00745013	0.00666759		0.0075807	0.0060927	ND	0.0045578	0.00401668	1.63459	0.708929
EgrG_000937300	Immunoglobulin	108 kDa	0.0043923	0.003431	ND	0.00260777	0.00230897		0.0018835	0.0022708	0.00058582	0.00158004	0.000882528	1.65044	0.722854
EgrG_000164500	Immunoglobulin	45 kDa	0.0013182	0.0021237	ND	0.0011473	0.00107211		0.0010363	0.0024988	ND	0.00117837	0.00125544	0.973636	-0.0385458
EgrG_000487400	Inorganic pyrophosphatase	34 kDa	ND	0.0009511	ND	0.000317033	0.000549118		ND	0.001259	ND	0.000419667	0.000726884	0.755441	-0.404609
EgrG_000655200	Inositol monophosphatase	37 kDa	ND	0.00082974	ND	0.00027658	0.000479051		ND	ND	ND	ND	ND	EG exclusive	-
EgrG_000799300	Insulin growth factor binding; Kazal-type serine protease inhibitor domain-containing protein	30 kDa	ND	ND	ND	ND	ND		ND	ND	0.0041668	0.00138893	0.0024057	EO exclusive	-
EgrG_000534900	Kunitz protein 3	8 kDa	0.017356	0.02237	ND	0.013242	0.0117387		0.016374	0.01645	0.015278	0.016034	0.000655817	0.82587	-0.276013
EgrG_000068100	Laminin	174 kDa	0.00081155	0.00043582	ND	0.00041579	0.000406146		0.00025521	ND	ND	8.507e-05	0.000147346	4.88762	2.28913
EgrG_001132400	Laminin	395 kDa	0.0019352	0.0011373	0.00032143	0.00113131	0.000806902		0.00068896	0.00020765	0.0007232	0.000539937	0.000288277	2.09526	1.06713
EgrG_000880000	Laminin subunit beta	194 kDa	0.0011874	0.00071739	0.00097996	0.000961583	0.000235543		ND	0.00021102	0.00081661	0.000342543	0.000423895	2.80719	1.48913
EgrG_000458400	Laminin subunit gamma	163 kDa	0.0032787	0.001618	0.0027302	0.0025423	0.000846145		0.00083599	0.00075589	0.0015601	0.00105066	0.000443002	2.41972	1.27484
EgrG_000357600	Lipase	45 kDa	0.0035798	0.0017476	ND	0.0017758	0.00179007		ND	ND	ND	ND	ND	EG exclusive	-
EgrG_000684200	Lipid transport protein N terminal	344 kDa	0.0061866	0.0045512	0.0024246	0.00438747	0.00188634		0.004464	0.0016868	0.00093251	0.0023611	0.0018598	1.85823	0.893927
EgrG_000634800	L-lactate dehydrogenase	49 kDa	ND	ND	ND	ND	ND		ND	0.0013739	ND	0.000457967	0.000793222	EO exclusive	-
EgrG_000660800	L-lactate dehydrogenase	35 kDa	0.0015875	0.001705	ND	0.0010975	0.000952277		0.001248	0.0026331	ND	0.0012937	0.00131714	0.848342	-0.237282
EgrG_001157000	Lymphocyte antigen 75	140 kDa	0.00030895	ND	ND	0.000102983	0.000178372		ND	ND	ND	ND	ND	EG exclusive	-
EgrG_000143500	Lysosomal alpha-glucosidase	102 kDa	0.004613	0.0032514	ND	0.00262147	0.00237014		0.00204	0.0028692	0.0015862	0.00216513	0.000650589	1.21076	0.275918
EgrG_000456150	Lysosomal Pro X carboxypeptidase	53 kDa	0.0016478	0.0023597	ND	0.00133583	0.00121039		0.00086362	ND	ND	0.000287873	0.000498611	4.64035	2.21423
EgrG_001028800	Lysosomal Pro X carboxypeptidase	56 kDa	ND	0.001705	ND	0.000568333	0.000984382		ND	0.00050154	ND	0.00016718	0.000289564	3.39953	1.76534
EgrG_000116900	Lysosomal protein NCU G1 B	45 kDa	0.0058286	0.0013912	ND	0.0024066	0.00304408		ND	ND	ND	ND	ND	EG exclusive	-
EgrG_000217900	Lysyl oxidase	55 kDa	0.004268	0.0020055	0.0023481	0.00287387	0.00121945		0.0033554	0.0017698	ND	0.0017084	0.00167854	1.6822	0.750347
EgrG_000641200	Macroglobulin:complement	27 kDa	0.010805	0.0060788	ND	0.00562793	0.00541659		0.004045	0.0039013	ND	0.00264877	0.00229502	2.12474	1.08728
EgrG_000236500	Major egg antigen	37 kDa	ND	0.0030776	ND	0.00102587	0.00177685		0.0019309	0.0019399	0.0018017	0.00189083	7.73228e-05	0.542547	-0.882179
EgrG_000212700	Major egg antigen p40; Small heat shock protein p36	36 kDa	0.00082913	0.0048979	ND	0.00190901	0.00262144		0.0052148	0.0082514	0.0036493	0.00570517	0.00233991	0.334611	-1.57944
EgrG_000142500	Major vault protein	97 kDa	ND	ND	ND	ND	ND		0.00094214	0.00042593	ND	0.000456023	0.00047179	EO exclusive	-
EgrG_000417100	Malate dehydrogenase	37 kDa	0.0058813	0.0050534	ND	0.0036449	0.0031836		0.0067815	0.0081756	0.0051771	0.0067114	0.00150048	0.543091	-0.880735
EgrG_001185000	Malate dehydrogenase	36 kDa	ND	0.0012409	ND	0.000413633	0.000716434		0.0030278	0.0029202	0.0016951	0.0025477	0.000740331	0.162356	-2.62277
EgrG_001145700	Malic enzyme	70 kDa	ND	0.0034953	0.0026857	0.00206033	0.00182964		0.0028783	0.00347	ND	0.0021161	0.00185632	0.973646	-0.03853
EgrG_000640700	Metalloendopeptidase	160 kDa	0.0011024	0.0012827	ND	0.000795033	0.000694396		0.0011556	0.0011319	ND	0.0007625	0.000660451	1.04267	0.060278
EgrG_001079800	Multiple inositol polyphosphate phosphatase	55 kDa	0.0013531	0.0011627	ND	0.0008386	0.000732462		0.00085106	ND	ND	0.000283687	0.00049136	2.95608	1.56368
EgrG_000653900	Myophilin	21 kDa	0.0027405	ND	ND	0.0009135	0.00158223		0.004309	0.0045455	ND	0.0029515	0.00255881	0.309504	-1.69197
EgrG_000908900	N acetylated alpha linked acidic dipeptidase	79 kDa	ND	0.026697	0.029174	0.0186237	0.0161761		0.015344	0.017974	0.019449	0.017589	0.0020794	1.05882	0.0824637
EgrG_000144800	N acyl phosphatidylethanolamine hydrolyzing	41 kDa	0.0014305	ND	ND	0.000476833	0.0008259		ND	ND	ND	ND	ND	EG exclusive	-
EgrG_000115400	N/A	39 kDa	0.0018283	ND	ND	0.000609433	0.00105557		ND	ND	ND	ND	ND	EG exclusive	-
EgrG_000237600	N/A	37 kDa	ND	0.0012986	ND	0.000432867	0.000749747		ND	ND	ND	ND	ND	EG exclusive	-
EgrG_000334500	N/A	69 kDa	0.0016988	ND	ND	0.000566267	0.000980803		ND	ND	ND	ND	ND	EG exclusive	-
EgrG_000631600	N/A	62 kDa	ND	ND	ND	ND	ND		ND	ND	0.0010436	0.000347867	0.000602523	EO exclusive	-
EgrG_000759860	N/A	33 kDa	0.0012888	ND	ND	0.0004296	0.000744089		ND	ND	ND	ND	ND	EG exclusive	-
EgrG_000838600	N/A	9 kDa	ND	ND	ND	ND	ND		0.0079745	0.012818	ND	0.00693083	0.00647242	EO exclusive	-
EgrG_000296900	N/A	74 kDa	ND	0.0010326	ND	0.0003442	0.000596172		ND	0.00054673	ND	0.000182243	0.000315655	1.88868	0.917381
EgrG_001058700	N/A	92 kDa	0.0014428	0.0027549	ND	0.00139923	0.00137797		0.0015124	0.00091166	ND	0.00080802	0.000761508	1.73168	0.792174
EgrG_001024500	N/A	93 kDa	ND	0.00032178	ND	0.00010726	0.00018578		ND	0.00028395	ND	9.465e-05	0.000163939	1.13323	0.180438
EgrG_000236300	N/A	76 kDa	0.00037841	0.00081286	ND	0.00039709	0.000406752		0.000595	0.00053798	ND	0.00037766	0.000328303	1.05145	0.072378
EgrG_000340400	N/A	45 kDa	0.0019429	0.0010434	ND	0.000995433	0.000972338		0.0010183	0.0018415	0.0021378	0.00166587	0.000580048	0.597547	-0.742876
EgrG_000264700	N/A	100 kDa	0.0013105	0.00078194	ND	0.00069748	0.00065932		0.0018316	0.00096604	0.0009613	0.00125298	0.000501105	0.556657	-0.84514
EgrG_000736050	NAD(P)H-hydrate epimerase	41 kDa	ND	ND	ND	ND	ND		ND	0.00064092	ND	0.00021364	0.000370035	EO exclusive	-
EgrG_001065500	Ndr	40 kDa	ND	0.0015322	ND	0.000510733	0.000884616		0.0011215	0.0010141	0.0015697	0.0012351	0.000294706	0.413516	-1.27399
EgrG_000239500	Nephrin	180 kDa	0.00054694	0.00067136	ND	0.0004061	0.000357153		0.00024571	0.00029622	ND	0.000180643	0.000158467	2.24808	1.16869
EgrG_000638000	Netrin 1	99 kDa	0.0019057	0.00062978	ND	0.00084516	0.000970935		0.00069148	0.00041682	ND	0.000369433	0.000348167	2.28772	1.19391
EgrG_000318600	Netrin receptor DCC	133 kDa	0.0015785	0.00056512	ND	0.00071454	0.000799788		0.00066186	0.00029922	0.00069474	0.00055194	0.000219479	1.2946	0.372503
EgrG_000522900	Neurexin 1 alpha	145 kDa	0.00020073	0.00021559	ND	0.000138773	0.000120411		ND	ND	ND	ND	ND	EG exclusive	-
EgrG_000236200	Neurexin 1 alpha	96 kDa	0.00090713	0.0014614	ND	0.00078951	0.000737766		0.0021395	0.0010031	ND	0.00104753	0.00107044	0.753685	-0.407967
EgrG_000412100	Neuroendocrine convertase 2	79 kDa	0.0021665	0.0017452	ND	0.0013039	0.00114869		0.00056776	0.00068448	ND	0.000417413	0.000366171	3.12376	1.64328
EgrG_000119200	Neuroendocrine protein 7b2	39 kDa	ND	0.00123	ND	0.00041	0.000710141		ND	ND	ND	ND	ND	EG exclusive	-
EgrG_000343000	Neurogenic locus notch protein	339 kDa	0.0070957	0.0043549	0.0052052	0.00555193	0.00140291		0.0038518	0.0041233	0.003532	0.0038357	0.000295979	1.44744	0.5335
EgrG_000716600	Neutral alpha glucosidase AB	110 kDa	0.0020489	0.0019072	0.0012024	0.0017195	0.000453392		0.0010739	0.00051785	ND	0.000530583	0.000537063	3.24077	1.69634
EgrG_000373600	Notch	142 kDa	0.00079861	0.0012866	ND	0.00069507	0.000649519		0.00047089	0.00047307	0.0010984	0.000680787	0.000361665	1.02098	0.0299555
EgrG_001117000	Nucleoside diphosphate kinase	17 kDa	ND	0.002815	0.0076906	0.00350187	0.00389104		0.0027474	0.0024841	ND	0.00174383	0.00151593	2.00814	1.00586
EgrG_000468100	Palmitoyl protein thioesterase 1	34 kDa	0.0038922	0.0041804	ND	0.00269087	0.00233481		0.00136	ND	ND	0.000453333	0.000785196	5.93574	2.56943
EgrG_001181950	Papilin	67 kDa	0.0036337	0.0020662	0.0037632	0.00315437	0.000944602		0.0020165	0.0018233	0.00094078	0.00159353	0.00057349	1.97949	0.985127
EgrG_000763300	Paramyosin	99 kDa	ND	ND	ND	ND	ND		0.00071151	0.0014296	ND	0.000713703	0.000714803	EO exclusive	-
EgrG_000926700	Peptide methionine sulfoxide reductase	17 kDa	ND	0.0027777	ND	0.0009259	0.00160371		ND	ND	ND	ND	ND	EG exclusive	-
EgrG_000920600	Peptidyl-prolyl cis-trans isomerase	17 kDa	0.0096424	0.012082	0.01061	0.0107781	0.00122846		0.013898	0.013709	0.015915	0.0145073	0.00122273	0.742944	-0.428675
EgrG_000334550	Peptidylprolyl isomerase	7 kDa	ND	ND	ND	ND	ND		ND	0.0037962	ND	0.0012654	0.00219174	EO exclusive	-
EgrG_000733600	Peroxidasin	150 kDa	0.010043	0.0048175	ND	0.0049535	0.00502288		0.0024531	0.002218	0.0027896	0.0024869	0.000287295	1.99184	0.9941
EgrG_000591200	Pfam-B_8122 and DUF4381 domain containing protein	77 kDa	ND	0.00059834	ND	0.000199447	0.000345452		ND	ND	ND	ND	ND	EG exclusive	-
EgrG_000292700	Phosphoenolpyruvate carboxykinase	71 kDa	0.010045	0.011669	0.012632	0.0114487	0.0013075		0.010315	0.018264	0.011729	0.013436	0.00424052	0.852089	-0.230924
EgrG_000943900	Phosphoglucomutase	63 kDa	ND	ND	ND	ND	ND		0.0014189	0.001283	ND	0.000900633	0.000782926	EO exclusive	-
EgrG_001043100	Phosphoglycerate kinase	47 kDa	0.00060126	0.0025831	ND	0.00106145	0.00135164		0.0014181	0.0042741	0.0013232	0.00233847	0.00167698	0.45391	-1.13952
EgrG_000374800	Phospholipid hydroperoxide glutathione	28 kDa	ND	0.0028887	ND	0.0009629	0.00166779		ND	0.0061179	ND	0.0020393	0.00353217	0.472172	-1.08262
EgrG_001132700	Poly(U) specific endoribonuclease	29 kDa	0.0094101	0.0084224	0.004602	0.00747817	0.00253932		0.006576	0.0074324	0.0057523	0.0065869	0.000840103	1.13531	0.183085
EgrG_000097500	Poly(U) specific endoribonuclease b	33 kDa	ND	0.0024878	ND	0.000829267	0.00143633		0.0014568	0.0017563	ND	0.00107103	0.000939553	0.774268	-0.369095
EgrG_000516500	Polyubiquitin	15 kDa	ND	0.0021509	ND	0.000716967	0.00124182		0.0031489	0.0018981	0.0066108	0.00388593	0.00244127	0.184503	-2.43828
EgrG_000476300	Procollagen galactosyltransferase; Procollagen galactosyltransferase 2	71 kDa	0.0019333	0.00046142	ND	0.00079824	0.0010097		0.00067551	0.00040719	ND	0.0003609	0.000340126	2.2118	1.14522
EgrG_000443300	Procollagen lysine2 oxoglutarate 5 dioxygenase	85 kDa	0.00035566	ND	ND	0.000118553	0.00020534		ND	ND	ND	ND	ND	EG exclusive	-
EgrG_000443200	Procollagen lysine2 oxoglutarate 5 dioxygenase; Procollagen-lysine,2-oxoglutarate 5-dioxygenase	83 kDa	0.00072621	ND	ND	0.00024207	0.000419278		0.00057093	ND	ND	0.00019031	0.000329627	1.27198	0.347073
EgrG_000122100	Profilin	13 kDa	ND	ND	ND	ND	ND		ND	0.0068543	ND	0.00228477	0.00395733	EO exclusive	-
EgrG_000443800	Prohormone 4	27 kDa	0.0022157	0.0017848	ND	0.0013335	0.00117477		ND	ND	ND	ND	ND	EG exclusive	-
EgrG_000733100	Prosaposin a preproprotein	114 kDa	0.001013	0.001496	ND	0.000836333	0.000763487		0.0011946	0.00048007	ND	0.000558223	0.000601122	1.49821	0.583236
EgrG_001022300	Protein disulfide-isomerase	81 kDa	0.00036361	ND	ND	0.000121203	0.00020993		ND	ND	ND	ND	ND	EG exclusive	-
EgrG_000211300	Protein Wnt	58 kDa	0.00050163	ND	ND	0.00016721	0.000289616		ND	ND	ND	ND	ND	EG exclusive	-
EgrG_000849600	Proteinase inhibitor I25 cystatin	31 kDa	0.020429	0.032146	0.043912	0.0321623	0.0117415		0.035109	0.025666	0.014637	0.0251373	0.0102462	1.27946	0.35554
EgrG_001133400	Protein-L-isoaspartate O-methyltransferase	27 kDa	0.0021253	0.0074186	0.0093543	0.0062994	0.0037422		0.0025063	0.006043	0.0023385	0.00362927	0.00209204	1.73572	0.795536
EgrG_000228100	Protocadherin	136 kDa	0.00042436	ND	ND	0.000141453	0.000245004		ND	ND	ND	ND	ND	EG exclusive	-
EgrG_000390400	Protocadherin 1	117 kDa	0.001337	0.0010443	ND	0.000793767	0.000702828		0.00038222	0.0002304	ND	0.000204207	0.000192452	3.88708	1.95869
EgrG_000389000	Protocadherin 1	145 kDa	0.00049048	0.0005268	ND	0.000339093	0.000294224		ND	0.00046487	ND	0.000154957	0.000268393	2.18831	1.12982
EgrG_000945000	Protocadherin 1	145 kDa	0.00077831	0.00052247	ND	0.000433593	0.000396694		0.00030595	0.00046105	ND	0.000255667	0.000234602	1.69593	0.762078
EgrG_000205000	Protocadherin 1	156 kDa	0.00036798	0.00098807	ND	0.000452017	0.000499367		0.0005786	0.00026158	ND	0.00028006	0.000289742	1.614	0.69064
EgrG_000570400	Protocadherin 1	157 kDa	0.00080741	0.0012526	ND	0.00068667	0.000634969		0.0007053	0.00076526	0.00039485	0.000621803	0.000198821	1.10432	0.143159
EgrG_000583700	Protocadherin 11	127 kDa	ND	0.00048045	ND	0.00016015	0.000277388		ND	0.00021199	ND	7.06633e-05	0.000122392	2.26638	1.18039
EgrG_000846700	Protocadherin 11	171 kDa	0.00041456	0.00026716	ND	0.00022724	0.000210143		0.00026074	0.00015717	ND	0.000139303	0.000131285	1.63126	0.705987
EgrG_000861900	Protocadherin 11; Protocadherin-11 X-linked	141 kDa	ND	0.00033183	ND	0.00011061	0.000191582		ND	ND	ND	ND	ND	EG exclusive	-
EgrG_000854900	Protocadherin 2 gamma c6 sCP1	145 kDa	0.00039566	0.00031872	ND	0.000238127	0.000209781		ND	0.0001875	ND	6.25e-05	0.000108253	3.81003	1.9298
EgrG_000878500	Protocadherin 9	138 kDa	0.00041325	ND	ND	0.00013775	0.00023859		ND	ND	ND	ND	ND	EG exclusive	-
EgrG_001045100	Protocadherin 9	153 kDa	0.0013997	0.00060134	ND	0.000667013	0.000702157		0.00044017	0.00026533	ND	0.000235167	0.00022163	2.83634	1.50403
EgrG_000112900	Protocadherin alpha 6	146 kDa	0.00058902	ND	ND	0.00019634	0.000340071		ND	ND	ND	ND	ND	EG exclusive	-
EgrG_000122500	Protocadherin beta-11; Protocadherin gamma a8	119 kDa	0.0016859	0.0016814	ND	0.00112243	0.000972058		0.00056803	0.00091306	ND	0.000493697	0.000461046	2.27353	1.18493
EgrG_001180700	Protocadherin fat 1	157 kDa	0.0003654	0.00078491	ND	0.000383437	0.000392766		0.00028727	0.00017316	ND	0.000153477	0.000144643	2.49834	1.32097
EgrG_001169400	Purple acid phosphatase	54 kDa	0.0049642	0.0074053	ND	0.00412317	0.00377361		0.0034691	0.0028753	ND	0.0021148	0.00185538	1.94967	0.963232
EgrG_000075800	Receptor protein-tyrosine kinase	176 kDa	0.00024701	ND	ND	8.23367e-05	0.000142611		ND	ND	ND	ND	ND	EG exclusive	-
EgrG_000461400	Receptor protein-tyrosine kinase	119 kDa	0.00060098	0.00025819	ND	0.00028639	0.000301481		ND	ND	ND	ND	ND	EG exclusive	-
EgrG_000655700	Receptor type tyrosine protein phosphatase	256 kDa	0.00039209	ND	ND	0.000130697	0.000226373		ND	ND	ND	ND	ND	EG exclusive	-
EgrG_001133800	Receptor type tyrosine protein phosphatase	276 kDa	0.0013468	0.00044508	ND	0.000597293	0.000686181		0.00024434	0.00044186	ND	0.000228733	0.000221343	2.61131	1.38477
EgrG_000992700	Roundabout; Roundabout 2	154 kDa	0.00027914	0.0011992	ND	0.00049278	0.000627496		0.00043891	0.00052914	0.00040953	0.000459193	6.23314e-05	1.07314	0.101842
EgrG_000184100	Sarcoplasmic calcium-binding protein	45 kDa	0.0016436	ND	ND	0.000547867	0.000948933		ND	0.00093468	ND	0.00031156	0.000539638	1.75846	0.814315
EgrG_001023000	Secreted frizzled protein 5	68 kDa	0.00043977	0.0011808	ND	0.00054019	0.000596771		0.0010372	0.0016673	ND	0.0009015	0.000841893	0.599212	-0.738861
EgrG_000136400	Semaphorin 5B	134 kDa	0.00043319	ND	ND	0.000144397	0.000250102		ND	ND	ND	ND	ND	EG exclusive	-
EgrG_000393000	Sj ts4 protein	38 kDa	ND	0.0052379	0.0082557	0.00449787	0.00417731		0.0064884	0.0060444	0.0033022	0.00527833	0.00172572	0.852138	-0.230842
EgrG_000961100	Slit 2 protein	172 kDa	0.00016753	ND	ND	5.58433e-05	9.67235e-05		ND	ND	ND	ND	ND	EG exclusive	-
EgrG_000485000	SLIT and NTRK protein 5	44 kDa	0.0058872	0.0017564	ND	0.00254787	0.00302235		0.0015428	0.00186	ND	0.00113427	0.000995025	2.24627	1.16753
EgrG_001127800	Speract scavenger receptor	37 kDa	0.0011452	ND	ND	0.000381733	0.000661182		ND	ND	ND	ND	ND	EG exclusive	-
EgrG_000929500	SPONdin extracellular matrix glycoprotein	111 kDa	0.0047003	0.0029449	0.0011493	0.0029315	0.00177554		0.0012318	0.0011137	0.0014366	0.0012607	0.000163378	2.3253	1.21741
EgrG_000602100	Structural maintenance of chromosomes protein	149 kDa	0.00038656	0.00062277	ND	0.000336443	0.000314395		0.00060781	0.00064116	ND	0.000416323	0.000360932	0.80813	-0.307341
EgrG_000814400	Subfamily M14A unassigned peptidase	48 kDa	ND	0.00066577	ND	0.000221923	0.000384382		ND	ND	ND	ND	ND	EG exclusive	-
EgrG_001046200	Subfamily S1A unassigned peptidase S01 family	36 kDa	ND	ND	ND	ND	ND		0.0019129	ND	0.0017848	0.00123257	0.00106935	EO exclusive	-
EgrG_000638300	Superoxide dismutase	16 kDa	0.0017128	0.0018396	ND	0.00118413	0.00102745		0.0026931	ND	0.0056539	0.00278233	0.00282801	0.42559	-1.23246
EgrG_000607900	Superoxide dismutase	25 kDa	ND	ND	ND	ND	ND		ND	0.0011165	ND	0.000372167	0.000644612	EO exclusive	-
EgrG_000935200	Synaptic vesicle membrane protein VAT 1	47 kDa	ND	0.0012768	ND	0.0004256	0.000737161		0.0018692	0.0014084	ND	0.00109253	0.00097381	0.389553	-1.36011
EgrG_000968100	Syndecan	48 kDa	0.0047552	0.0044689	ND	0.0030747	0.00266661		0.0028038	0.0025352	0.0013081	0.0022157	0.000797396	1.38769	0.472683
EgrG_000381200	Tapeworm specific antigen B (AgB8/1)	10 kDa	0.091887	0.10691	0.094368	0.0977217	0.00805344		0.17819	0.12193	0.28647	0.19553	0.0836293	0.499778	-1.00064
EgrG_000381100	Tapeworm specific antigen B (AgB8/2)	10 kDa	0.078104	ND	ND	0.0260347	0.0450934		ND	ND	ND	ND	ND	EG exclusive	-
EgrG_000381600	Tapeworm specific antigen B (AgB8/3)	10 kDa	0.051773	ND	ND	0.0172577	0.0298912		ND	ND	ND	ND	ND	EG exclusive	-
EgrG_000381400	Tapeworm specific antigen B (AgB8/4)	10 kDa	0.028927	ND	ND	0.00964233	0.016701		ND	ND	ND	ND	ND	EG exclusive	-
EgrG_000381800	Tapeworm specific antigen B (AgB8/5)	10 kDa	0.0060546	ND	ND	0.0020182	0.00349562		ND	ND	ND	ND	ND	EG exclusive	-
EgrG_001001800	Tegumental antigen	19 kDa	ND	ND	ND	ND	ND		ND	0.0014688	ND	0.0004896	0.000848012	EO exclusive	-
EgrG_000372400	Tegumental protein	12 kDa	ND	0.003848	ND	0.00128267	0.00222164		0.0075112	0.0022638	0.0052563	0.00501043	0.00263233	0.255999	-1.96579
EgrG_000355700	Tetraspanin	31 kDa	ND	ND	ND	ND	ND		ND	0.0013362	ND	0.0004454	0.000771455	EO exclusive	-
EgrG_000178100	TGF beta family	58 kDa	0.0018008	0.00055262	ND	0.000784473	0.000922517		ND	ND	ND	ND	ND	EG exclusive	-
EgrG_000359800	Thioredoxin fold	47 kDa	ND	0.0013541	ND	0.000451367	0.00078179		ND	ND	ND	ND	ND	EG exclusive	-
EgrG_000791700	Thioredoxin peroxidase	21 kDa	0.0074192	0.0079685	0.023749	0.0130456	0.00927351		0.0095446	0.014703	0.013359	0.0125355	0.00267598	1.04069	0.0575362
EgrG_000096600	Tissue type plasminogen activator	239 kDa	0.00054822	0.00039255	ND	0.00031359	0.000282511		0.00067045	0.0001732	ND	0.000281217	0.000348032	1.11512	0.157197
EgrG_000226000	Titin	82 kDa	0.00086898	ND	ND	0.00028966	0.000501706		0.00054654	ND	ND	0.00018218	0.000315545	1.58997	0.668996
EgrG_000092800	Transaldolase	37 kDa	0.00079132	ND	ND	0.000263773	0.000456869		ND	ND	ND	ND	ND	EG exclusive	-
EgrG_001004900	Transgelin	52 kDa	0.0005379	ND	ND	0.0001793	0.000310557		ND	ND	ND	ND	ND	EG exclusive	-
EgrG_000305400	Transgelin	40 kDa	0.0014344	ND	0.0047351	0.0020565	0.00242808		0.0022554	0.0010197	ND	0.0010917	0.00112942	1.88376	0.913615
EgrG_000471600	Transitional endoplasmic reticulum ATPase	88 kDa	ND	ND	ND	ND	ND		ND	0.00030999	ND	0.00010333	0.000178973	EO exclusive	-
EgrG_000103100	Transketolase	68 kDa	ND	0.0015659	ND	0.000521967	0.000904073		0.0013099	0.0015792	ND	0.000963033	0.000844811	0.542003	-0.883628
EgrG_000949780	Transmembrane protein 132E	196 kDa	0.0001461	ND	ND	4.87e-05	8.43509e-05		0.00022972	ND	ND	7.65733e-05	0.000132629	0.635992	-0.65292
EgrG_000416400	Triosephosphate isomerase	27 kDa	ND	ND	ND	ND	ND		0.0024561	0.0039481	0.0022917	0.00289863	0.000912574	EO exclusive	-
EgrG_000413200	Tubulin alpha chain	50 kDa	0.00057855	0.0027962	ND	0.00112492	0.001476		0.0018194	0.001645	0.0038196	0.002428	0.00120831	0.46331	-1.10995
EgrG_000672200	Tubulin beta chain	50 kDa	0.00087757	0.0018851	0.002575	0.00177922	0.000853654		0.0013799	ND	0.0038625	0.00174747	0.00195731	1.01817	0.0259827
EgrG_001060600	Type II collagen B	154 kDa	0.0032627	0.0028753	0.0044186	0.00351887	0.000802907		0.0028939	0.0025373	0.00073642	0.00205587	0.00115651	1.71162	0.775359
EgrG_000212300	Tyrosine protein kinase otk	121 kDa	ND	0.0033016	ND	0.00110053	0.00190618		0.0014872	0.001905	0.0013009	0.00156437	0.000309355	0.703501	-0.507376
EgrG_000984800	UDP glucose 4 epimerase	39 kDa	ND	0.0019916	ND	0.000663867	0.00114985		0.0017494	0.0024605	ND	0.0014033	0.00126624	0.473075	-1.07986
EgrG_000843500	UTP-glucose-1-phosphate uridylyltransferase	57 kDa	ND	0.00082729	0.0033902	0.00140583	0.0017676		0.0012111	0.0014601	ND	0.0008904	0.000781095	1.57887	0.658897
EgrG_000317300	Vesicular amine transporter	49 kDa	0.013517	0.010415	0.01164	0.0118573	0.00156238		0.0073925	0.010026	0.0032333	0.00688393	0.00342479	1.72246	0.784475
EgrG_000959800	Voltage dependent calcium channel subunit	149 kDa	0.0010791	0.00021072	ND	0.00042994	0.000571977		ND	ND	ND	ND	ND	EG exclusive	-
EgrG_000211500	von Willebrand factor type C	106 kDa	0.0002662	ND	ND	8.87333e-05	0.000153691		ND	ND	0.00058582	0.000195273	0.000338223	0.454406	-1.13795
¹According to E. granulosus genome annotation (PRJEB121, version WBPS11) available at WormBase ParaSite.
² NSAF values are shown for each detected protein in E. granulosus hydatid fluid and their indicated replicates. ND: non-detected.
³ NSAF values are shown for each detected protein in E. ortleppi hydatid fluid and their indicated replicates. ND: non-detected.
414-3-3 protein names were used according to Teichmann et al., 2015. Journal of Proteome Research, 14(4), 1700–1715.
