## Supplementary material for "The secreted protein signature of hydatid fluid from pulmonary cystic echinococcosis": Table S3

### Sheet: Tab S3A
Supplementary Table 3A: Bovine proteins identified by LC-MS in E. granulosus samples. Proteins in bold were exclusively identified in E. granulosus HF. Proteins in yellow were identified with the same peptides as the parasite's homologues.
Accession Number¹	Protein Name	Alternate ID	Molecular Weight	Exclusive Unique Peptide Count	Exclusive Unique Spectrum Count	Exclusive Spectrum Count	Percentage of Total Spectra	Percent Coverage
1433G_BOVIN	14-3-3 protein gamma OS=Bos taurus OX=9913 GN=YWHAG PE=1 SV=2	YWHAG	28 kDa	2	2.5	3.5	0.0003	0.0729
ACTB_BOVIN	Actin, cytoplasmic 1 OS=Bos taurus OX=9913 GN=ACTB PE=1 SV=1	ACTB	42 kDa	9	11	16.3333	0.00148667	0.299667
SAHH_BOVIN	Adenosylhomocysteinase OS=Bos taurus OX=9913 GN=AHCY PE=2 SV=3	AHCY	48 kDa	2	2	2	0.00022	0.0486
A1AG_BOVIN	Alpha-1-acid glycoprotein OS=Bos taurus OX=9913 GN=ORM1 PE=2 SV=1	ORM1	23 kDa	3	3	3	0.0002	0.178
FETUA_BOVIN	Alpha-2-HS-glycoprotein OS=Bos taurus OX=9913 GN=AHSG PE=1 SV=2	AHSG	38 kDa	3.5	3.5	4.5	0.000305	0.1253
ENOA_BOVIN	Alpha-enolase OS=Bos taurus OX=9913 GN=ENO1 PE=1 SV=4	ENO1	47 kDa	3	4	5	0.00056	0.0991
F1MSZ6_BOVIN	Antithrombin-III OS=Bos taurus OX=9913 GN=SERPINC1 PE=3 SV=1	SERPINC1	52 kDa	2	2	2	0.00014	0.0581
APOA1_BOVIN	Apolipoprotein A-I OS=Bos taurus OX=9913 GN=APOA1 PE=1 SV=3	APOA1	30 kDa	2.5	2.5	3	0.0002	0.11115
E1B9F6_BOVIN	Elongation factor 1-alpha OS=Bos taurus OX=9913 PE=3 SV=2		50 kDa	5	5	8	0.00089	0.115
F16P1_BOVIN	Fructose-1,6-bisphosphatase 1 OS=Bos taurus OX=9913 GN=FBP1 PE=2 SV=3	FBP1	37 kDa	4	4	5	0.00056	0.16
A6QLL8_BOVIN	Fructose-bisphosphate aldolase OS=Bos taurus OX=9913 GN=ALDOA PE=1 SV=1	ALDOA	39 kDa	3	3	4	0.00045	0.0962
G6PI_BOVIN	Glucose-6-phosphate isomerase OS=Bos taurus OX=9913 GN=GPI PE=2 SV=4	GPI	63 kDa	2	2	2	0.00022	0.0449
G3P_BOVIN	Glyceraldehyde-3-phosphate dehydrogenase OS=Bos taurus OX=9913 GN=GAPDH PE=1 SV=4	GAPDH	36 kDa	5	6	10	0.0011	0.183
HS71L_BOVIN	Heat shock 70 kDa protein 1-like OS=Bos taurus OX=9913 GN=HSPA1L PE=3 SV=1	HSPA1L	70 kDa	2	2	2	0.00013	0.0593
HSP7C_BOVIN	Heat shock cognate 71 kDa protein OS=Bos taurus OX=9913 GN=HSPA8 PE=1 SV=2	HSPA8	71 kDa	2.5	2.5	2.5	0.000235	0.05
HBA_BOVIN	Hemoglobin subunit alpha OS=Bos taurus OX=9913 GN=HBA PE=1 SV=2	HBA	15 kDa	6.66667	10.6667	17.6667	0.00143333	0.655
HBB_BOVIN	Hemoglobin subunit beta OS=Bos taurus OX=9913 GN=HBB PE=1 SV=1	HBB	16 kDa	10	14.6667	26.3333	0.00223333	0.708333
H12_BOVIN	Histone H1.2 OS=Bos taurus OX=9913 GN=HIST1H1C PE=1 SV=2	HIST1H1C	21 kDa	2	2	2	0.00022	0.15
A0A0A0MP90_BOVIN	Histone H2A OS=Bos taurus OX=9913 GN=HIST1H2AC PE=3 SV=1	HIST1H2AC	14 kDa	2	2	4	0.00045	0.123
E1BBP7_BOVIN	Histone H4 OS=Bos taurus OX=9913 PE=3 SV=2		12 kDa	3.5	3.5	8	0.00085	0.327
ASGL1_BOVIN	Isoaspartyl peptidase/L-asparaginase OS=Bos taurus OX=9913 GN=ASRGL1 PE=2 SV=1	ASRGL1	32 kDa	4	4	4	0.00045	0.133
G3N0V2_BOVIN	Keratin 1 OS=Bos taurus OX=9913 GN=KRT1 PE=1 SV=1	KRT1	63 kDa	2	2	2	0.00014	0.0347
F1MC11_BOVIN	Keratin, type I cytoskeletal 14 OS=Bos taurus OX=9913 GN=KRT14 PE=1 SV=2	KRT14	52 kDa	2	2	2	0.00014	0.0377
LDHA_BOVIN	L-lactate dehydrogenase A chain OS=Bos taurus OX=9913 GN=LDHA PE=2 SV=2	LDHA	37 kDa	8	9	10	0.0011	0.232
F1MYX5_BOVIN	Lymphocyte cytosolic protein 1 OS=Bos taurus OX=9913 GN=LCP1 PE=1 SV=1	LCP1	70 kDa	3	3	3	0.00034	0.0463
CAPG_BOVIN	Macrophage-capping protein OS=Bos taurus OX=9913 GN=CAPG PE=2 SV=1	CAPG	39 kDa	4	5	6	0.00067	0.138
PRDX1_BOVIN	Peroxiredoxin-1 OS=Bos taurus OX=9913 GN=PRDX1 PE=2 SV=1	PRDX1	22 kDa	4	4	5	0.00056	0.211
PRDX5_BOVIN	Peroxiredoxin-5, mitochondrial OS=Bos taurus OX=9913 GN=PRDX5 PE=2 SV=2	PRDX5	23 kDa	2	2	2	0.00022	0.1
A5D984_BOVIN	Pyruvate kinase OS=Bos taurus OX=9913 GN=PKM PE=1 SV=1	PKM	58 kDa	7	7	10	0.0011	0.143
G3X6N3_BOVIN	Serotransferrin OS=Bos taurus OX=9913 GN=TF PE=1 SV=1	TF	78 kDa	3	3	3	0.0002	0.0511
SPA32_BOVIN	Serpin A3-2 OS=Bos taurus OX=9913 GN=SERPINA3-2 PE=3 SV=1	SERPINA3-2	46 kDa	2	2	2	0.00014	0.0511
A0A140T897_BOVIN	Serum albumin OS=Bos taurus OX=9913 GN=ALB PE=4 SV=1	ALB	69 kDa	22.6667	30.3333	72.6667	0.00576667	0.407
STRBP_BOVIN	Spermatid perinuclear RNA-binding protein OS=Bos taurus OX=9913 GN=STRBP PE=2 SV=1	STRBP	74 kDa	2	2	2	0.00022	0.0342
G8JKZ8_BOVIN	Thioredoxin OS=Bos taurus OX=9913 GN=TXN PE=4 SV=1	TXN	11 kDa	2	3	5	0.00056	0.258
F1N757_BOVIN	Titin OS=Bos taurus OX=9913 GN=TTN PE=4 SV=2	TTN	3814 kDa	2	2	2	0.00022	0.000728
TPIS_BOVIN	Triosephosphate isomerase OS=Bos taurus OX=9913 GN=TPI1 PE=2 SV=3	TPI1	27 kDa	4	4	5	0.00056	0.157
TBA1B_BOVIN	Tubulin alpha-1B chain OS=Bos taurus OX=9913 PE=1 SV=2		50 kDa	4	4	4	0.00026	0.151
TBB5_BOVIN	Tubulin beta-5 chain OS=Bos taurus OX=9913 GN=TUBB5 PE=2 SV=1	TUBB5	50 kDa	4	5	5	0.00033	0.122
F1MLW7_BOVIN	Uncharacterized protein OS=Bos taurus OX=9913 GN=LOC100297192 PE=1 SV=2	LOC100297192	24 kDa	4	4	7	0.00048	0.205
VIME_BOVIN	Vimentin OS=Bos taurus OX=9913 GN=VIM PE=1 SV=3	VIM	54 kDa	6	6	8	0.00089	0.105
¹According to Bos taurus reference proteome (ID: UP000009136) available at Uniprot/Swiss-Prot.

### Sheet: Tab S3B
Supplementary Table 3B: Bovine proteins identified by LC-MS in E. ortleppi samples. Proteins in bold were exclusively identified in E. ortleppi HF. Proteins in yellow were identified with the same peptides as the parasite's homologues.
Accession Number¹	Identified Proteins	Alternate ID	Molecular Weight	Exclusive Unique Peptide Count	Exclusive Unique Spectrum Count	Exclusive Spectrum Count	Percentage of Total Spectra	Percent Coverage
1433G_BOVIN	14-3-3 protein gamma OS=Bos taurus OX=9913 GN=YWHAG PE=1 SV=2	YWHAG	28 kDa	2	2	2	0.0002	0.0729
Q3ZCI4_BOVIN	6-phosphogluconate dehydrogenase, decarboxylating OS=Bos taurus OX=9913 GN=PGD PE=1 SV=2	PGD	53 kDa	3	3	3	0.00031	0.0683
ACTB_BOVIN	Actin, cytoplasmic 1 OS=Bos taurus OX=9913 GN=ACTB PE=1 SV=1	ACTB	42 kDa	12	17	28	0.00253333	0.403667
F1MCK2_BOVIN	AHNAK nucleoprotein OS=Bos taurus OX=9913 GN=AHNAK PE=1 SV=2	AHNAK	587 kDa	3	4	4	0.00041	0.00562
ENOA_BOVIN	Alpha-enolase OS=Bos taurus OX=9913 GN=ENO1 PE=1 SV=4	ENO1	47 kDa	2.5	2.5	2.5	0.000255	0.076
ANXA1_BOVIN	Annexin A1 OS=Bos taurus OX=9913 GN=ANXA1 PE=1 SV=2	ANXA1	39 kDa	3	3	3	0.00031	0.0925
APOA1_BOVIN	Apolipoprotein A-I OS=Bos taurus OX=9913 GN=APOA1 PE=1 SV=3	APOA1	30 kDa	2.5	2.5	3	0.00028	0.11115
CATA_BOVIN	Catalase OS=Bos taurus OX=9913 GN=CAT PE=1 SV=3	CAT	60 kDa	3	3	3	0.000265	0.08825
KCRB_BOVIN	Creatine kinase B-type OS=Bos taurus OX=9913 GN=CKB PE=1 SV=1	CKB	43 kDa	5	5	5	0.00051	0.226
E1B9F6_BOVIN	Elongation factor 1-alpha OS=Bos taurus OX=9913 PE=3 SV=2		50 kDa	5	6	8	0.00082	0.115
F1N169_BOVIN	Filamin A OS=Bos taurus OX=9913 GN=FLNA PE=1 SV=2	FLNA	281 kDa	2	2	2	0.00021	0.00793
F16P1_BOVIN	Fructose-1,6-bisphosphatase 1 OS=Bos taurus OX=9913 GN=FBP1 PE=2 SV=3	FBP1	37 kDa	3	3	3	0.00031	0.142
A6QLZ0_BOVIN	Galectin OS=Bos taurus OX=9913 GN=LGALS3 PE=1 SV=1	LGALS3	28 kDa	5	8	9	0.00093	0.192
LEG1_BOVIN	Galectin-1 OS=Bos taurus OX=9913 GN=LGALS1 PE=1 SV=2	LGALS1	15 kDa	2	2	2	0.00021	0.133
F1MJH1_BOVIN	Gelsolin OS=Bos taurus OX=9913 GN=GSN PE=4 SV=1	GSN	81 kDa	6	6	7	0.00072	0.0917
G6PI_BOVIN	Glucose-6-phosphate isomerase OS=Bos taurus OX=9913 GN=GPI PE=2 SV=4	GPI	63 kDa	2	2	2	0.00021	0.0395
A0A140T854_BOVIN	Glutathione S-transferase OS=Bos taurus OX=9913 GN=GSTA3 PE=3 SV=1	GSTA3	25 kDa	2	2	2	0.00015	0.0856
G3P_BOVIN	Glyceraldehyde-3-phosphate dehydrogenase OS=Bos taurus OX=9913 GN=GAPDH PE=1 SV=4	GAPDH	36 kDa	3	3	4	0.00041	0.0901
HSP7C_BOVIN	Heat shock cognate 71 kDa protein OS=Bos taurus OX=9913 GN=HSPA8 PE=1 SV=2	HSPA8	71 kDa	4	4	4.66667	0.000423333	0.0748667
HSPB1_BOVIN	Heat shock protein beta-1 OS=Bos taurus OX=9913 GN=HSPB1 PE=2 SV=1	HSPB1	22 kDa	2	2	2	0.00021	0.124
HBA_BOVIN	Hemoglobin subunit alpha OS=Bos taurus OX=9913 GN=HBA PE=1 SV=2	HBA	15 kDa	6.33333	9.66667	27.3333	0.00263333	0.549
HBB_BOVIN	Hemoglobin subunit beta OS=Bos taurus OX=9913 GN=HBB PE=1 SV=1	HBB	16 kDa	11.6667	18.3333	42	0.00403333	0.823333
E1BCS3_BOVIN	Hexokinase 3 OS=Bos taurus OX=9913 GN=HK3 PE=1 SV=1	HK3	100 kDa	3	3	3	0.00031	0.0368
H12_BOVIN	Histone H1.2 OS=Bos taurus OX=9913 GN=HIST1H1C PE=1 SV=2	HIST1H1C	21 kDa	3	3	3	0.00031	0.108
A0A0A0MP90_BOVIN	Histone H2A OS=Bos taurus OX=9913 GN=HIST1H2AC PE=3 SV=1	HIST1H2AC	14 kDa	2.33333	2.66667	3	0.00029	0.197333
E1BGW2_BOVIN	Histone H2B OS=Bos taurus OX=9913 GN=HIST1H2BJ PE=3 SV=1	HIST1H2BJ	14 kDa	2	2	2	0.0002	0.19
E1BBP7_BOVIN	Histone H4 OS=Bos taurus OX=9913 PE=3 SV=2		12 kDa	4.33333	5	6.33333	0.00061	0.365
G3N0V2_BOVIN	Keratin 1 OS=Bos taurus OX=9913 GN=KRT1 PE=1 SV=1	KRT1	63 kDa	3	3	4	0.0003	0.0545
LDHA_BOVIN	L-lactate dehydrogenase A chain OS=Bos taurus OX=9913 GN=LDHA PE=2 SV=2	LDHA	37 kDa	5	6	6	0.000615	0.19565
F1MYX5_BOVIN	Lymphocyte cytosolic protein 1 OS=Bos taurus OX=9913 GN=LCP1 PE=1 SV=1	LCP1	70 kDa	3	3	3	0.000305	0.0574
CAPG_BOVIN	Macrophage-capping protein OS=Bos taurus OX=9913 GN=CAPG PE=2 SV=1	CAPG	39 kDa	5	7	8	0.00082	0.169
G3X8B1_BOVIN	Peptidyl-prolyl cis-trans isomerase OS=Bos taurus OX=9913 GN=LOC613401 PE=3 SV=1	LOC613401	18 kDa	3	3	3	0.00031	0.128
PRDX1_BOVIN	Peroxiredoxin-1 OS=Bos taurus OX=9913 GN=PRDX1 PE=2 SV=1	PRDX1	22 kDa	4	4.5	4.5	0.00046	0.2215
PGK1_BOVIN	Phosphoglycerate kinase 1 OS=Bos taurus OX=9913 GN=PGK1 PE=2 SV=3	PGK1	45 kDa	3	5	5	0.00051	0.12
A5D984_BOVIN	Pyruvate kinase OS=Bos taurus OX=9913 GN=PKM PE=1 SV=1	PKM	58 kDa	3	3	3	0.000305	0.0802
A0A140T897_BOVIN	Serum albumin OS=Bos taurus OX=9913 GN=ALB PE=4 SV=1	ALB	69 kDa	18.3333	24	50	0.00476667	0.338333
G8JKZ8_BOVIN	Thioredoxin OS=Bos taurus OX=9913 GN=TXN PE=4 SV=1	TXN	11 kDa	3	3	3	0.00031	0.351
TPIS_BOVIN	Triosephosphate isomerase OS=Bos taurus OX=9913 GN=TPI1 PE=2 SV=3	TPI1	27 kDa	4	4	4	0.00041	0.217
TBA1B_BOVIN	Tubulin alpha-1B chain OS=Bos taurus OX=9913 PE=1 SV=2		50 kDa	3	3.5	3.5	0.00036	0.09205
TBB5_BOVIN	Tubulin beta-5 chain OS=Bos taurus OX=9913 GN=TUBB5 PE=2 SV=1	TUBB5	50 kDa	3	3.5	4	0.00041	0.08465
F1MLW7_BOVIN	Uncharacterized protein OS=Bos taurus OX=9913 GN=LOC100297192 PE=1 SV=2	LOC100297192	24 kDa	3	3	4	0.00041	0.162
F1MV90_BOVIN	Uncharacterized protein OS=Bos taurus OX=9913 GN=LOC101904481 PE=3 SV=2	LOC101904481	29 kDa	2	2	2	0.00021	0.0847
G5E5T5_BOVIN	Uncharacterized protein OS=Bos taurus OX=9913 PE=1 SV=1		42 kDa	2	3	3	0.00031	0.0591
A0A0N4STN1_BOVIN	Uncharacterized protein OS=Bos taurus OX=9913 PE=3 SV=1		18 kDa	2	2	2	0.0002	0.226
VIME_BOVIN	Vimentin OS=Bos taurus OX=9913 GN=VIM PE=1 SV=3	VIM	54 kDa	9	10.5	12	0.00125	0.21045
¹According to Bos taurus reference proteome (ID: UP000009136) available at Uniprot/Swiss-Prot.
