## Supplementary material for "The secreted protein signature of hydatid fluid from pulmonary cystic echinococcosis": Table S4

### Sheet: Tab S5
Suplementary table 5. Comparative analysis of the proteins detected in at least two biological replicates in one of the species. The quantitative value correspond to the average of NSAF values calculated for E. granulosus (EG) and E. ortleppi (EO) replicates. SD: Standard deviation. Proteins highlighted in yellow correspond to the 10 most abundant in each species, E. granulosus (EG) and E. ortlep…
Accession Number¹	Protein Name	Molecular Weight	EG_Mean	EO_Mean	EG_SD	EO_SD	Fold Change EG/EO
EgrG_001192500	14-3-3.1²	28 kDa	0.00129473	0.00414973	0.00143037	0.000726802	0.312004
EgrG_000231300	14-3-3.2²	29 kDa	0.000365533	0.00187416	0.000633122	0.000789167	0.195039
EgrG_000364000	14-3-3.3²	28 kDa	0.00169127	0.00567823	0.00292936	0.001554	0.297851
EgrG_000144400	Abnormal EMBroygenesis family member emb 9	168 kDa	0.0038161	0.00253927	0.00226678	0.000642421	1.50284
EgrG_000732400	Acetylcholinesterase	75 kDa	0.0010877	0.000416	0.00100586	0.000720533	2.61466
EgrG_000061200	Actin	42 kDa	0.0190954	0.017222	0.0190941	0.00629991	1.10878
EgrG_000406900	Actin cytoplasmic A3; Actin-1	42 kDa	0.000248553	0.00094707	0.000430507	0.00111994	0.262445
EgrG_000190400	Actin cytoplasmic type 5	40 kDa	0.0051502	0.00406097	0.00670526	0.0013868	1.26822
EgrG_000882500	Actin modulator protein	46 kDa	0.0004569	0.0019793	0.000791374	0.00196574	0.230839
EgrG_000969100	AdamTS protein 3	82 kDa	0.0026251	0.000510627	0.00303047	0.000450002	5.14094
EgrG_000076900	Adenosylhomocysteinase	48 kDa	0.00378663	0.00380543	0.00393154	0.00126887	0.99506
EgrG_000061400	Agrin	185 kDa	0.000692097	0.000121833	0.000318657	0.000211022	5.68068
EgrG_000156400	Aldo keto reductase family 1 member B4	42 kDa	0.0019871	0.0027707	0.00101276	0.00102111	0.717183
EgrG_000155600	Aldo keto reductase family 1 member B4	34 kDa	0.000308637	0.0017651	0.000534574	0.000362117	0.174855
EgrG_000340500	Alpha N acetylgalactosaminidase	48 kDa	0.0022341	0.00223767	0.00228846	0.00205345	0.998406
EgrG_000501500	Alpha-1,4 glucan phosphorylase	98 kDa	0.00043208	0.00166138	0.000506336	0.000971942	0.260073
EgrG_000704400	Alpha-mannosidase	118 kDa	0.0129773	0.0101851	0.00566863	0.00119668	1.27415
EgrG_000530400	Amine oxidase	84 kDa	0.00931633	0.00531417	0.00324203	0.00204414	1.75311
EgrG_001063900	Aminopeptidase	115 kDa	0.00040699	0.000218923	0.000363594	0.000206323	1.85905
EgrG_001032200	Aminotransferase class III; Ornithine aminotransferase	46 kDa	0.0109281	0.00550533	0.00897665	0.00226473	1.985
EgrG_000193700	Annexin	39 kDa	0	0.001538	0	0.00143627	E. ortleppi exclusive
EgrG_000184900	Antigen 5	55 kDa	0.0477287	0.0578583	0.00409159	0.0253445	0.824923
EgrG_000601800	Apple	70 kDa	0.000898033	0.000593193	0.000821612	0.000574022	1.5139
EgrG_001163400	Armet protein	18 kDa	0.0016947	0.00215247	0.00293531	0.00254535	0.787329
EgrG_001134100	Aspartate aminotransferase mitochondrial	47 kDa	0.00156707	0	0.00220052	0	E. granulosus exclusive
EgrG_000575900	Basement membrane specific heparan sulfate	860 kDa	0.0123349	0.0086854	0.00291635	0.000658664	1.42019
EgrG_000701800	Basement membrane specific heparan sulfate	96 kDa	0.00856923	0.00467267	0.0018699	0.000361208	1.83391
EgrG_000879900	Beta D xylosidase 2	92 kDa	0.00251897	0.002708	0.00108114	0.00145841	0.930194
EgrG_000789900	Beta mannosidase	108 kDa	0.00219787	0.00115301	0.000837127	0.000317506	1.90619
EgrG_000901900	Beta-hexosaminidase	59 kDa	0.00190857	0.00142576	0.00166045	0.000880238	1.33863
EgrG_000089300	Bone morphogenetic protein antagonist noggin	55 kDa	0.000556413	0.000502567	0.000569951	0.000870471	1.10714
EgrG_000117200	Cadherin	148 kDa	0.00122403	0.000809663	0.00109736	0.000346753	1.51178
EgrG_000875100	Calnexin	66 kDa	0.000456057	0.00013894	0.000395711	0.000240651	3.2824
EgrG_000911200	Calpain-A	92 kDa	0	0.000366127	0	0.000321181	E. ortleppi exclusive
EgrG_000903100	Calsyntenin 1	130 kDa	0.00404947	0.00284743	0.00444912	0.00156908	1.42215
EgrG_000790200	Cathepsin B	39 kDa	0.0043221	0.00389123	0.003964	0.00229709	1.11073
EgrG_000790300	Cathepsin B	39 kDa	0.0047252	0.00280257	0.00490603	0.000602986	1.68603
EgrG_000970500	Cathepsin D lysosomal aspartyl protease	47 kDa	0.0162572	0.017828	0.00741679	0.00509398	0.911891
EgrG_000624850	CDP diacylglycerol glycerol 3 phosphate	41 kDa	0.00270877	0.000348533	0.000978386	0.000603677	7.7719
EgrG_000644850	Cell adhesion molecule	121 kDa	0.000731033	0	0.000634303	0	E. granulosus exclusive
EgrG_000363400	Cell adhesion molecule:down regulated by	143 kDa	0.000449827	0.000283843	0.000396863	0.000491631	1.58477
EgrG_001028500	Citrate synthase	51 kDa	0.00324643	0.00661287	0.00281211	0.00115823	0.490927
EgrG_000144350	Collagen alpha 1(IV) chain	172 kDa	0.00552817	0.00351397	0.00266049	0.000656173	1.5732
EgrG_000203400	Collagen alpha 1(V) chain	172 kDa	0.00630103	0.0051247	0.00262918	0.00185354	1.22954
EgrG_000144300	Collagen alpha 1(V) chain	177 kDa	0.0045349	0.0030857	0.00246236	0.000118537	1.46965
EgrG_000729300	Collagen alpha 1(XV) chain	191 kDa	0.00398047	0.00249693	0.00231775	0.000540026	1.59414
EgrG_000417600	Collagen alpha 1IV chain	182 kDa	0.00280147	0.00154424	0.00195296	0.000661107	1.81414
EgrG_000823800	Collagen alpha 2(I) chain	131 kDa	0.00914163	0.0060475	0.00326337	0.00239027	1.51164
EgrG_000534700	Collagen alpha-3(VI) chain; Kunitz protease inhibitor; Kunitz protein 8	8 kDa	0.00662107	0.00164503	0.0058694	0.00284928	4.02488
EgrG_001190600	Collagen type I II III V XI alpha	123 kDa	0.0078609	0.0044471	0.00373808	0.00175444	1.76765
EgrG_000524200	Collagen type XI alpha 2	163 kDa	0.0044478	0.00190726	0.00130273	0.00115253	2.33204
EgrG_000766600	Cysteine-rich secretory protein LCCL domain-containing; Peptidase inhibitor 16	29 kDa	0.0163267	0.00751163	0.0125768	0.0029227	2.17353
EgrG_000342900	Cysticercus cellulosae specific antigenic	25 kDa	0.0006564	0.00230957	0.00113692	0.000384004	0.284209
EgrG_001200300	Desert hedgehog protein	60 kDa	0.00158577	0.000258433	0.00190445	0.00044762	6.13608
EgrG_000566700	Diagnostic antigen gp50	27 kDa	0	0.00185777	0	0.00162971	E. ortleppi exclusive
EgrG_000549500	Discoidin domain containing receptor 2	105 kDa	0.000552117	0.00039183	0.00047906	0.000379168	1.40907
EgrG_000769500	Discoidin domain containing receptor 2	114 kDa	0.00034372	0.00011574	0.000402788	0.000200468	2.96976
EgrG_000061600	Discoidin domain containing receptor 2	87 kDa	0.00023165	0	0.000200998	0	E. granulosus exclusive
EgrG_000990900	Dynein light chain	11 kDa	0.00557233	0.026578	0.00965156	0.0121768	0.20966
EgrG_000990800	Dynein light chain	11 kDa	0.004009	0.008087	0.00694379	0.00700614	0.495734
EgrG_000941000	Dynein light chain	22 kDa	0.00120737	0.00325913	0.00209122	0.00285268	0.370456
EgrG_000941100	Dynein light chain	11 kDa	0	0.00564167	0	0.00141932	E. ortleppi exclusive
EgrG_000991200	Dynein light chain 1, cytoplasmic; Dynein light chain type 1 2	12 kDa	0.00903667	0.0151841	0.00807257	0.00851894	0.595139
EgrG_000991300	Dynein light chain type 1 2	10 kDa	0.003707	0.0105625	0.00642071	0.00179506	0.350959
EgrG_000182400	Dynein light chain; Dynein light chain 1, cytoplasmic	19 kDa	0.000847333	0.0043891	0.00146762	0.00434122	0.193054
EgrG_001096100	EF hand domain containing protein	102 kDa	0.000200433	0	0.000173912	0	E. granulosus exclusive
EgrG_000255800	EGF domain protein	267 kDa	0.00384567	0.0019273	0.00187269	0.000136085	1.99536
EgrG_000056700	EGF region	371 kDa	0.000238507	4.05033e-05	0.000217228	7.01538e-05	5.88857
EgrG_000982200	Elongation factor 1-alpha	50 kDa	0.000716967	0.00399433	0.00124182	0.00170977	0.179496
EgrG_000550800	Endophilin B1	29 kDa	0.0005548	0.0049391	0.000960942	0.00271967	0.112328
EgrG_000514200	Enolase	47 kDa	0.0030916	0.00792743	0.00435512	0.00470731	0.389988
EgrG_000085400	Enteropeptidase; Mastin	51 kDa	0.0034708	0.00266143	0.00324335	0.001389	1.30411
EgrG_000682900	Epididymal secretory protein E1; Niemann Pick C2 protein	20 kDa	0.0077761	0.0036858	0.00123059	0.00151203	2.10975
EgrG_000824000	Estrogen regulated protein EP45	45 kDa	0.0104756	0.00722267	0.00136183	0.000931412	1.45038
EgrG_001051900	Expressed conserved protein	14 kDa	0.0196947	0.00732133	0.0241089	0.0074941	2.69004
EgrG_000596300	Expressed conserved protein	25 kDa	0.018301	0.0160977	0.0129489	0.00608957	1.13687
EgrG_001061900	Expressed conserved protein	74 kDa	0.00762131	0.014831	0.00601885	0.00569004	0.513878
EgrG_000088000	Expressed conserved protein	17 kDa	0.00398503	0.00471763	0.00379556	0.00502619	0.84471
EgrG_000239700	Expressed conserved protein	9 kDa	0.00248553	0.0054708	0.00430507	0.00473789	0.454327
EgrG_000359000	Expressed conserved protein	16 kDa	0.00187487	0.00199917	0.00162678	0.00346266	0.937824
EgrG_000412500	Expressed conserved protein	14 kDa	0.013235	0.0126716	0.00947938	0.00319701	1.04446
EgrG_000523100	Expressed conserved protein	53 kDa	0.0063785	0.00600357	0.00255128	0.00175154	1.06245
EgrG_000412400	Expressed conserved protein	14 kDa	0.0048473	0.0132217	0.00586514	0.00136327	0.366618
EgrG_001097100	Expressed conserved protein	42 kDa	0.00270343	0.0011633	0.00174489	0.00109634	2.32393
EgrG_000471400	Expressed conserved protein	45 kDa	0.000870167	0.000401233	0.00080471	0.000694957	2.16873
EgrG_000550400	Expressed protein	8 kDa	0.0225137	0.00719927	0.0124958	0.00851343	3.12722
EgrG_000415200	Expressed protein	12 kDa	0.0120237	0.0065211	0.0106566	0.00239507	1.84381
EgrG_000302900	Expressed protein	61 kDa	0.0023534	0.00140897	0.00204202	0.00123599	1.6703
EgrG_000316400	Expressed protein	35 kDa	0.00261113	0.00216777	0.000884033	0.00113701	1.20453
EgrG_000079700	Expressed protein	16 kDa	0.00474193	0.00490687	0.00411257	0.000991852	0.966387
EgrG_001001100	Fasciclin 1	61 kDa	0.000888967	0.0008134	0.000773402	0.000713542	1.0929
EgrG_000549850	Fatty acid binding protein FABP2	24 kDa	0.00375737	0.00321203	0.0036702	0.00294741	1.16978
EgrG_000842900	FGRF protein	80 kDa	0.00301943	0.00272633	0.00127532	0.000418767	1.10751
EgrG_001060700	Fibrillar collagen chain FAp1 alpha	116 kDa	0.0098871	0.0072465	0.00163756	0.0035686	1.3644
EgrG_001054000	Fibrillin 2	59 kDa	0.0010093	0.000384367	0.000875749	0.000665743	2.62588
EgrG_000223300	Fibulin	120 kDa	0.000634177	0.000114557	0.000649614	0.000198418	5.53592
EgrG_000751800	Folate receptor beta	29 kDa	0.0010841	0.0004896	0.00111048	0.000848012	2.21426
EgrG_000176400	Fras1 related extracellular matrix protein	263 kDa	0.0018726	0.00147353	0.00107276	0.000368022	1.27082
EgrG_000086300	Fras1 related extracellular matrix protein	272 kDa	0.000259033	3.382e-05	0.000224758	5.8578e-05	7.65918
EgrG_000905600	Fructose-bisphosphate aldolase	40 kDa	0.0173863	0.0126493	0.00955297	0.0011912	1.37449
EgrG_000618900	Fucosidase alpha L 1 tissue; Tissue alpha-L-fucosidase	54 kDa	0.0011469	0.000818833	0.00101878	0.000792378	1.40065
EgrG_000806300	Gamma glutamyltranspeptidase 1	66 kDa	0.00234817	0.0003383	0.00236702	0.000585953	6.94108
EgrG_000476900	GDP L fucose synthase	46 kDa	0	0.0007252	0	0.000636175	E. ortleppi exclusive
EgrG_000882300	Gelsolin; Severin	42 kDa	0	0.002067	0	0.00181325	E. ortleppi exclusive
EgrG_000626300	Glucose-6-phosphate isomerase	62 kDa	0.00179217	0.00322229	0.00168016	0.00250684	0.556178
EgrG_000253000	Glutaminyl peptide cyclotransferase	41 kDa	0.00061537	0	0.000554384	0	E. granulosus exclusive
EgrG_000538900	Glutathione-S-transferase	23 kDa	0.000463733	0.00204133	0.00080321	0.00176786	0.227172
EgrG_000254600	Glyceraldehyde-3-phosphate dehydrogenase	38 kDa	0.00308627	0.00594247	0.00283039	0.00154166	0.519358
EgrG_000909300	Glycoside hydrolase chitinase domain containing protein 1	43 kDa	0.000493167	0.000687397	0.00085419	0.000597562	0.717441
EgrG_000778400	Glypican	85 kDa	0.000231347	0	0.000200735	0	E. granulosus exclusive
EgrG_000241300	Glypican; Glypican-1	124 kDa	0.0032416	0.00079592	0.000658446	0.000753962	4.07277
EgrG_000606700	GPI anchored surface glycoprotein	158 kDa	0.00123263	0.000493797	0.00112773	0.000446687	2.49624
EgrG_000712600	Gynecophoral canal protein	97 kDa	0.00882727	0.00576697	0.00348393	0.00146036	1.53066
EgrG_000824400	Gynecophoral canal protein; Transforming growth factor-beta-induced protein ig-h3	73 kDa	0.0118027	0.00922807	0.00181359	0.00138619	1.279
EgrG_000485800	H17g protein tegumental antigen	71 kDa	0	0.000936677	0	0.000269911	E. ortleppi exclusive
EgrG_001085400	Heat shock 70 kDa protein 4; Heat shock cognate protein	71 kDa	0.0013026	0.0037173	0.00114459	0.00104855	0.350416
EgrG_000008700	Heat shock protein heat shock protein 90 alpha	74 kDa	0.000144957	0.0016999	0.000251072	0.000468163	0.0852736
EgrG_000422350	Hemicentin 1	477 kDa	0.00279417	0.00137607	0.000997866	0.000653928	2.03055
EgrG_002016600	Histone	34 kDa	0	0.00158947	0	0.00143262	E. ortleppi exclusive
EgrG_000906000	Histone H1 delta	21 kDa	0	0.00278573	0	0.00299983	E. ortleppi exclusive
EgrG_000543800	Immunogenic protein ts11	19 kDa	0.00745013	0.0045578	0.00666759	0.00401668	1.63459
EgrG_000164500	Immunoglobulin	45 kDa	0.0011473	0.00117837	0.00107211	0.00125544	0.973636
EgrG_000937300	Immunoglobulin	108 kDa	0.00260777	0.00158004	0.00230897	0.000882528	1.65044
EgrG_000534900	Kunitz protein 3	8 kDa	0.013242	0.016034	0.0117387	0.000655817	0.82587
EgrG_001132400	Laminin	395 kDa	0.00113131	0.000539937	0.000806902	0.000288277	2.09526
EgrG_000068100	Laminin	174 kDa	0.00041579	8.507e-05	0.000406146	0.000147346	4.88762
EgrG_000880000	Laminin subunit beta	194 kDa	0.000961583	0.000342543	0.000235543	0.000423895	2.80719
EgrG_000458400	Laminin subunit gamma	163 kDa	0.0025423	0.00105066	0.000846145	0.000443002	2.41972
EgrG_000357600	Lipase	45 kDa	0.0017758	0	0.00179007	0	E. granulosus exclusive
EgrG_000684200	Lipid transport protein N terminal	344 kDa	0.00438747	0.0023611	0.00188634	0.0018598	1.85823
EgrG_000660800	L-lactate dehydrogenase	35 kDa	0.0010975	0.0012937	0.000952277	0.00131714	0.848342
EgrG_000143500	Lysosomal alpha-glucosidase	102 kDa	0.00262147	0.00216513	0.00237014	0.000650589	1.21076
EgrG_000456150	Lysosomal Pro X carboxypeptidase	53 kDa	0.00133583	0.000287873	0.00121039	0.000498611	4.64035
EgrG_000116900	Lysosomal protein NCU G1 B	45 kDa	0.0024066	0	0.00304408	0	E. granulosus exclusive
EgrG_000217900	Lysyl oxidase	55 kDa	0.00287387	0.0017084	0.00121945	0.00167854	1.6822
EgrG_000641200	Macroglobulin:complement	27 kDa	0.00562793	0.00264877	0.00541659	0.00229502	2.12474
EgrG_000236500	Major egg antigen	37 kDa	0.00102587	0.00189083	0.00177685	7.73228e-05	0.542547
EgrG_000212700	Major egg antigen p40; Small heat shock protein p36	36 kDa	0.00190901	0.00570517	0.00262144	0.00233991	0.334611
EgrG_000142500	Major vault protein	97 kDa	0	0.000456023	0	0.00047179	E. ortleppi exclusive
EgrG_000417100	Malate dehydrogenase	37 kDa	0.0036449	0.0067114	0.0031836	0.00150048	0.543091
EgrG_001185000	Malate dehydrogenase	36 kDa	0.000413633	0.0025477	0.000716434	0.000740331	0.162356
EgrG_001145700	Malic enzyme	70 kDa	0.00206033	0.0021161	0.00182964	0.00185632	0.973646
EgrG_000640700	Metalloendopeptidase	160 kDa	0.000795033	0.0007625	0.000694396	0.000660451	1.04267
EgrG_001079800	Multiple inositol polyphosphate phosphatase	55 kDa	0.0008386	0.000283687	0.000732462	0.00049136	2.95608
EgrG_000653900	Myophilin	21 kDa	0.0009135	0.0029515	0.00158223	0.00255881	0.309504
EgrG_000908900	N acetylated alpha linked acidic dipeptidase	79 kDa	0.0186237	0.017589	0.0161761	0.0020794	1.05882
EgrG_000838600	N/A	9 kDa	0	0.00693083	0	0.00647242	E. ortleppi exclusive
EgrG_001058700	N/A	92 kDa	0.00139923	0.00080802	0.00137797	0.000761508	1.73168
EgrG_000340400	N/A	45 kDa	0.000995433	0.00166587	0.000972338	0.000580048	0.597547
EgrG_000264700	N/A	100 kDa	0.00069748	0.00125298	0.00065932	0.000501105	0.556657
EgrG_000236300	N/A	76 kDa	0.00039709	0.00037766	0.000406752	0.000328303	1.05145
EgrG_001065500	Ndr	40 kDa	0.000510733	0.0012351	0.000884616	0.000294706	0.413516
EgrG_000239500	Nephrin	180 kDa	0.0004061	0.000180643	0.000357153	0.000158467	2.24808
EgrG_000638000	Netrin 1	99 kDa	0.00084516	0.000369433	0.000970935	0.000348167	2.28772
EgrG_000318600	Netrin receptor DCC	133 kDa	0.00071454	0.00055194	0.000799788	0.000219479	1.2946
EgrG_000236200	Neurexin 1 alpha	96 kDa	0.00078951	0.00104753	0.000737766	0.00107044	0.753685
EgrG_000522900	Neurexin 1 alpha	145 kDa	0.000138773	0	0.000120411	0	E. granulosus exclusive
EgrG_000412100	Neuroendocrine convertase 2	79 kDa	0.0013039	0.000417413	0.00114869	0.000366171	3.12376
EgrG_000343000	Neurogenic locus notch protein	339 kDa	0.00555193	0.0038357	0.00140291	0.000295979	1.44744
EgrG_000716600	Neutral alpha glucosidase AB	110 kDa	0.0017195	0.000530583	0.000453392	0.000537063	3.24077
EgrG_000373600	Notch	142 kDa	0.00069507	0.000680787	0.000649519	0.000361665	1.02098
EgrG_001117000	Nucleoside diphosphate kinase	17 kDa	0.00350187	0.00174383	0.00389104	0.00151593	2.00814
EgrG_000468100	Palmitoyl protein thioesterase 1	34 kDa	0.00269087	0.000453333	0.00233481	0.000785196	5.93574
EgrG_001181950	Papilin	67 kDa	0.00315437	0.00159353	0.000944602	0.00057349	1.97949
EgrG_000763300	Paramyosin	99 kDa	0	0.000713703	0	0.000714803	E. ortleppi exclusive
EgrG_000920600	Peptidyl-prolyl cis-trans isomerase	17 kDa	0.0107781	0.0145073	0.00122846	0.00122273	0.742944
EgrG_000733600	Peroxidasin	150 kDa	0.0049535	0.0024869	0.00502288	0.000287295	1.99184
EgrG_000292700	Phosphoenolpyruvate carboxykinase	71 kDa	0.0114487	0.013436	0.0013075	0.00424052	0.852089
EgrG_000943900	Phosphoglucomutase	63 kDa	0	0.000900633	0	0.000782926	E. ortleppi exclusive
EgrG_001043100	Phosphoglycerate kinase	47 kDa	0.00106145	0.00233847	0.00135164	0.00167698	0.45391
EgrG_001132700	Poly(U) specific endoribonuclease	29 kDa	0.00747817	0.0065869	0.00253932	0.000840103	1.13531
EgrG_000097500	Poly(U) specific endoribonuclease b	33 kDa	0.000829267	0.00107103	0.00143633	0.000939553	0.774268
EgrG_000516500	Polyubiquitin	15 kDa	0.000716967	0.00388593	0.00124182	0.00244127	0.184503
EgrG_000476300	Procollagen galactosyltransferase; Procollagen galactosyltransferase 2	71 kDa	0.00079824	0.0003609	0.0010097	0.000340126	2.2118
EgrG_000443800	Prohormone 4	27 kDa	0.0013335	0	0.00117477	0	E. granulosus exclusive
EgrG_000733100	Prosaposin a preproprotein	114 kDa	0.000836333	0.000558223	0.000763487	0.000601122	1.49821
EgrG_000849600	Proteinase inhibitor I25 cystatin	31 kDa	0.0321623	0.0251373	0.0117415	0.0102462	1.27946
EgrG_001133400	Protein-L-isoaspartate O-methyltransferase	27 kDa	0.0062994	0.00362927	0.0037422	0.00209204	1.73572
EgrG_000205000	Protocadherin 1	156 kDa	0.000452017	0.00028006	0.000499367	0.000289742	1.614
EgrG_000389000	Protocadherin 1	145 kDa	0.000339093	0.000154957	0.000294224	0.000268393	2.18831
EgrG_000945000	Protocadherin 1	145 kDa	0.000433593	0.000255667	0.000396694	0.000234602	1.69593
EgrG_000570400	Protocadherin 1	157 kDa	0.00068667	0.000621803	0.000634969	0.000198821	1.10432
EgrG_000390400	Protocadherin 1	117 kDa	0.000793767	0.000204207	0.000702828	0.000192452	3.88708
EgrG_000846700	Protocadherin 11	171 kDa	0.00022724	0.000139303	0.000210143	0.000131285	1.63126
EgrG_000854900	Protocadherin 2 gamma c6 sCP1	145 kDa	0.000238127	6.25e-05	0.000209781	0.000108253	3.81003
EgrG_001045100	Protocadherin 9	153 kDa	0.000667013	0.000235167	0.000702157	0.00022163	2.83634
EgrG_000122500	Protocadherin beta-11; Protocadherin gamma a8	119 kDa	0.00112243	0.000493697	0.000972058	0.000461046	2.27353
EgrG_001180700	Protocadherin fat 1	157 kDa	0.000383437	0.000153477	0.000392766	0.000144643	2.49834
EgrG_001169400	Purple acid phosphatase	54 kDa	0.00412317	0.0021148	0.00377361	0.00185538	1.94967
EgrG_000461400	Receptor protein-tyrosine kinase	119 kDa	0.00028639	0	0.000301481	0	E. granulosus exclusive
EgrG_001133800	Receptor type tyrosine protein phosphatase	276 kDa	0.000597293	0.000228733	0.000686181	0.000221343	2.61131
EgrG_000992700	Roundabout; Roundabout 2	154 kDa	0.00049278	0.000459193	0.000627496	6.23314e-05	1.07314
EgrG_001023000	Secreted frizzled protein 5	68 kDa	0.00054019	0.0009015	0.000596771	0.000841893	0.599212
EgrG_000393000	Sj ts4 protein	38 kDa	0.00449787	0.00527833	0.00417731	0.00172572	0.852138
EgrG_000485000	SLIT and NTRK protein 5	44 kDa	0.00254787	0.00113427	0.00302235	0.000995025	2.24627
EgrG_000929500	SPONdin extracellular matrix glycoprotein	111 kDa	0.0029315	0.0012607	0.00177554	0.000163378	2.3253
EgrG_000602100	Structural maintenance of chromosomes protein	149 kDa	0.000336443	0.000416323	0.000314395	0.000360932	0.80813
EgrG_001046200	Subfamily S1A unassigned peptidase S01 family	36 kDa	0	0.00123257	0	0.00106935	E. ortleppi exclusive
EgrG_000638300	Superoxide dismutase	16 kDa	0.00118413	0.00278233	0.00102745	0.00282801	0.42559
EgrG_000935200	Synaptic vesicle membrane protein VAT 1	47 kDa	0.0004256	0.00109253	0.000737161	0.00097381	0.389553
EgrG_000968100	Syndecan	48 kDa	0.0030747	0.0022157	0.00266661	0.000797396	1.38769
EgrG_000381200	Tapeworm specific antigen B (AgB8/1)	10 kDa	0.0977217	0.19553	0.00805344	0.0836293	0.499778
EgrG_000372400	Tegumental protein	12 kDa	0.00128267	0.00501043	0.00222164	0.00263233	0.255999
EgrG_000178100	TGF beta family	58 kDa	0.000784473	0	0.000922517	0	E. granulosus exclusive
EgrG_000791700	Thioredoxin peroxidase	21 kDa	0.0130456	0.0125355	0.00927351	0.00267598	1.04069
EgrG_000096600	Tissue type plasminogen activator	239 kDa	0.00031359	0.000281217	0.000282511	0.000348032	1.11512
EgrG_000305400	Transgelin	40 kDa	0.0020565	0.0010917	0.00242808	0.00112942	1.88376
EgrG_000103100	Transketolase	68 kDa	0.000521967	0.000963033	0.000904073	0.000844811	0.542003
EgrG_000416400	Triosephosphate isomerase	27 kDa	0	0.00289863	0	0.000912574	E. ortleppi exclusive
EgrG_000413200	Tubulin alpha chain	50 kDa	0.00112492	0.002428	0.001476	0.00120831	0.46331
EgrG_000672200	Tubulin beta chain	50 kDa	0.00177922	0.00174747	0.000853654	0.00195731	1.01817
EgrG_001060600	Type II collagen B	154 kDa	0.00351887	0.00205587	0.000802907	0.00115651	1.71162
EgrG_000212300	Tyrosine protein kinase otk	121 kDa	0.00110053	0.00156437	0.00190618	0.000309355	0.703501
EgrG_000984800	UDP glucose 4 epimerase	39 kDa	0.000663867	0.0014033	0.00114985	0.00126624	0.473075
EgrG_000843500	UTP-glucose-1-phosphate uridylyltransferase	57 kDa	0.00140583	0.0008904	0.0017676	0.000781095	1.57887
EgrG_000317300	Vesicular amine transporter	49 kDa	0.0118573	0.00688393	0.00156238	0.00342479	1.72246
EgrG_000959800	Voltage dependent calcium channel subunit	149 kDa	0.00042994	0	0.000571977	0	E. granulosus exclusive
¹According to E. granulosus genome annotation (PRJEB121, version WBPS11) available at WormBase ParaSite.
²14-3-3 protein names were used according to Teichmann et al., 2015. Journal of Proteome Research, 14(4), 1700–1715.
