## Supplementary material for "The secreted protein signature of hydatid fluid from pulmonary cystic echinococcosis": Table S5

### Sheet: Tab S6A
Suplementary table S6A. Core proteins from E. granulosus
Accession Number¹	Protein Name	Molecular Weight	NSAF²	Variance	SD	COG cat.³
EgrG_000144400	Abnormal EMBroygenesis family member emb 9	168 kDa	0.0038161	5.1383e-06	0.00226678	W
EgrG_000061200	Actin	42 kDa	0.0190954	0.000364584	0.0190941	--
EgrG_000061400	Agrin	185 kDa	0.000692097	1.01542e-07	0.000318657	W
EgrG_000156400	Aldo keto reductase family 1 member B4	42 kDa	0.0019871	1.02568e-06	0.00101276	C
EgrG_000704400	Alpha-mannosidase	118 kDa	0.0129773	3.21333e-05	0.00566863	G
EgrG_000530400	Amine oxidase	84 kDa	0.00931633	1.05108e-05	0.00324203	Q
EgrG_001032200	Aminotransferase class III; Ornithine aminotransferase	46 kDa	0.0109281	8.05802e-05	0.00897665	--
EgrG_000184900	Antigen 5	55 kDa	0.0477287	1.67411e-05	0.00409159	E
EgrG_000575900	Basement membrane specific heparan sulfate	860 kDa	0.0123349	8.50511e-06	0.00291635	T
EgrG_000701800	Basement membrane specific heparan sulfate	96 kDa	0.00856923	3.49652e-06	0.0018699	T
EgrG_000879900	Beta D xylosidase 2	92 kDa	0.00251897	1.16886e-06	0.00108114	G
EgrG_000789900	Beta mannosidase	108 kDa	0.00219787	7.00781e-07	0.000837127	G
EgrG_000903100	Calsyntenin 1	130 kDa	0.00404947	1.97946e-05	0.00444912	W
EgrG_000970500	Cathepsin D lysosomal aspartyl protease	47 kDa	0.0162572	5.50088e-05	0.00741679	O
EgrG_000624850	CDP diacylglycerol glycerol 3 phosphate	41 kDa	0.00270877	9.57238e-07	0.000978386	W
EgrG_000144350	Collagen alpha 1(IV) chain	172 kDa	0.00552817	7.07818e-06	0.00266049	W
EgrG_000417600	Collagen alpha 1(IV) chain	182 kDa	0.00280147	3.81405e-06	0.00195296	W
EgrG_000203400	Collagen alpha 1(V) chain	172 kDa	0.00630103	6.9126e-06	0.00262918	W
EgrG_000144300	Collagen alpha 1(V) chain	177 kDa	0.0045349	6.06322e-06	0.00246236	W
EgrG_000729300	Collagen alpha 1(XV) chain	191 kDa	0.00398047	5.37195e-06	0.00231775	W
EgrG_000823800	Collagen alpha 2(I) chain	131 kDa	0.00914163	1.06496e-05	0.00326337	W
EgrG_001190600	Collagen type I II III V XI alpha	123 kDa	0.0078609	1.39732e-05	0.00373808	W
EgrG_000524200	Collagen type XI alpha 2	163 kDa	0.0044478	1.6971e-06	0.00130273	W
EgrG_000766600	Cysteine-rich secretory protein LCCL domain-containing; Peptidase inhibitor 16	29 kDa	0.0163267	0.000158177	0.0125768	T
EgrG_000255800	Egf domain protein	267 kDa	0.00384567	3.50699e-06	0.00187269	T, W
EgrG_000682900	Epididymal secretory protein E1; Niemann Pick C2 protein	20 kDa	0.0077761	1.51435e-06	0.00123059	S
EgrG_000824000	Estrogen regulated protein EP45	45 kDa	0.0104756	1.85458e-06	0.00136183	V
EgrG_000596300	Expressed conserved protein	25 kDa	0.018301	0.000167673	0.0129489	--
EgrG_000412500	Expressed conserved protein	14 kDa	0.013235	8.98586e-05	0.00947938	--
EgrG_001061900	Expressed conserved protein	74 kDa	0.00762131	3.62266e-05	0.00601885	--
EgrG_000523100	Expressed conserved protein	53 kDa	0.0063785	6.50901e-06	0.00255128	--
EgrG_001097100	Expressed conserved protein	42 kDa	0.00270343	3.04463e-06	0.00174489	T
EgrG_000550400	Expressed protein	8 kDa	0.0225137	0.000156145	0.0124958	--
EgrG_000316400	Expressed protein	35 kDa	0.00261113	7.81514e-07	0.000884033	--
EgrG_000842900	Fgfr protein	80 kDa	0.00301943	1.62644e-06	0.00127532	--
EgrG_001060700	Fibrillar collagen chain FAp1 alpha	116 kDa	0.0098871	2.68162e-06	0.00163756	W
EgrG_000176400	Fras1 related extracellular matrix protein	263 kDa	0.0018726	1.1508e-06	0.00107276	S
EgrG_000905600	Fructose-bisphosphate aldolase	40 kDa	0.0173863	9.12592e-05	0.00955297	G
EgrG_000241300	Glypican; Glypican-1	124 kDa	0.0032416	4.33551e-07	0.000658446	T
EgrG_000712600	Gynecophoral canal protein	97 kDa	0.00882727	1.21378e-05	0.00348393	G
EgrG_000824400	Gynecophoral canal protein; Transforming growth factor-beta-induced protein ig-h3	73 kDa	0.0118027	3.28912e-06	0.00181359	G
EgrG_000422350	Hemicentin 1	477 kDa	0.00279417	9.95736e-07	0.000997866	T
EgrG_001132400	Laminin	395 kDa	0.00113131	6.5109e-07	0.000806902	W
EgrG_000880000	Laminin subunit beta	194 kDa	0.000961583	5.54806e-08	0.000235543	W
EgrG_000458400	Laminin subunit gamma	163 kDa	0.0025423	7.15961e-07	0.000846145	W
EgrG_000684200	Lipid transport protein N terminal	344 kDa	0.00438747	3.55827e-06	0.00188634	I
EgrG_000217900	Lysyl oxidase	55 kDa	0.00287387	1.48705e-06	0.00121945	O
EgrG_000343000	Neurogenic locus notch protein	339 kDa	0.00555193	1.96816e-06	0.00140291	S
EgrG_000716600	Neutral alpha glucosidase AB	110 kDa	0.0017195	2.05564e-07	0.000453392	G
EgrG_001181950	Papilin	67 kDa	0.00315437	8.92273e-07	0.000944602	O
EgrG_000920600	Peptidyl-prolyl cis-trans isomerase	17 kDa	0.0107781	1.50911e-06	0.00122846	O
EgrG_000292700	Phosphoenolpyruvate carboxykinase	71 kDa	0.0114487	1.70955e-06	0.0013075	C
EgrG_001132700	PolyU specific endoribonuclease	29 kDa	0.00747817	6.44814e-06	0.00253932	S
EgrG_000849600	Proteinase inhibitor I25 cystatin	31 kDa	0.0321623	0.000137863	0.0117415	--
EgrG_001133400	Protein-L-isoaspartate O-methyltransferase	27 kDa	0.0062994	1.40041e-05	0.0037422	O
EgrG_000929500	SPONdin extracellular matrix glycoprotein	111 kDa	0.0029315	3.15253e-06	0.00177554	W
EgrG_000381200	Tapeworm specific antigen B (AgB8/1)	10 kDa	0.0977217	6.48579e-05	0.00805344	--
EgrG_000791700	Thioredoxin peroxidase	21 kDa	0.0130456	8.5998e-05	0.00927351	O
EgrG_000672200	Tubulin beta chain	50 kDa	0.00177922	7.28725e-07	0.000853654	Z
EgrG_001060600	Type II collagen B	154 kDa	0.00351887	6.4466e-07	0.000802907	W
EgrG_000317300	Vesicular amine transporter	49 kDa	0.0118573	2.44103e-06	0.00156238	P
¹According to E. granulosus genome annotation (PRJEB121, version WBPS11) available at WormBase ParaSite.
²Average of NSAF values calculated for each replicate.
³COG category codes established by functional anlysis using EggNOG (http://eggnogdb.embl.de/#/app/home).

### Sheet: Tab S6B
Suplementary table S6B. Core proteins from E. ortleppi
Accession Number	Protein Name	Molecular Weight	NSAF²	Variance	SD	COG cat.³
EgrG_000381200	Tapeworm specific antigen B (AgB8/1)	10 kDa	0.19553	0.00699386	0.0836293	--
EgrG_000184900	Antigen 5	55 kDa	0.0578583	0.000642343	0.0253445	E
EgrG_000990900	Dynein light chain	11 kDa	0.026578	0.000148275	0.0121768	--
EgrG_000849600	Proteinase inhibitor I25 cystatin	31 kDa	0.0251373	0.000104985	0.0102462	--
EgrG_000970500	Cathepsin D lysosomal aspartyl protease	47 kDa	0.017828	2.59486e-05	0.00509398	O
EgrG_000908900	N acetylated alpha linked acidic dipeptidase	79 kDa	0.017589	4.32393e-06	0.0020794	O, P
EgrG_000061200	Actin	42 kDa	0.017222	3.96889e-05	0.00629991	--
EgrG_000596300	Expressed conserved protein	25 kDa	0.0160977	3.70829e-05	0.00608957	--
EgrG_000534900	Kunitz protein 3	8 kDa	0.016034	4.30096e-07	0.000655817	O
EgrG_000991200	Dynein light chain 1, cytoplasmic; Dynein light chain type 1 2	12 kDa	0.0151841	7.25723e-05	0.00851894	--
EgrG_001061900	Expressed conserved protein	74 kDa	0.014831	3.23766e-05	0.00569004	--
EgrG_000920600	Peptidyl-prolyl cis-trans isomerase	17 kDa	0.0145073	1.49507e-06	0.00122273	O
EgrG_000292700	Phosphoenolpyruvate carboxykinase	71 kDa	0.013436	1.7982e-05	0.00424052	C
EgrG_000412400	Expressed conserved protein	14 kDa	0.0132217	1.85851e-06	0.00136327	--
EgrG_000412500	Expressed conserved protein	14 kDa	0.0126716	1.02209e-05	0.00319701	--
EgrG_000905600	Fructose-bisphosphate aldolase	40 kDa	0.0126493	1.41895e-06	0.0011912	G
EgrG_000791700	Thioredoxin peroxidase	21 kDa	0.0125355	7.16085e-06	0.00267598	O
EgrG_000991300	Dynein light chain type 1 2	10 kDa	0.0105625	3.22224e-06	0.00179506	--
EgrG_000704400	Alpha-mannosidase	118 kDa	0.0101851	1.43204e-06	0.00119668	G
EgrG_000824400	Gynecophoral canal protein; Transforming growth factor-beta-induced protein ig-h3	73 kDa	0.00922807	1.92153e-06	0.00138619	G
EgrG_000575900	Basement membrane specific heparan sulfate	860 kDa	0.0086854	4.33838e-07	0.000658664	T
EgrG_000514200	Enolase	47 kDa	0.00792743	2.21588e-05	0.00470731	G
EgrG_000766600	Cysteine-rich secretory protein LCCL domain-containing; Peptidase inhibitor 16	29 kDa	0.00751163	8.54218e-06	0.0029227	T
EgrG_001060700	Fibrillar collagen chain FAp1 alpha	116 kDa	0.0072465	1.27349e-05	0.0035686	W
EgrG_000824000	Estrogen regulated protein EP45	45 kDa	0.00722267	8.67529e-07	0.000931412	V
EgrG_000317300	Vesicular amine transporter	49 kDa	0.00688393	1.17292e-05	0.00342479	P
EgrG_000417100	Malate dehydrogenase	37 kDa	0.0067114	2.25144e-06	0.00150048	C
EgrG_001028500	Citrate synthase	51 kDa	0.00661287	1.34149e-06	0.00115823	C
EgrG_001132700	Poly(U) specific endoribonuclease	29 kDa	0.0065869	7.05773e-07	0.000840103	S
EgrG_000415200	Expressed protein	12 kDa	0.0065211	5.73637e-06	0.00239507	--
EgrG_000823800	Collagen alpha 2(I) chain	131 kDa	0.0060475	5.7134e-06	0.00239027	W
EgrG_000523100	Expressed conserved protein	53 kDa	0.00600357	3.06789e-06	0.00175154	--
EgrG_000254600	Glyceraldehyde-3-phosphate dehydrogenase	38 kDa	0.00594247	2.37673e-06	0.00154166	G
EgrG_000712600	Gynecophoral canal protein	97 kDa	0.00576697	2.13264e-06	0.00146036	G
EgrG_000212700	Major egg antigen p40; Small heat shock protein p36	36 kDa	0.00570517	5.47518e-06	0.00233991	O
EgrG_000364000	14-3-3.3	28 kDa	0.00567823	2.41491e-06	0.001554	O
EgrG_000941100	Dynein light chain	11 kDa	0.00564167	2.01448e-06	0.00141932	Z
EgrG_001032200	Aminotransferase class III; Ornithine aminotransferase	46 kDa	0.00550533	5.12902e-06	0.00226473	--
EgrG_000530400	Amine oxidase	84 kDa	0.00531417	4.17851e-06	0.00204414	Q
EgrG_000393000	Sj ts4 protein	38 kDa	0.00527833	2.97811e-06	0.00172572	--
EgrG_000203400	Collagen alpha 1(V) chain	172 kDa	0.0051247	3.43561e-06	0.00185354	W
EgrG_000372400	Tegumental protein	12 kDa	0.00501043	6.92914e-06	0.00263233	--
EgrG_000550800	Endophilin B1	29 kDa	0.0049391	7.39661e-06	0.00271967	T
EgrG_000079700	Expressed protein	16 kDa	0.00490687	9.83771e-07	0.000991852	--
EgrG_000701800	Basement membrane specific heparan sulfate	96 kDa	0.00467267	1.30471e-07	0.000361208	T
EgrG_001190600	Collagen type I II III V XI alpha	123 kDa	0.0044471	3.07805e-06	0.00175444	W
EgrG_001192500	14-3-3.1	28 kDa	0.00414973	5.28241e-07	0.000726802	D
EgrG_000190400	Actin cytoplasmic type 5	40 kDa	0.00406097	1.92322e-06	0.0013868	Z
EgrG_000982200	Elongation factor 1-alpha	50 kDa	0.00399433	2.92332e-06	0.00170977	J
EgrG_000790200	Cathepsin B	39 kDa	0.00389123	5.27663e-06	0.00229709	O
EgrG_000516500	Polyubiquitin	15 kDa	0.00388593	5.9598e-06	0.00244127	O
EgrG_000343000	Neurogenic locus notch protein	339 kDa	0.0038357	8.76033e-08	0.000295979	S
EgrG_000076900	Adenosylhomocysteinase	48 kDa	0.00380543	1.61002e-06	0.00126887	H
EgrG_001085400	Heat shock 70 kDa protein 4; Heat shock cognate protein	71 kDa	0.0037173	1.09946e-06	0.00104855	K
EgrG_000682900	Epididymal secretory protein E1; Niemann Pick C2 protein	20 kDa	0.0036858	2.28622e-06	0.00151203	S
EgrG_001133400	Protein-L-isoaspartate O-methyltransferase	27 kDa	0.00362927	4.37662e-06	0.00209204	O
EgrG_000144350	Collagen alpha 1(IV) chain	172 kDa	0.00351397	4.30563e-07	0.000656173	W
EgrG_000626300	Glucose-6-phosphate isomerase	62 kDa	0.00322229	6.28424e-06	0.00250684	G
EgrG_000144300	Collagen alpha 1(V) chain	177 kDa	0.0030857	1.40509e-08	0.000118537	W
EgrG_000416400	Triosephosphate isomerase	27 kDa	0.00289863	8.32792e-07	0.000912574	G
EgrG_000903100	Calsyntenin 1	130 kDa	0.00284743	2.462e-06	0.00156908	W
EgrG_000790300	Cathepsin B	39 kDa	0.00280257	3.63592e-07	0.000602986	O
EgrG_000156400	Aldo keto reductase family 1 member B4	42 kDa	0.0027707	1.04266e-06	0.00102111	C
EgrG_000842900	FGFR protein	80 kDa	0.00272633	1.75366e-07	0.000418767	--
EgrG_000879900	Beta D xylosidase 2	92 kDa	0.002708	2.12696e-06	0.00145841	G
EgrG_000085400	Enteropeptidase; Mastin	51 kDa	0.00266143	1.92931e-06	0.001389	E
EgrG_001185000	Malate dehydrogenase	36 kDa	0.0025477	5.4809e-07	0.000740331	C
EgrG_000144400	Abnormal EMBroygenesis family member emb 9	168 kDa	0.00253927	4.12705e-07	0.000642421	W
EgrG_000729300	Collagen alpha 1(XV) chain	191 kDa	0.00249693	2.91628e-07	0.000540026	W
EgrG_000733600	Peroxidasin	150 kDa	0.0024869	8.25385e-08	0.000287295	T
EgrG_000413200	Tubulin alpha chain	50 kDa	0.002428	1.46002e-06	0.00120831	Z
EgrG_000684200	Lipid transport protein N terminal	344 kDa	0.0023611	3.45887e-06	0.0018598	I
EgrG_001043100	Phosphoglycerate kinase	47 kDa	0.00233847	2.81226e-06	0.00167698	G
EgrG_000342900	Cysticercus cellulosae specific antigenic	25 kDa	0.00230957	1.47459e-07	0.000384004	--
EgrG_000968100	Syndecan	48 kDa	0.0022157	6.3584e-07	0.000797396	T
EgrG_000316400	Expressed protein	35 kDa	0.00216777	1.29278e-06	0.00113701	--
EgrG_000143500	Lysosomal alpha-glucosidase	102 kDa	0.00216513	4.23266e-07	0.000650589	G
EgrG_001060600	Type II collagen B	154 kDa	0.00205587	1.33751e-06	0.00115651	W
EgrG_000255800	EGF domain protein	267 kDa	0.0019273	1.85191e-08	0.000136085	T, W
EgrG_000524200	Collagen type XI alpha 2	163 kDa	0.00190726	1.32832e-06	0.00115253	W
EgrG_000236500	Major egg antigen	37 kDa	0.00189083	5.97881e-09	7.73228e-05	O
EgrG_000231300	14-3-3.2	29 kDa	0.00187416	6.22785e-07	0.000789167	O
EgrG_000155600	Aldo keto reductase family 1 member B4	34 kDa	0.0017651	1.31129e-07	0.000362117	C
EgrG_000008700	Heat shock protein heat shock protein 90 alpha	74 kDa	0.0016999	2.19176e-07	0.000468163	O
EgrG_000340400	N/A	45 kDa	0.00166587	3.36455e-07	0.000580048	G
EgrG_000501500	Alpha-1,4 glucan phosphorylase	98 kDa	0.00166138	9.44672e-07	0.000971942	G
EgrG_001181950	Papilin	67 kDa	0.00159353	3.2889e-07	0.00057349	O
EgrG_000937300	Immunoglobulin	108 kDa	0.00158004	7.78855e-07	0.000882528	--
EgrG_000212300	Tyrosine protein kinase otk	121 kDa	0.00156437	9.57002e-08	0.000309355	T
EgrG_000417600	Collagen alpha 1(IV) chain	182 kDa	0.00154424	4.37062e-07	0.000661107	W
EgrG_000176400	Fras1 related extracellular matrix protein	263 kDa	0.00147353	1.3544e-07	0.000368022	S
EgrG_000901900	Beta-hexosaminidase	59 kDa	0.00142576	7.7482e-07	0.000880238	G
EgrG_000422350	Hemicentin 1	477 kDa	0.00137607	4.27622e-07	0.000653928	T
EgrG_000929500	SPONdin extracellular matrix glycoprotein	111 kDa	0.0012607	2.66925e-08	0.000163378	W
EgrG_000264700	N/A	100 kDa	0.00125298	2.51106e-07	0.000501105	T
EgrG_001065500	Ndr	40 kDa	0.0012351	8.68516e-08	0.000294706	Q
EgrG_000789900	Beta mannosidase	108 kDa	0.00115301	1.0081e-07	0.000317506	G
EgrG_000458400	Laminin subunit gamma	163 kDa	0.00105066	1.96251e-07	0.000443002	W
EgrG_000485800	H17g protein tegumental antigen	71 kDa	0.000936677	7.28518e-08	0.000269911	Z
EgrG_000117200	Cadherin	148 kDa	0.000809663	1.20238e-07	0.000346753	T
EgrG_000373600	Notch	142 kDa	0.000680787	1.30802e-07	0.000361665	T
EgrG_000570400	Protocadherin 1	157 kDa	0.000621803	3.95297e-08	0.000198821	U
EgrG_000318600	Netrin receptor DCC	133 kDa	0.00055194	4.81708e-08	0.000219479	T
EgrG_001132400	Laminin	395 kDa	0.000539937	8.31039e-08	0.000288277	W
EgrG_000992700	Roundabout; Roundabout 2	154 kDa	0.000459193	3.8852e-09	6.23314e-05	T
¹According to E. granulosus genome annotation (PRJEB121, version WBPS11) available at WormBase ParaSite.
²Average of NSAF values calculated for each replicate.
³COG category codes established by functional anlysis using EggNOG (http://eggnogdb.embl.de/#/app/home).
