## Supplementary material for "The secreted protein signature of hydatid fluid from pulmonary cystic echinococcosis": Table S7

### Sheet: biological process
Supplementary table S8A. Summarized categorization of Biological process in proteins detected in E. granulosus hydatid fluid samples.
Cluster representatives are highlighted in gray. The terms immediatelly below (non-highlighted) are the other components of the cluster.
GO_ID1	Description	Frequency2	log10 p-value	Uniqueness3	Dispensability4
GO:0007155	cell adhesion	0.00544	-15.3665	0.944	0
GO:0098609	cell-cell adhesion	0.00251	-13.025	0.945	0.924
GO:0007156	homophilic cell adhesion via plasma membrane adhesion molecules	0.00095	-13.025	0.945	0.85
GO:0098742	cell-cell adhesion via plasma-membrane adhesion molecules	0.00108	-13.025	0.945	0.866
GO:0009605	response to external stimulus	0.0137	-3.8153	0.904	0
GO:0022610	biological adhesion	0.0055	-15.3665	0.984	0
GO:0030162	regulation of proteolysis	0.00304	-5.2411	0.812	0
GO:0045861	negative regulation of proteolysis	0.0019	-4.9101	0.763	0.933
GO:0032269	negative regulation of cellular protein metabolic process	0.00423	-3.8633	0.759	0.728
GO:0032268	regulation of cellular protein metabolic process	0.01473	-1.5654	0.769	0.85
GO:0010466	negative regulation of peptidase activity	0.0017	-4.9101	0.724	0.925
GO:0051248	negative regulation of protein metabolic process	0.00435	-3.8633	0.782	0.806
GO:0052547	regulation of peptidase activity	0.0022	-5.4776	0.765	0.688
GO:0010951	negative regulation of endopeptidase activity	0.00157	-4.2161	0.725	0.975
GO:0052548	regulation of endopeptidase activity	0.00188	-4.0783	0.766	0.965
GO:0050790	regulation of catalytic activity	0.01575	-1.3197	0.831	0.895
GO:0043086	negative regulation of catalytic activity	0.004	-4.1232	0.836	0.921
GO:0051336	regulation of hydrolase activity	0.00855	-2.1029	0.837	0.787
GO:0051346	negative regulation of hydrolase activity	0.00226	-4.5935	0.839	0.773
GO:0044092	negative regulation of molecular function	0.00462	-3.8633	0.845	0.694
GO:0032501	multicellular organismal process	0.02373	-2.3072	0.985	0
GO:0040011	locomotion	0.00997	-1.767	0.984	0
GO:0051674	localization of cell	0.00633	-1.8327	0.973	0
GO:0017144	drug metabolic process	0.00058	-1.6757	0.941	0.01
GO:0042737	drug catabolic process	1e-05	-1.6946	0.917	0.032
GO:0072524	pyridine-containing compound metabolic process	0.01351	-1.6498	0.867	0.051
GO:0019318	hexose metabolic process	0.00641	-4.6882	0.704	0.053
GO:0046364	monosaccharide biosynthetic process	0.00277	-1.5654	0.708	0.872
GO:0006013	mannose metabolic process	0.00031	-1.5654	0.76	0.726
GO:0016052	carbohydrate catabolic process	0.01078	-1.7011	0.826	0.627
GO:0006006	glucose metabolic process	0.0043	-2.2441	0.712	0.908
GO:0016051	carbohydrate biosynthetic process	0.01079	-1.383	0.728	0.774
GO:0006094	gluconeogenesis	0.00262	-1.8539	0.706	0.867
GO:0044262	cellular carbohydrate metabolic process	0.01257	-1.9872	0.841	0.592
GO:0005996	monosaccharide metabolic process	0.00817	-4.4921	0.712	0.734
GO:0019319	hexose biosynthetic process	0.00263	-1.5654	0.706	0.988
GO:0030198	extracellular matrix organization	0.0006	-4.2161	0.787	0.065
GO:0005975	carbohydrate metabolic process	0.0526	-12.5952	0.931	0.072
GO:0006091	generation of precursor metabolites and energy	0.0194	-1.3615	0.925	0.072
GO:1900619	acetate ester metabolic process	2e-05	-1.3497	0.893	0.1
GO:0042445	hormone metabolic process	0.0009	-1.9914	0.885	0.197
GO:0042447	hormone catabolic process	2e-05	-1.5654	0.876	0.717
GO:0055114	oxidation-reduction process	0.1506	-3.0883	0.804	0.226
GO:0035385	Roundabout signaling pathway	6e-05	-1.3497	0.818	0.265
GO:0006165	nucleoside diphosphate phosphorylation	0.006	-2.109	0.628	0.315
GO:1901292	nucleoside phosphate catabolic process	0.00187	-1.5317	0.66	0.532
GO:0009206	purine ribonucleoside triphosphate biosynthetic process	0.00485	-1.4789	0.633	0.785
GO:0034404	nucleobase-containing small molecule biosynthetic process	0.01408	-1.5157	0.627	0.655
GO:0006096	glycolytic process	0.00545	-1.7011	0.509	0.954
GO:0046939	nucleotide phosphorylation	0.00792	-1.9872	0.648	0.612
GO:0046496	nicotinamide nucleotide metabolic process	0.01136	-1.719	0.605	0.654
GO:0072525	pyridine-containing compound biosynthetic process	0.00521	-1.3497	0.82	0.872
GO:0009132	nucleoside diphosphate metabolic process	0.00698	-1.767	0.652	0.619
GO:0009135	purine nucleoside diphosphate metabolic process	0.00598	-1.6556	0.629	0.963
GO:0009145	purine nucleoside triphosphate biosynthetic process	0.00485	-1.4789	0.633	0.939
GO:0009142	nucleoside triphosphate biosynthetic process	0.00651	-1.4789	0.63	0.615
GO:0006733	oxidoreduction coenzyme metabolic process	0.01273	-1.5654	0.879	0.761
GO:0009166	nucleotide catabolic process	0.00139	-1.5317	0.666	0.869
GO:0009179	purine ribonucleoside diphosphate metabolic process	0.00598	-1.6556	0.627	0.987
GO:0009185	ribonucleoside diphosphate metabolic process	0.00599	-1.5969	0.628	0.963
GO:0006757	ATP generation from ADP	0.00545	-1.7011	0.616	0.991
GO:0046031	ADP metabolic process	0.00554	-1.7011	0.627	0.978
GO:0009201	ribonucleoside triphosphate biosynthetic process	0.00577	-1.4789	0.629	0.954
GO:0019363	pyridine nucleotide biosynthetic process	0.00307	-1.433	0.63	0.903
GO:0019362	pyridine nucleotide metabolic process	0.01137	-1.719	0.606	0.962
GO:0019359	nicotinamide nucleotide biosynthetic process	0.00305	-1.433	0.63	0.862
GO:0043062	extracellular structure organization	0.00061	-4.2161	0.787	0.329
GO:0043648	dicarboxylic acid metabolic process	0.01019	-1.9747	0.716	0.333
GO:0006581	acetylcholine catabolic process	1e-05	-1.5654	0.775	0.348
GO:0008291	acetylcholine metabolic process	2e-05	-1.3497	0.79	0.951
GO:0000904	cell morphogenesis involved in differentiation	0.00188	-3.9666	0.569	0.356
GO:0048514	blood vessel morphogenesis	0.00117	-1.5654	0.641	0.961
GO:0007399	nervous system development	0.00582	-3.5969	0.613	0.627
GO:0030154	cell differentiation	0.01133	-1.3288	0.562	0.851
GO:0001568	blood vessel development	0.00136	-1.5654	0.643	0.978
GO:0035295	tube development	0.00178	-1.752	0.652	0.714
GO:0048856	anatomical structure development	0.0254	-2.1439	0.656	0.863
GO:0045596	negative regulation of cell differentiation	0.00128	-1.821	0.526	0.685
GO:0048869	cellular developmental process	0.01896	-1.3497	0.561	0.909
GO:0001525	angiogenesis	0.00096	-1.5654	0.645	0.713
GO:0007275	multicellular organism development	0.01559	-2.6308	0.597	0.921
GO:0051093	negative regulation of developmental process	0.00188	-1.6271	0.62	0.553
GO:0048468	cell development	0.00573	-1.8794	0.567	0.774
GO:0000902	cell morphogenesis	0.00948	-3.2557	0.538	0.835
GO:0007416	synapse assembly	0.00038	-3.0883	0.612	0.662
GO:0009653	anatomical structure morphogenesis	0.01542	-2.3615	0.663	0.885
GO:0048731	system development	0.01264	-2.5287	0.597	0.861
GO:0032990	cell part morphogenesis	0.00174	-3.6198	0.591	0.723
GO:0032989	cellular component morphogenesis	0.00994	-2.3233	0.545	0.886
GO:0050808	synapse organization	0.0007	-1.821	0.785	0.36
GO:0006108	malate metabolic process	0.00088	-1.6946	0.764	0.381
GO:0051246	regulation of protein metabolic process	0.01551	-1.3497	0.836	0.381
GO:0006935	chemotaxis	0.00475	-4.1186	0.813	0.383
GO:0050922	negative regulation of chemotaxis	7e-05	-1.3497	0.765	0.757
GO:0007409	axonogenesis	0.00118	-4.1186	0.547	0.97
GO:0007411	axon guidance	0.00066	-4.2161	0.471	0.906
GO:0048812	neuron projection morphogenesis	0.00164	-3.8633	0.539	0.942
GO:0008045	motor neuron axon guidance	0.00011	-1.5654	0.522	0.734
GO:0042330	taxis	0.0048	-4.1186	0.839	0.854
GO:1990748	cellular detoxification	0.00787	-2.3585	0.832	0.987
GO:0098869	cellular oxidant detoxification	0.00784	-2.5302	0.832	0.662
GO:0032102	negative regulation of response to external stimulus	0.00058	-1.3497	0.788	0.661
GO:0048858	cell projection morphogenesis	0.00168	-3.7471	0.569	0.99
GO:0061564	axon development	0.00129	-4.1186	0.554	0.875
GO:0030182	neuron differentiation	0.00334	-3.2557	0.546	0.963
GO:0048870	cell motility	0.00633	-1.8327	0.733	0.923
GO:0009636	response to toxic substance	0.00833	-2.2351	0.872	0.701
GO:0031175	neuron projection development	0.0022	-3.8633	0.54	0.934
GO:0048667	cell morphogenesis involved in neuron differentiation	0.00148	-4.1186	0.547	0.896
GO:0048666	neuron development	0.0027	-3.6198	0.55	0.944
GO:0050770	regulation of axonogenesis	0.00033	-1.3497	0.533	0.786
GO:0048699	generation of neurons	0.00366	-2.3497	0.546	0.897
GO:0022008	neurogenesis	0.00423	-2.3497	0.548	0.924
GO:0097485	neuron projection guidance	0.00068	-4.2161	0.473	0.84
GO:0016477	cell migration	0.00293	-2.2588	0.747	0.816
GO:0001667	ameboidal-type cell migration	0.00084	-1.3161	0.768	0.734
GO:0098754	detoxification	0.00804	-2.3585	0.862	0.982
GO:0006508	proteolysis	0.05223	-3.0605	0.892	0.387
GO:0006979	response to oxidative stress	0.00575	-1.821	0.91	0.391
GO:0097237	cellular response to toxic substance	1e-05	-2.3585	0.885	0.404
GO:0044281	small molecule metabolic process	0.15138	-1.8416	0.804	0.415
GO:0030030	cell projection organization	0.00608	-1.5436	0.75	0.428
GO:0006090	pyruvate metabolic process	0.00817	-1.5969	0.711	0.471
GO:0072330	monocarboxylic acid biosynthetic process	0.0094	-1.3497	0.685	0.761
GO:0042221	response to chemical	0.03071	-2.3335	0.899	0.475
GO:0010817	regulation of hormone levels	0.00161	-1.6946	0.895	0.486
GO:0042866	pyruvate biosynthetic process	5e-05	-1.7011	0.777	0.488
GO:0046434	organophosphate catabolic process	0.00365	-1.433	0.784	0.488
1ID number for the GO subcategory according to Gene Ontology Consortium.
2The proportion of this GO term in the underlying protein annotation database (UniProt). Higher frenquency implies more general terms, lower - more specific ones.
3Measures whether the term is an outlier when compared semantically to the whole list. Calculate as 1-(average semantic similarity of a term to all other terms). More unique terms tend to be less dispensable.
4The semantic similarity threshold at which the term was removed from the list and assigned to a cluster. Cluster representatives always have dispensability less than the user-specifed allowed similarity cutoff.

### Sheet: molecular function
Supplementary table S8B. Summarized categorization of Molecular function in proteins detected in E. granulosus hydatid fluid samples.
Cluster representatives are highlighted in gray. The terms immediatelly below (non-highlighted) are the other components of the cluster.
GO_ID1	Description	Frequency2	log10 p-value	Uniqueness3	Dispensability4
GO:0003674	molecular_function	1	-1.3615	1	0
GO:0003824	catalytic activity	0.65827	-1.719	0.982	0
GO:0004553	hydrolase activity, hydrolyzing O-glycosyl compounds	0.0149	-7.719	0.804	0
GO:0015923	mannosidase activity	0.00084	-1.5654	0.83	0.697
GO:0005044	scavenger receptor activity	0.00041	-1.5654	0.925	0
GO:0005201	extracellular matrix structural constituent	0.00028	-12.3655	0.948	0
GO:0005509	calcium ion binding	0.00967	-9.7545	0.895	0
GO:0016209	antioxidant activity	0.0071	-2.5302	0.948	0
GO:0061134	peptidase regulator activity	0.00152	-5.5867	0.736	0
GO:0030414	peptidase inhibitor activity	0.00143	-4.9101	0.702	0.724
GO:0004866	endopeptidase inhibitor activity	0.00132	-4.2161	0.702	0.983
GO:0004867	serine-type endopeptidase inhibitor activity	0.00068	-3.1543	0.711	0.936
GO:0004857	enzyme inhibitor activity	0.00277	-4.6882	0.728	0.763
GO:0061135	endopeptidase regulator activity	0.00135	-4.1232	0.702	0.985
GO:0030234	enzyme regulator activity	0.00856	-1.5654	0.722	0.835
GO:0016684	oxidoreductase activity, acting on peroxide as acceptor	0.00452	-1.9914	0.871	0.03
GO:0016491	oxidoreductase activity	0.12783	-2.5935	0.921	0.046
GO:0042802	identical protein binding	0.004	-1.8539	0.89	0.051
GO:1901681	sulfur compound binding	0.00553	-1.5654	0.927	0.053
GO:0019842	vitamin binding	0.00634	-1.4789	0.927	0.054
GO:0030246	carbohydrate binding	0.00723	-4.4202	0.926	0.054
GO:0016787	hydrolase activity	0.22294	-2.4237	0.924	0.08
GO:0004104	cholinesterase activity	0.0001	-1.5654	0.848	0.173
GO:0043169	cation binding	0.15599	-1.9872	0.901	0.224
GO:0017171	serine hydrolase activity	0.01238	-2.2588	0.829	0.271
GO:0016798	hydrolase activity, acting on glycosyl bonds	0.01822	-6.8386	0.825	0.284
GO:0016615	malate dehydrogenase activity	0.00106	-1.6946	0.864	0.293
GO:0030060	L-malate dehydrogenase activity	0.00037	-1.5654	0.869	0.519
GO:0016641	oxidoreductase activity, acting on the CH-NH2 group of donors, oxygen as acceptor	0.00161	-1.5654	0.876	0.303
GO:0008233	peptidase activity	0.04049	-4.2765	0.816	0.323
GO:0004601	peroxidase activity	0.00377	-1.3497	0.872	0.327
GO:0070011	peptidase activity, acting on L-amino acid peptides	0.03584	-3.1694	0.774	0.357
GO:0008236	serine-type peptidase activity	0.01237	-2.2588	0.786	0.797
GO:0008234	cysteine-type peptidase activity	0.00411	-1.3152	0.8	0.697
GO:0043394	proteoglycan binding	0.00011	-1.3497	0.87	0.408
GO:0043395	heparan sulfate proteoglycan binding	8e-05	-1.3497	0.86	0.902
GO:0038024	cargo receptor activity	0.00046	-1.5654	0.925	0.454
GO:0046872	metal ion binding	0.15425	-2.057	0.888	0.482
GO:0003990	acetylcholinesterase activity	1e-05	-1.5654	0.858	0.493
1ID number for the GO subcategory according to Gene Ontology Consortium.
2The proportion of this GO term in the underlying protein annotation database (UniProt). Higher frenquency implies more general terms, lower - more specific ones.
3Measures whether the term is an outlier when compared semantically to the whole list. Calculate as 1-(average semantic similarity of a term to all other terms). More unique terms tend to be less dispensable.
4The semantic similarity threshold at which the term was removed from the list and assigned to a cluster. Cluster representatives always have dispensability less than the user-specifed allowed similarity cutoff.
