## Supplementary material for "The secreted protein signature of hydatid fluid from pulmonary cystic echinococcosis": Table S8

### Sheet: biological process
Supplementary table S9A. Summarized categorization of Biological process in proteins detected in E. ortleppi hydatid fluid samples.
Cluster representatives are highlighted in gray. The terms immediatelly below (non-highlighted) are the other components of the cluster.
GO_ID1	Description	Frequency2	log10 p-value	Uniqueness3	Dispensability4
GO:0007155	cell adhesion	0.00544	-8.6819	0.957	0
GO:0098609	cell-cell adhesion	0.00251	-6.6615	0.958	0.924
GO:0007156	homophilic cell adhesion via plasma membrane adhesion molecules	0.00095	-7.4584	0.958	0.85
GO:0098742	cell-cell adhesion via plasma-membrane adhesion molecules	0.00108	-7.4584	0.958	0.866
GO:0009653	anatomical structure morphogenesis	0.01542	-2.2958	0.76	0
GO:0048514	blood vessel morphogenesis	0.00117	-1.7545	0.711	0.961
GO:0007399	nervous system development	0.00582	-1.8268	0.693	0.768
GO:0072358	cardiovascular system development	0.00148	-1.3429	0.713	0.897
GO:0001944	vasculature development	0.00145	-1.3429	0.711	0.991
GO:0001568	blood vessel development	0.00136	-1.7545	0.712	0.978
GO:0035295	tube development	0.00178	-1.3872	0.726	0.682
GO:0048856	anatomical structure development	0.0254	-1.3675	0.756	0.886
GO:0001525	angiogenesis	0.00096	-1.7545	0.715	0.643
GO:0007275	multicellular organism development	0.01559	-1.983	0.681	0.859
GO:0048468	cell development	0.00573	-1.3958	0.625	0.774
GO:0000902	cell morphogenesis	0.00948	-1.9788	0.604	0.835
GO:0000904	cell morphogenesis involved in differentiation	0.00188	-2.3958	0.637	0.685
GO:0007416	synapse assembly	0.00038	-1.7545	0.672	0.594
GO:0048731	system development	0.01264	-1.6576	0.68	0.921
GO:0032990	cell part morphogenesis	0.00174	-2.1726	0.653	0.723
GO:0032989	cellular component morphogenesis	0.00994	-2.0857	0.609	0.886
GO:0022610	biological adhesion	0.0055	-8.6819	0.988	0
GO:0030162	regulation of proteolysis	0.00304	-4.5258	0.86	0
GO:0032268	regulation of cellular protein metabolic process	0.01473	-1.5272	0.817	0.85
GO:0051248	negative regulation of protein metabolic process	0.00435	-3.3958	0.853	0.73
GO:0030198	extracellular matrix organization	0.0006	-4.2573	0.797	0
GO:0032501	multicellular organismal process	0.02373	-1.767	0.988	0
GO:0040011	locomotion	0.00997	-1.4056	0.988	0
GO:0051674	localization of cell	0.00633	-1.7545	0.982	0
GO:0009056	catabolic process	0.0482	-1.7696	0.966	0.016
GO:0098869	cellular oxidant detoxification	0.00784	-3.8447	0.804	0.027
GO:0006801	superoxide metabolic process	0.00144	-2.0975	0.915	0.883
GO:0007409	axonogenesis	0.00118	-2.4868	0.62	0.97
GO:0000305	response to oxygen radical	0.00123	-2.0975	0.838	0.955
GO:0007411	axon guidance	0.00066	-2.5406	0.538	0.906
GO:0000303	response to superoxide	0.00122	-2.0975	0.837	0.997
GO:0000302	response to reactive oxygen species	0.00181	-1.7545	0.843	0.826
GO:0048812	neuron projection morphogenesis	0.00164	-2.3098	0.613	0.942
GO:0008045	motor neuron axon guidance	0.00011	-1.7545	0.585	0.734
GO:0042330	taxis	0.0048	-2.4868	0.869	0.854
GO:1990748	cellular detoxification	0.00787	-3.6421	0.804	0.987
GO:0048858	cell projection morphogenesis	0.00168	-2.2366	0.638	0.99
GO:0061564	axon development	0.00129	-2.4868	0.625	0.875
GO:0030182	neuron differentiation	0.00334	-1.9788	0.61	0.963
GO:0048870	cell motility	0.00633	-1.7545	0.749	0.923
GO:0071451	cellular response to superoxide	0.00122	-2.0975	0.804	0.999
GO:0071450	cellular response to oxygen radical	0.00122	-2.0975	0.804	0.996
GO:0009636	response to toxic substance	0.00833	-3.4547	0.852	0.701
GO:0031175	neuron projection development	0.0022	-2.3098	0.612	0.934
GO:0070887	cellular response to chemical stimulus	0.01007	-1.7932	0.811	0.719
GO:0048667	cell morphogenesis involved in neuron differentiation	0.00148	-2.4868	0.619	0.896
GO:0048666	neuron development	0.0027	-2.1726	0.614	0.944
GO:0019430	removal of superoxide radicals	0.00121	-2.0975	0.764	0.831
GO:0034599	cellular response to oxidative stress	0.00224	-2.0975	0.807	0.617
GO:0097237	cellular response to toxic substance	1e-05	-3.6421	0.864	0.586
GO:0048699	generation of neurons	0.00366	-1.4473	0.61	0.897
GO:0022008	neurogenesis	0.00423	-1.4473	0.61	0.924
GO:0006935	chemotaxis	0.00475	-2.4868	0.824	0.662
GO:0034614	cellular response to reactive oxygen species	0.00151	-2.0975	0.803	0.954
GO:0097485	neuron projection guidance	0.00068	-2.5406	0.539	0.84
GO:0016477	cell migration	0.00293	-2.0857	0.765	0.816
GO:0098754	detoxification	0.00804	-3.6421	0.842	0.982
GO:0006091	generation of precursor metabolites and energy	0.0194	-2.5214	0.906	0.037
GO:0017144	drug metabolic process	0.00058	-2.4868	0.929	0.052
GO:0072593	reactive oxygen species metabolic process	0.00282	-1.5072	0.92	0.061
GO:0005975	carbohydrate metabolic process	0.0526	-14.7932	0.914	0.066
GO:0006733	oxidoreduction coenzyme metabolic process	0.01273	-2.4318	0.849	0.072
GO:0009108	coenzyme biosynthetic process	0.01983	-1.8665	0.802	0.812
GO:0006732	coenzyme metabolic process	0.03111	-1.5003	0.84	0.877
GO:0051188	cofactor biosynthetic process	0.02763	-1.5607	0.8	0.824
GO:0051186	cofactor metabolic process	0.03985	-1.3958	0.899	0.083
GO:0006165	nucleoside diphosphate phosphorylation	0.006	-3.8447	0.531	0.149
GO:1901292	nucleoside phosphate catabolic process	0.00187	-3.1463	0.55	0.532
GO:1901293	nucleoside phosphate biosynthetic process	0.02599	-1.3335	0.472	0.821
GO:0009205	purine ribonucleoside triphosphate metabolic process	0.01366	-2.5214	0.496	0.875
GO:0009206	purine ribonucleoside triphosphate biosynthetic process	0.00485	-2.9101	0.513	0.785
GO:0034404	nucleobase-containing small molecule biosynthetic process	0.01408	-2.9586	0.52	0.629
GO:0009260	ribonucleotide biosynthetic process	0.01734	-2.2175	0.471	0.946
GO:0009259	ribonucleotide metabolic process	0.02752	-1.7235	0.477	0.923
GO:0046390	ribose phosphate biosynthetic process	0.01778	-2.2175	0.611	0.813
GO:0006096	glycolytic process	0.00545	-3.4547	0.375	0.954
GO:0046939	nucleotide phosphorylation	0.00792	-3.6635	0.54	0.612
GO:0009124	nucleoside monophosphate biosynthetic process	0.01486	-2.0357	0.477	0.834
GO:0009123	nucleoside monophosphate metabolic process	0.02367	-1.5607	0.492	0.771
GO:0009126	purine nucleoside monophosphate metabolic process	0.01916	-1.9508	0.488	0.924
GO:0009127	purine nucleoside monophosphate biosynthetic process	0.01044	-2.2832	0.488	0.909
GO:0009132	nucleoside diphosphate metabolic process	0.00698	-3.4012	0.545	0.619
GO:0019693	ribose phosphate metabolic process	0.03032	-1.5686	0.637	0.686
GO:0072522	purine-containing compound biosynthetic process	0.01502	-2.2175	0.727	0.828
GO:0009135	purine nucleoside diphosphate metabolic process	0.00598	-3.3958	0.531	0.963
GO:0006163	purine nucleotide metabolic process	0.02435	-1.7696	0.473	0.945
GO:0006164	purine nucleotide biosynthetic process	0.01409	-2.2832	0.473	0.964
GO:0009145	purine nucleoside triphosphate biosynthetic process	0.00485	-2.9101	0.514	0.939
GO:0009144	purine nucleoside triphosphate metabolic process	0.01401	-2.5214	0.497	0.95
GO:0009142	nucleoside triphosphate biosynthetic process	0.00651	-2.9101	0.507	0.615
GO:0009141	nucleoside triphosphate metabolic process	0.01605	-2.4868	0.51	0.682
GO:0009156	ribonucleoside monophosphate biosynthetic process	0.01394	-2.0857	0.477	0.939
GO:0009152	purine ribonucleotide biosynthetic process	0.01337	-2.3645	0.473	0.76
GO:0009150	purine ribonucleotide metabolic process	0.02353	-1.8268	0.47	0.899
GO:0009161	ribonucleoside monophosphate metabolic process	0.02267	-1.7696	0.48	0.944
GO:0009167	purine ribonucleoside monophosphate metabolic process	0.01915	-1.9508	0.485	0.911
GO:0009168	purine ribonucleoside monophosphate biosynthetic process	0.01043	-2.2832	0.488	0.801
GO:0009165	nucleotide biosynthetic process	0.02562	-1.3458	0.459	0.903
GO:0009166	nucleotide catabolic process	0.00139	-3.1463	0.56	0.869
GO:0009179	purine ribonucleoside diphosphate metabolic process	0.00598	-3.3958	0.531	0.987
GO:0009185	ribonucleoside diphosphate metabolic process	0.00599	-3.3161	0.531	0.963
GO:0006754	ATP biosynthetic process	0.00432	-2.4868	0.496	0.984
GO:0006757	ATP generation from ADP	0.00545	-3.4547	0.492	0.991
GO:0046034	ATP metabolic process	0.01263	-2.15	0.472	0.971
GO:0034655	nucleobase-containing compound catabolic process	0.0076	-1.8665	0.763	0.809
GO:0046031	ADP metabolic process	0.00554	-3.4547	0.506	0.978
GO:0009201	ribonucleoside triphosphate biosynthetic process	0.00577	-2.9101	0.507	0.954
GO:0009199	ribonucleoside triphosphate metabolic process	0.01458	-2.5214	0.495	0.957
GO:0072525	pyridine-containing compound biosynthetic process	0.00521	-2.8477	0.766	0.165
GO:0046496	nicotinamide nucleotide metabolic process	0.01136	-2.6253	0.482	0.872
GO:0019363	pyridine nucleotide biosynthetic process	0.00307	-2.9706	0.514	0.903
GO:0019362	pyridine nucleotide metabolic process	0.01137	-2.6253	0.483	0.962
GO:0019359	nicotinamide nucleotide biosynthetic process	0.00305	-2.9706	0.515	0.769
GO:0007017	microtubule-based process	0.00658	-1.6576	0.796	0.184
GO:0051346	negative regulation of hydrolase activity	0.00226	-4.0173	0.909	0.212
GO:0045861	negative regulation of proteolysis	0.0019	-4.2573	0.83	0.908
GO:0032269	negative regulation of cellular protein metabolic process	0.00423	-3.3958	0.827	0.923
GO:0010466	negative regulation of peptidase activity	0.0017	-4.2573	0.805	0.975
GO:0052547	regulation of peptidase activity	0.0022	-4.0173	0.829	0.933
GO:0010951	negative regulation of endopeptidase activity	0.00157	-4.2573	0.806	0.876
GO:0052548	regulation of endopeptidase activity	0.00188	-4.1681	0.829	0.959
GO:0043086	negative regulation of catalytic activity	0.004	-3.6091	0.909	0.921
GO:0051336	regulation of hydrolase activity	0.00855	-1.6253	0.912	0.787
GO:0044092	negative regulation of molecular function	0.00462	-3.3958	0.917	0.696
GO:0055114	oxidation-reduction process	0.1506	-3.4881	0.769	0.224
GO:0072524	pyridine-containing compound metabolic process	0.01351	-2.5214	0.812	0.296
GO:0006508	proteolysis	0.05223	-2.6799	0.887	0.315
GO:0019318	hexose metabolic process	0.00641	-3.8013	0.662	0.315
GO:0046364	monosaccharide biosynthetic process	0.00277	-1.7545	0.656	0.872
GO:0016052	carbohydrate catabolic process	0.01078	-3.4547	0.797	0.627
GO:0006006	glucose metabolic process	0.0043	-2.4572	0.672	0.908
GO:0016051	carbohydrate biosynthetic process	0.01079	-1.5918	0.685	0.774
GO:0006094	gluconeogenesis	0.00262	-2.0975	0.655	0.867
GO:0046700	heterocycle catabolic process	0.01044	-1.7696	0.779	0.726
GO:0044248	cellular catabolic process	0.03266	-1.4168	0.822	0.888
GO:0044270	cellular nitrogen compound catabolic process	0.01045	-1.7696	0.794	0.635
GO:0044264	cellular polysaccharide metabolic process	0.00553	-1.5918	0.841	0.545
GO:0044262	cellular carbohydrate metabolic process	0.01257	-3.6635	0.837	0.592
GO:1901575	organic substance catabolic process	0.04612	-1.8097	0.842	0.759
GO:0019439	aromatic compound catabolic process	0.01164	-1.7932	0.779	0.767
GO:1901361	organic cyclic compound catabolic process	0.01164	-1.7696	0.797	0.767
GO:0005996	monosaccharide metabolic process	0.00817	-3.6478	0.663	0.734
GO:0005976	polysaccharide metabolic process	0.00906	-1.4989	0.858	0.615
GO:0019319	hexose biosynthetic process	0.00263	-1.7545	0.655	0.988
GO:0006090	pyruvate metabolic process	0.00817	-3.3161	0.66	0.325
GO:0032787	monocarboxylic acid metabolic process	0.02485	-2.5214	0.63	0.52
GO:0072330	monocarboxylic acid biosynthetic process	0.0094	-2.8477	0.622	0.761
GO:0016053	organic acid biosynthetic process	0.04171	-2.2366	0.572	0.851
GO:0043436	oxoacid metabolic process	0.09006	-1.7545	0.575	0.902
GO:0046394	carboxylic acid biosynthetic process	0.04159	-2.2366	0.57	0.776
GO:0019752	carboxylic acid metabolic process	0.08831	-1.7545	0.575	0.781
GO:0043648	dicarboxylic acid metabolic process	0.01019	-1.4112	0.661	0.534
GO:0043062	extracellular structure organization	0.00061	-4.2573	0.797	0.329
GO:0072521	purine-containing compound metabolic process	0.02673	-1.7545	0.797	0.357
GO:0006979	response to oxidative stress	0.00575	-3.2048	0.89	0.369
GO:0006108	malate metabolic process	0.00088	-1.9136	0.723	0.374
GO:0009605	response to external stimulus	0.0137	-2.8601	0.9	0.404
GO:0044281	small molecule metabolic process	0.15138	-1.7696	0.768	0.415
GO:0044283	small molecule biosynthetic process	0.05677	-2.2226	0.626	0.417
GO:0006082	organic acid metabolic process	0.09086	-1.7545	0.59	0.608
GO:0042221	response to chemical	0.03071	-2.4101	0.894	0.475
GO:0042866	pyruvate biosynthetic process	5e-05	-3.4547	0.742	0.488
GO:0046434	organophosphate catabolic process	0.00365	-2.9706	0.658	0.488
1ID number for the GO subcategory according to Gene Ontology Consortium.
2The proportion of this GO term in the underlying protein annotation database (UniProt). Higher frenquency implies more general terms, lower - more specific ones.
3Measures whether the term is an outlier when compared semantically to the whole list. Calculate as 1-(average semantic similarity of a term to all other terms). More unique terms tend to be less dispensable.
4The semantic similarity threshold at which the term was removed from the list and assigned to a cluster. Cluster representatives always have dispensability less than the user-specifed allowed similarity cutoff.

### Sheet: molecular function
Supplementary table S9B. Summarized categorization of Molecular function in proteins detected in E. ortleppi hydatid fluid samples.
Cluster representatives are highlighted in gray. The terms immediatelly below (non-highlighted) are the other components of the cluster.
GO_ID1	Description	Frequency2	log10 p-value	Uniqueness3	Dispensability4
GO:0004553	hydrolase activity, hydrolyzing O-glycosyl compounds	0.0149	-5.6676	0.835	0
GO:0004857	enzyme inhibitor activity	0.00277	-4.0921	0.777	0
GO:0030414	peptidase inhibitor activity	0.00143	-4.2573	0.749	0.985
GO:0004866	endopeptidase inhibitor activity	0.00132	-4.2573	0.749	0.754
GO:0004867	serine-type endopeptidase inhibitor activity	0.00068	-3.3958	0.756	0.947
GO:0061134	peptidase regulator activity	0.00152	-4.0921	0.783	0.763
GO:0061135	endopeptidase regulator activity	0.00135	-4.2573	0.749	0.979
GO:0005198	structural molecule activity	0.03268	-1.5346	0.952	0
GO:0005201	extracellular matrix structural constituent	0.00028	-12.2848	0.951	0
GO:0005509	calcium ion binding	0.00967	-8.2154	0.9	0
GO:0016209	antioxidant activity	0.0071	-3.8447	0.951	0
GO:0008184	glycogen phosphorylase activity	0.00035	-1.7545	0.898	0.023
GO:0004645	phosphorylase activity	0.00064	-1.3429	0.897	0.61
GO:0016861	intramolecular oxidoreductase activity, interconverting aldoses and ketoses	0.00347	-1.5072	0.921	0.029
GO:0016684	oxidoreductase activity, acting on peroxide as acceptor	0.00452	-2.2366	0.791	0.03
GO:0016491	oxidoreductase activity	0.12783	-2.6799	0.912	0.046
GO:0042802	identical protein binding	0.004	-1.3429	0.931	0.051
GO:0030246	carbohydrate binding	0.00723	-2.1726	0.93	0.054
GO:0050662	coenzyme binding	0.03468	-1.4401	0.927	0.065
GO:0016787	hydrolase activity	0.22294	-1.9626	0.913	0.08
GO:0048037	cofactor binding	0.05599	-1.3401	0.927	0.083
GO:0005544	calcium-dependent phospholipid binding	0.00038	-1.4112	0.922	0.116
GO:0043169	cation binding	0.15599	-1.7545	0.904	0.224
GO:0008236	serine-type peptidase activity	0.01237	-3.3161	0.762	0.271
GO:0070011	peptidase activity, acting on L-amino acid peptides	0.03584	-2.6234	0.758	0.797
GO:0004252	serine-type endopeptidase activity	0.00808	-1.6126	0.769	0.942
GO:0004175	endopeptidase activity	0.01918	-2.451	0.766	0.845
GO:0017171	serine hydrolase activity	0.01238	-3.3161	0.837	0.271
GO:0004784	superoxide dismutase activity	0.0007	-2.0975	0.789	0.283
GO:0004601	peroxidase activity	0.00377	-1.5072	0.771	0.765
GO:0016721	oxidoreductase activity, acting on superoxide radicals as acceptor	0.00071	-2.0975	0.811	0.284
GO:0016798	hydrolase activity, acting on glycosyl bonds	0.01822	-4.983	0.832	0.284
GO:0016615	malate dehydrogenase activity	0.00106	-1.9136	0.755	0.293
GO:0016616	oxidoreductase activity, acting on the CH-OH group of donors, NAD or NADP as acceptor	0.01451	-1.7932	0.717	0.69
GO:0004457	lactate dehydrogenase activity	0.00034	-1.3429	0.768	0.516
GO:0030060	L-malate dehydrogenase activity	0.00037	-1.7545	0.765	0.519
GO:0016641	oxidoreductase activity, acting on the CH-NH2 group of donors, oxygen as acceptor	0.00161	-1.7545	0.802	0.303
GO:0008233	peptidase activity	0.04049	-3.3161	0.823	0.323
GO:0016614	oxidoreductase activity, acting on CH-OH group of donors	0.02016	-1.7375	0.771	0.386
GO:0046872	metal ion binding	0.15425	-1.7696	0.892	0.482
GO:0004459	L-lactate dehydrogenase activity	0.00018	-1.3429	0.773	0.495
1ID number for the GO subcategory according to Gene Ontology Consortium.
2The proportion of this GO term in the underlying protein annotation database (UniProt). Higher frenquency implies more general terms, lower - more specific ones.
3Measures whether the term is an outlier when compared semantically to the whole list. Calculate as 1-(average semantic similarity of a term to all other terms). More unique terms tend to be less dispensable.
4The semantic similarity threshold at which the term was removed from the list and assigned to a cluster. Cluster representatives always have dispensability less than the user-specifed allowed similarity cutoff.
