## Supplementary material for "The secreted protein signature of hydatid fluid from pulmonary cystic echinococcosis": Table S9

### Sheet: Plan1
Suplementary table S4. Histone peptides identified in the LC-MS analysis using E. granulosus and B. taurus database.
Previous amino acid	Peptide	Next amino acid	Found in
R	DAVTYTEHAK	R	EgrG_000323100 and E1BBP7
R	DNIQGITKPAIR	R
R	ISGLIYEETR	G
R	KTVTAMDVVYALK	R
K	TVTAMDVVYALK	R
K	TVTAMDVVYALKR	Q
K	VFLENVIR	D
R	AGLQFPVGR	V	EgrG_002051500 and A0A0A0MP90
R	HLQLAIR	N
K	VTIAQGGVLPNIQAVLLPK	K	A0A0A0MP90
K	AMSIMNSFVNDIFER	I	EgrG_000472800
R	QVHPDTGISSK	A
R	LLLPGELAK	H	EgrG_000472800 and E1BGW2
K	AMGIMNSFVNDIFER	I	E1BGW2
